# Efficient secretion of a plastic degrading enzyme from the green algae *Chlamydomonas reinhardtii*

**DOI:** 10.1101/2024.10.23.619606

**Authors:** João Vitor Dutra Molino, Barbara Saucedo, Kalisa Kang, Chloe Walsh, Crisandra Jade Diaz, Marissa Tessman, Stephen Mayfield

**Affiliations:** Division of Biological Sciences, University of California San Diego, La Jolla, California, United States of America; Algenesis Inc., 1238 Sea Village Dr., Cardiff, CA, United States of America

## Abstract

Plastic pollution has become a global crisis, with microplastics contaminating every environment on the planet, including our food, water, and even our bodies. In response, there is a growing interest in developing plastics that biodegrade naturally, thus avoiding the creation of persistent microplastics. As a mechanism to increase the rate of polyester plastic degradation, we examined the potential of using the green microalga *Chlamydomonas reinhardtii* for the expression and secretion of PHL7, an enzyme that breaks down post-consumer polyethylene terephthalate (PET) plastics. We engineered *C. reinhardtii* to secrete active PHL7 enzyme and selected strains showing robust expression, by using agar plates containing a polyester polyurethane (PU) dispersion as an efficient screening tool. This method demonstrated the enzyme’s efficacy in degrading ester bond-containing plastics, such as PET and bio-based polyurethanes, and highlights the potential for microalgae to be implemented in environmental biotechnology. The effectiveness of algal-expressed PHL7 in degrading plastics was shown by incubating PET with the supernatant from engineered strains, resulting in substantial plastic degradation, confirmed by mass spectrometry analysis of terephthalic acid (TPA) formation from PET. Our findings demonstrate the feasibility of polyester plastic recycling using microalgae to produce plastic-degrading enzymes. This eco-friendly approach can support global efforts toward eliminating plastic in our environment, and aligns with the pursuit of low-carbon materials, as these engineered algae can also produce plastic monomer precursors. Finally, this data demonstrates *C. reinhardtii* capabilities for recombinant enzyme production and secretion, offering a “green” alternative to traditional industrial enzyme production methods.

**Graphical Abstract:** 
