## Supplementary material for "Efficient secretion of a plastic degrading enzyme from the green algae *Chlamydomonas reinhardtii*": Dataset - https://doi.org/10.5281/zenodo.13981200: FDA_Screening_colonies_05_impranil.csv

Strain	FDA	Chlorophyll
pJP32PHL7	8197	156
pJP32PHL7	8183	441
pJP32PHL7	9467	285
pJP32PHL7	4683	107
pJP32PHL7	3671	61
pJP32PHL7	5592	201
pJP32PHL7	3813	51
pJP32PHL7	3782	54
pJP32PHL7	4711	52
pJP32PHL7	4289	53
pJP32PHL7	8439	87
pJP32PHL7	6029	76
pJP32PHL7	4714	71
pJP32PHL7	3298	52
pJP32PHL7	3714	51
pJP32PHL7	3317	48
pJP32PHL7	3352	62
pJP32PHL7	4131	51
pJP32PHL7	4119	73
pJP32PHL7	5021	188
pJP32PHL7	4360	62
pJP32PHL7	6628	74
pJP32PHL7	7313	58
pJP32PHL7	8951	72
pJP32PHL7	3935	51
pJP32PHL7	4642	50
pJP32PHL7	3931	46
pJP32PHL7	2722	32
pJP32PHL7	3049	41
pJP32PHL7	3068	41
pJP32PHL7	3192	41
pJP32PHL7	3298	45
pJP32PHL7	2852	39
pJP32PHL7	4011	54
pJP32PHL7	6274	90
pJP32PHL7	7180	60
pJP32PHL7	3327	42
pJP32PHL7	4299	51
pJP32PHL7	3870	54
pJP32PHL7	3243	45
pJP32PHL7	3308	40
pJP32PHL7	2265	34
pJP32PHL7	3479	36
pJP32PHL7	3717	46
pJP32PHL7	2019	34
pJP32PHL7	4894	117
pJP32PHL7	5483	58
pJP32PHL7	9791	817
pJP32PHL7	7253	470
pJP32PHL7	3330	45
pJP32PHL7	4851	356
pJP32PHL7	3546	56
pJP32PHL7	2608	44
pJP32PHL7	2692	46
pJP32PHL7	3652	44
pJP32PHL7	4116	54
pJP32PHL7	1564	30
pJP32PHL7	5041	57
pJP32PHL7	2644	40
pJP32PHL7	2633	39
pJP32PHL7	4462	60
pJP32PHL7	3751	53
pJP32PHL7	5103	59
pJP32PHL7	2404	42
pJP32PHL7	4952	75
pJP32PHL7	3903	59
pJP32PHL7	3072	46
pJP32PHL7	3344	43
pJP32PHL7	4085	48
pJP32PHL7	3814	56
pJP32PHL7	4954	55
pJP32PHL7	5202	65
pJP32PHL7	3793	47
pJP32PHL7	3180	50
pJP32PHL7	2752	40
pJP32PHL7	2605	39
pJP32PHL7	3439	51
pJP32PHL7	6936	283
pJP32PHL7	5060	208
pJP32PHL7	6078	191
pJP32PHL7	3771	83
pJP32PHL7	5361	159
pJP32PHL7	5738	102
pJP32PHL7	3534	57
wt	3516	103
wt	2377	37
wt	2468	45
wt	3485	179
wt	2304	35
wt	2214	36
Blank	720	19
Blank	770	23
Blank	749	21
Blank	777	20
Blank	729	18
Blank	724	20
