## Supplementary material for "Efficient secretion of a plastic degrading enzyme from the green algae *Chlamydomonas reinhardtii*": Dataset - https://doi.org/10.5281/zenodo.13981200: FDA_Screening_colonies_075_impranil.csv

Strain	FDA	Chlorophyll
pJP32PHL7	10490	278
pJP32PHL7	6758	105
pJP32PHL7	5138	84
pJP32PHL7	6793	113
pJP32PHL7	2859	53
pJP32PHL7	8662	113
pJP32PHL7	5312	88
pJP32PHL7	4186	71
pJP32PHL7	5175	83
pJP32PHL7	5146	85
pJP32PHL7	6456	96
pJP32PHL7	5551	84
pJP32PHL7	8270	134
pJP32PHL7	5255	102
pJP32PHL7	6477	157
pJP32PHL7	5640	113
pJP32PHL7	6705	181
pJP32PHL7	7482	373
pJP32PHL7	4193	87
pJP32PHL7	8412	167
pJP32PHL7	3634	69
pJP32PHL7	3946	69
pJP32PHL7	5081	85
pJP32PHL7	6881	157
pJP32PHL7	1770	53
pJP32PHL7	3567	71
pJP32PHL7	2595	81
pJP32PHL7	3152	65
pJP32PHL7	3962	81
pJP32PHL7	3866	71
pJP32PHL7	3218	63
pJP32PHL7	3156	74
pJP32PHL7	3486	67
pJP32PHL7	4962	88
pJP32PHL7	3503	77
pJP32PHL7	6001	103
pJP32PHL7	4213	86
pJP32PHL7	5819	102
pJP32PHL7	5743	100
pJP32PHL7	5193	104
pJP32PHL7	3979	89
pJP32PHL7	4451	107
pJP32PHL7	3546	84
pJP32PHL7	3662	73
pJP32PHL7	3929	70
pJP32PHL7	5519	97
pJP32PHL7	6022	97
pJP32PHL7	4838	83
pJP32PHL7	6904	112
pJP32PHL7	3439	78
pJP32PHL7	7170	122
pJP32PHL7	4189	83
pJP32PHL7	2745	68
pJP32PHL7	7456	142
pJP32PHL7	5501	98
pJP32PHL7	4243	148
pJP32PHL7	5111	108
pJP32PHL7	10090	174
pJP32PHL7	1283	38
pJP32PHL7	12487	323
pJP32PHL7	2652	71
pJP32PHL7	6392	102
pJP32PHL7	2196	50
pJP32PHL7	4267	83
pJP32PHL7	3749	81
pJP32PHL7	3580	72
pJP32PHL7	4342	84
pJP32PHL7	2548	55
pJP32PHL7	5744	92
pJP32PHL7	4060	109
pJP32PHL7	6621	110
pJP32PHL7	11135	180
pJP32PHL7	2784	60
pJP32PHL7	3775	71
pJP32PHL7	2160	49
pJP32PHL7	3052	63
pJP32PHL7	3957	75
pJP32PHL7	5847	92
pJP32PHL7	3571	79
pJP32PHL7	4232	82
pJP32PHL7	6050	141
pJP32PHL7	8784	313
pJP32PHL7	7392	251
pJP32PHL7	20660	614
wt	4358	107
wt	3625	111
wt	3607	120
wt	4482	170
wt	3326	81
wt	9223	603
Blank	903	25
Blank	933	26
Blank	922	26
Blank	918	26
Blank	839	25
Blank	809	26
