## Supplementary material for "Efficient secretion of a plastic degrading enzyme from the green algae *Chlamydomonas reinhardtii*": Dataset - https://doi.org/10.5281/zenodo.13981200: Impranil_Agarose_Abs_spectra.csv

Wavel.	F1	F2	F3
350	0.712000012	0.872600019	0.948599994
355	0.684000015	0.838800013	0.912800014
360	0.656099975	0.804899991	0.877499998
365	0.62559998	0.772199988	0.842499971
370	0.58130002	0.725199997	0.79369998
375	0.542200029	0.683200002	0.748700023
380	0.519500017	0.656899989	0.721099973
385	0.500400007	0.633599997	0.695900023
390	0.484600008	0.613600016	0.674399972
395	0.469000012	0.593699992	0.652800024
400	0.453700006	0.574199975	0.631799996
405	0.441000015	0.557099998	0.613300025
410	0.42809999	0.540600002	0.595399976
415	0.415100008	0.524100006	0.577199996
420	0.403899997	0.508300006	0.560400009
425	0.394600004	0.496600002	0.547599971
430	0.382999986	0.481700003	0.531000018
435	0.372900009	0.468499988	0.516700029
440	0.363700002	0.456200004	0.503499985
445	0.354200006	0.443899989	0.489899993
450	0.345699996	0.432700008	0.477600008
