## Supplementary material for "Efficient secretion of a plastic degrading enzyme from the green algae *Chlamydomonas reinhardtii*": Dataset - https://doi.org/10.5281/zenodo.13981200: MS_PHL7_121.csv

m/z	intensity	strain
121.029238	13993.76806	PHL7
121.029309	20631.21563	PHL7
121.02938	38785.36022	PHL7
121.029451	66048.13892	PHL7
121.029523	91149.61429	PHL7
121.029594	93931.51412	PHL7
121.029665	69866.29146	PHL7
121.029736	39124.26002	PHL7
121.029808	13996.7966	PHL7
121.029879	2007.247696	PHL7
121.02995	80.619616	PHL7
121.029238	5951.174965	wt
121.029309	6905.465098	wt
121.02938	10396.85457	wt
121.029451	17925.43116	wt
121.029523	29037.95564	wt
121.029594	38728.5686	wt
121.029665	40095.32362	wt
121.029736	30366.30906	wt
121.029807	17023.61966	wt
121.029879	6134.566444	wt
121.02995	923.80367	wt
121.029227	63.070323	MeOH
121.029299	176.046047	MeOH
121.02937	565.608764	MeOH
121.029441	1366.662699	MeOH
121.029512	2466.411658	MeOH
121.029583	3426.112801	MeOH
121.029655	3484.836827	MeOH
121.029726	2619.511456	MeOH
121.029797	1481.033388	MeOH
121.029868	608.400179	MeOH
121.029939	173.704574	MeOH
