## Supplementary material for "Efficient secretion of a plastic degrading enzyme from the green algae *Chlamydomonas reinhardtii*": Dataset - https://doi.org/10.5281/zenodo.13981200: MS_PHL7__165.csv

m/z	Intensity	strain
165.018516	10.722133	wt
165.018629	818.789897	wt
165.018742	5953.674032	wt
165.018856	22699.19699	wt
165.018969	51688.24877	wt
165.019082	85722.68363	wt
165.019196	116058.212	wt
165.019309	126707.388	wt
165.019422	111087.6153	wt
165.019536	83830.36305	wt
165.019649	57491.12176	wt
165.019763	36127.30161	wt
165.019876	20246.68246	wt
165.019989	9699.048048	wt
165.020103	3020.932	wt
165.020216	415.658075	wt
165.020329	3.676145	wt
165.018516	0	MeOH
165.018629	0	MeOH
165.018711	5.448488	MeOH
165.018825	38.410631	MeOH
165.018938	124.911631	MeOH
165.019051	271.761489	MeOH
165.019165	420.534886	MeOH
165.019278	524.081779	MeOH
165.019391	529.496126	MeOH
165.019505	440.104679	MeOH
165.019618	371.096035	MeOH
165.019731	355.27289	MeOH
165.019845	312.34236	MeOH
165.019958	213.267967	MeOH
165.020071	98.091967	MeOH
165.020185	26.593452	MeOH
165.020298	2.852673	MeOH
165.018516	328.428133	PHL7
165.018629	4037.660259	PHL7
165.018742	24655.83761	PHL7
165.018856	73343.34829	PHL7
165.018969	149398.5702	PHL7
165.019083	240239.5762	PHL7
165.019196	318327.1802	PHL7
165.019309	330051.0887	PHL7
165.019423	271013.1739	PHL7
165.019536	186367.7105	PHL7
165.019649	110832.5823	PHL7
165.019763	54529.36828	PHL7
165.019876	18031.95017	PHL7
165.019989	3165.865288	PHL7
165.020103	298.888356	PHL7
165.020216	52.187076	PHL7
