## Supplementary material for "Efficient secretion of a plastic degrading enzyme from the green algae *Chlamydomonas reinhardtii*": Dataset - https://doi.org/10.5281/zenodo.13981200: PET_beads_acitivty_WT_vs_CrePHL7.csv

strain	absorbance	replica	position	timepoint	time
wt	0.393000007	1	1;4	t0	0
wt	0.353899986	1	2;4	t0	0
wt	0.37650001	1	3;4	t0	0
wt	0.359200001	1	4;3	t0	0
wt	0.313199997	1	3;3	t0	0
wt	0.291599989	1	2;3	t0	0
wt	0.315299988	1	1;3	t0	0
wt	0.425700009	1	0;3	t0	0
wt	0.374000013	1	0;2	t0	0
wt	0.302700013	1	1;2	t0	0
wt	0.286599994	1	2;2	t0	0
wt	0.3134	1	3;2	t0	0
wt	0.3565	1	4;2	t0	0
wt	0.366899997	1	4;1	t0	0
wt	0.320600003	1	3;1	t0	0
wt	0.297100008	1	2;1	t0	0
wt	0.309399992	1	1;1	t0	0
wt	0.374599993	1	0;1	t0	0
wt	0.340700001	1	1;0	t0	0
wt	0.316300005	1	2;0	t0	0
wt	0.342999995	1	3;0	t0	0
wt	0.410899997	2	1;4	t0	0
wt	0.352299988	2	2;4	t0	0
wt	0.366899997	2	3;4	t0	0
wt	0.37439999	2	4;3	t0	0
wt	0.317499995	2	3;3	t0	0
wt	0.292899996	2	2;3	t0	0
wt	0.319700003	2	1;3	t0	0
wt	0.430200011	2	0;3	t0	0
wt	0.380699992	2	0;2	t0	0
wt	0.301899999	2	1;2	t0	0
wt	0.284799993	2	2;2	t0	0
wt	0.317600012	2	3;2	t0	0
wt	0.368099988	2	4;2	t0	0
wt	0.3847	2	4;1	t0	0
wt	0.327699989	2	3;1	t0	0
wt	0.298000008	2	2;1	t0	0
wt	0.305799991	2	1;1	t0	0
wt	0.368900001	2	0;1	t0	0
wt	0.337399989	2	1;0	t0	0
wt	0.324099988	2	2;0	t0	0
wt	0.352100015	2	3;0	t0	0
PHL7	0.372700006	1	1;4	t0	0
PHL7	0.331200004	1	2;4	t0	0
PHL7	0.356400013	1	3;4	t0	0
PHL7	0.371499985	1	4;3	t0	0
PHL7	0.293500006	1	3;3	t0	0
PHL7	0.263399988	1	2;3	t0	0
PHL7	0.273900002	1	1;3	t0	0
PHL7	0.372799993	1	0;3	t0	0
PHL7	0.343499988	1	0;2	t0	0
PHL7	0.252200007	1	1;2	t0	0
PHL7	0.234400004	1	2;2	t0	0
PHL7	0.270900011	1	3;2	t0	0
PHL7	0.335799992	1	4;2	t0	0
PHL7	0.351099998	1	4;1	t0	0
PHL7	0.27579999	1	3;1	t0	0
PHL7	0.244200006	1	2;1	t0	0
PHL7	0.272500008	1	1;1	t0	0
PHL7	0.371800005	1	0;1	t0	0
PHL7	0.339899987	1	1;0	t0	0
PHL7	0.292600006	1	2;0	t0	0
PHL7	0.315200001	1	3;0	t0	0
PHL7	0.354299992	2	1;4	t0	0
PHL7	0.339300007	2	2;4	t0	0
PHL7	0.381900012	2	3;4	t0	0
PHL7	0.415300012	2	4;3	t0	0
PHL7	0.319700003	2	3;3	t0	0
PHL7	0.284200013	2	2;3	t0	0
PHL7	0.268900007	2	1;3	t0	0
PHL7	0.368099988	2	0;3	t0	0
PHL7	0.32280001	2	0;2	t0	0
PHL7	0.255299985	2	1;2	t0	0
PHL7	0.259299994	2	2;2	t0	0
PHL7	0.300700009	2	3;2	t0	0
PHL7	0.378399998	2	4;2	t0	0
PHL7	0.378199995	2	4;1	t0	0
PHL7	0.298299998	2	3;1	t0	0
PHL7	0.266600013	2	2;1	t0	0
PHL7	0.261799991	2	1;1	t0	0
PHL7	0.32190001	2	0;1	t0	0
PHL7	0.294800013	2	1;0	t0	0
PHL7	0.282599986	2	2;0	t0	0
PHL7	0.315400004	2	3;0	t0	0
wt	0.329400003	1	1;4	t1	0.780706019
wt	0.305400014	1	2;4	t1	0.780706019
wt	0.320499986	1	3;4	t1	0.780706019
wt	0.327699989	1	4;3	t1	0.780706019
wt	0.279300004	1	3;3	t1	0.780706019
wt	0.246900007	1	2;3	t1	0.780706019
wt	0.248999998	1	1;3	t1	0.780706019
wt	0.335599989	1	0;3	t1	0.780706019
wt	0.286199987	1	0;2	t1	0.780706019
wt	0.247999996	1	1;2	t1	0.780706019
wt	0.248099998	1	2;2	t1	0.780706019
wt	0.285299987	1	3;2	t1	0.780706019
wt	0.335200012	1	4;2	t1	0.780706019
wt	0.381099999	1	4;1	t1	0.780706019
wt	0.313600004	1	3;1	t1	0.780706019
wt	0.282599986	1	2;1	t1	0.780706019
wt	0.273200005	1	1;1	t1	0.780706019
wt	0.310299993	1	0;1	t1	0.780706019
wt	0.373600006	1	1;0	t1	0.780706019
wt	0.370599985	1	2;0	t1	0.780706019
wt	0.408600003	1	3;0	t1	0.780706019
wt	0.33950001	2	1;4	t1	0.780706019
wt	0.299699992	2	2;4	t1	0.780706019
wt	0.321399987	2	3;4	t1	0.780706019
wt	0.339399993	2	4;3	t1	0.780706019
wt	0.279799998	2	3;3	t1	0.780706019
wt	0.245000005	2	2;3	t1	0.780706019
wt	0.255299985	2	1;3	t1	0.780706019
wt	0.351200014	2	0;3	t1	0.780706019
wt	0.312000006	2	0;2	t1	0.780706019
wt	0.257200003	2	1;2	t1	0.780706019
wt	0.2465	2	2;2	t1	0.780706019
wt	0.280000001	2	3;2	t1	0.780706019
wt	0.330300003	2	4;2	t1	0.780706019
wt	0.34740001	2	4;1	t1	0.780706019
wt	0.294400007	2	3;1	t1	0.780706019
wt	0.272000015	2	2;1	t1	0.780706019
wt	0.289999992	2	1;1	t1	0.780706019
wt	0.34830001	2	0;1	t1	0.780706019
wt	0.404399991	2	1;0	t1	0.780706019
wt	0.360000014	2	2;0	t1	0.780706019
wt	0.358099997	2	3;0	t1	0.780706019
PHL7	0.60680002	1	1;4	t1	0.780706019
PHL7	0.531899989	1	2;4	t1	0.780706019
PHL7	0.545899987	1	3;4	t1	0.780706019
PHL7	0.604799986	1	4;3	t1	0.780706019
PHL7	0.488200009	1	3;3	t1	0.780706019
PHL7	0.446999997	1	2;3	t1	0.780706019
PHL7	0.481099993	1	1;3	t1	0.780706019
PHL7	0.618399978	1	0;3	t1	0.780706019
PHL7	0.563399971	1	0;2	t1	0.780706019
PHL7	0.447299987	1	1;2	t1	0.780706019
PHL7	0.426600009	1	2;2	t1	0.780706019
PHL7	0.471599996	1	3;2	t1	0.780706019
PHL7	0.576600015	1	4;2	t1	0.780706019
PHL7	0.62620002	1	4;1	t1	0.780706019
PHL7	0.497700006	1	3;1	t1	0.780706019
PHL7	0.447699994	1	2;1	t1	0.780706019
PHL7	0.458299994	1	1;1	t1	0.780706019
PHL7	0.556100011	1	0;1	t1	0.780706019
PHL7	0.539699972	1	1;0	t1	0.780706019
PHL7	0.521399975	1	2;0	t1	0.780706019
PHL7	0.572700024	1	3;0	t1	0.780706019
PHL7	0.576900005	2	1;4	t1	0.780706019
PHL7	0.519999981	2	2;4	t1	0.780706019
PHL7	0.543200016	2	3;4	t1	0.780706019
PHL7	0.615400016	2	4;3	t1	0.780706019
PHL7	0.500400007	2	3;3	t1	0.780706019
PHL7	0.449600011	2	2;3	t1	0.780706019
PHL7	0.463800013	2	1;3	t1	0.780706019
PHL7	0.602599978	2	0;3	t1	0.780706019
PHL7	0.557500005	2	0;2	t1	0.780706019
PHL7	0.448799998	2	1;2	t1	0.780706019
PHL7	0.43779999	2	2;2	t1	0.780706019
PHL7	0.4912	2	3;2	t1	0.780706019
PHL7	0.602900028	2	4;2	t1	0.780706019
PHL7	0.643100023	2	4;1	t1	0.780706019
PHL7	0.521200001	2	3;1	t1	0.780706019
PHL7	0.473800004	2	2;1	t1	0.780706019
PHL7	0.472299993	2	1;1	t1	0.780706019
PHL7	0.563199997	2	0;1	t1	0.780706019
PHL7	0.577499986	2	1;0	t1	0.780706019
PHL7	0.572399974	2	2;0	t1	0.780706019
PHL7	0.617200017	2	3;0	t1	0.780706019
wt	0.352400005	1	1;4	t2	2.011689815
wt	0.329100013	1	2;4	t2	2.011689815
wt	0.335200012	1	3;4	t2	2.011689815
wt	0.33129999	1	4;3	t2	2.011689815
wt	0.296099991	1	3;3	t2	2.011689815
wt	0.279300004	1	2;3	t2	2.011689815
wt	0.274699986	1	1;3	t2	2.011689815
wt	0.329600006	1	0;3	t2	2.011689815
wt	0.293099999	1	0;2	t2	2.011689815
wt	0.2676	1	1;2	t2	2.011689815
wt	0.263200015	1	2;2	t2	2.011689815
wt	0.287900001	1	3;2	t2	2.011689815
wt	0.318800002	1	4;2	t2	2.011689815
wt	0.323799998	1	4;1	t2	2.011689815
wt	0.299600005	1	3;1	t2	2.011689815
wt	0.272199988	1	2;1	t2	2.011689815
wt	0.269400001	1	1;1	t2	2.011689815
wt	0.308800012	1	0;1	t2	2.011689815
wt	0.302300006	1	1;0	t2	2.011689815
wt	0.293799996	1	2;0	t2	2.011689815
wt	0.316100001	1	3;0	t2	2.011689815
wt	0.369300008	2	1;4	t2	2.011689815
wt	0.337000012	2	2;4	t2	2.011689815
wt	0.347499996	2	3;4	t2	2.011689815
wt	0.3486	2	4;3	t2	2.011689815
wt	0.309300005	2	3;3	t2	2.011689815
wt	0.292499989	2	2;3	t2	2.011689815
wt	0.288100004	2	1;3	t2	2.011689815
wt	0.354900002	2	0;3	t2	2.011689815
wt	0.312099993	2	0;2	t2	2.011689815
wt	0.280000001	2	1;2	t2	2.011689815
wt	0.278899997	2	2;2	t2	2.011689815
wt	0.304399997	2	3;2	t2	2.011689815
wt	0.340499997	2	4;2	t2	2.011689815
wt	0.352800012	2	4;1	t2	2.011689815
wt	0.317299992	2	3;1	t2	2.011689815
wt	0.288300008	2	2;1	t2	2.011689815
wt	0.278200001	2	1;1	t2	2.011689815
wt	0.323599994	2	0;1	t2	2.011689815
wt	0.305799991	2	1;0	t2	2.011689815
wt	0.301499993	2	2;0	t2	2.011689815
wt	0.328000009	2	3;0	t2	2.011689815
PHL7	0.644500017	1	1;4	t2	2.011689815
PHL7	0.577300012	1	2;4	t2	2.011689815
PHL7	0.590200007	1	3;4	t2	2.011689815
PHL7	0.637899995	1	4;3	t2	2.011689815
PHL7	0.534799993	1	3;3	t2	2.011689815
PHL7	0.501900017	1	2;3	t2	2.011689815
PHL7	0.529500008	1	1;3	t2	2.011689815
PHL7	0.660700023	1	0;3	t2	2.011689815
PHL7	0.610300004	1	0;2	t2	2.011689815
PHL7	0.500199974	1	1;2	t2	2.011689815
PHL7	0.480800003	1	2;2	t2	2.011689815
PHL7	0.520799994	1	3;2	t2	2.011689815
PHL7	0.613900006	1	4;2	t2	2.011689815
PHL7	0.666400015	1	4;1	t2	2.011689815
PHL7	0.54339999	1	3;1	t2	2.011689815
PHL7	0.495900005	1	2;1	t2	2.011689815
PHL7	0.50849998	1	1;1	t2	2.011689815
PHL7	0.607900023	1	0;1	t2	2.011689815
PHL7	0.57190001	1	1;0	t2	2.011689815
PHL7	0.554199994	1	2;0	t2	2.011689815
PHL7	0.602699995	1	3;0	t2	2.011689815
PHL7	0.646200001	2	1;4	t2	2.011689815
PHL7	0.582300007	2	2;4	t2	2.011689815
PHL7	0.592000008	2	3;4	t2	2.011689815
PHL7	0.654500008	2	4;3	t2	2.011689815
PHL7	0.542299986	2	3;3	t2	2.011689815
PHL7	0.512399971	2	2;3	t2	2.011689815
PHL7	0.530499995	2	1;3	t2	2.011689815
PHL7	0.672500014	2	0;3	t2	2.011689815
PHL7	0.627099991	2	0;2	t2	2.011689815
PHL7	0.508599997	2	1;2	t2	2.011689815
PHL7	0.494199991	2	2;2	t2	2.011689815
PHL7	0.538900018	2	3;2	t2	2.011689815
PHL7	0.647300005	2	4;2	t2	2.011689815
PHL7	0.690599978	2	4;1	t2	2.011689815
PHL7	0.564800024	2	3;1	t2	2.011689815
PHL7	0.520699978	2	2;1	t2	2.011689815
PHL7	0.5255	2	1;1	t2	2.011689815
PHL7	0.639599979	2	0;1	t2	2.011689815
PHL7	0.588	2	1;0	t2	2.011689815
PHL7	0.577300012	2	2;0	t2	2.011689815
PHL7	0.63380003	2	3;0	t2	2.011689815
wt	0.368699998	1	1;4	t3	4.934733796
wt	0.359699994	1	2;4	t3	4.934733796
wt	0.383599997	1	3;4	t3	4.934733796
wt	0.390399992	1	4;3	t3	4.934733796
wt	0.35800001	1	3;3	t3	4.934733796
wt	0.33950001	1	2;3	t3	4.934733796
wt	0.332399994	1	1;3	t3	4.934733796
wt	0.361499995	1	0;3	t3	4.934733796
wt	0.343100011	1	0;2	t3	4.934733796
wt	0.33070001	1	1;2	t3	4.934733796
wt	0.330000013	1	2;2	t3	4.934733796
wt	0.345999986	1	3;2	t3	4.934733796
wt	0.374599993	1	4;2	t3	4.934733796
wt	0.378100008	1	4;1	t3	4.934733796
wt	0.356700003	1	3;1	t3	4.934733796
wt	0.337199986	1	2;1	t3	4.934733796
wt	0.329600006	1	1;1	t3	4.934733796
wt	0.348100007	1	0;1	t3	4.934733796
wt	0.347499996	1	1;0	t3	4.934733796
wt	0.342200011	1	2;0	t3	4.934733796
wt	0.360799998	1	3;0	t3	4.934733796
wt	0.388500005	2	1;4	t3	4.934733796
wt	0.373800009	2	2;4	t3	4.934733796
wt	0.393900007	2	3;4	t3	4.934733796
wt	0.403699994	2	4;3	t3	4.934733796
wt	0.373899996	2	3;3	t3	4.934733796
wt	0.357199997	2	2;3	t3	4.934733796
wt	0.350400001	2	1;3	t3	4.934733796
wt	0.385199994	2	0;3	t3	4.934733796
wt	0.367300004	2	0;2	t3	4.934733796
wt	0.350800008	2	1;2	t3	4.934733796
wt	0.34830001	2	2;2	t3	4.934733796
wt	0.361099988	2	3;2	t3	4.934733796
wt	0.388300002	2	4;2	t3	4.934733796
wt	0.394199997	2	4;1	t3	4.934733796
wt	0.37349999	2	3;1	t3	4.934733796
wt	0.355699986	2	2;1	t3	4.934733796
wt	0.350499988	2	1;1	t3	4.934733796
wt	0.375200003	2	0;1	t3	4.934733796
wt	0.372000009	2	1;0	t3	4.934733796
wt	0.363799989	2	2;0	t3	4.934733796
wt	0.379599988	2	3;0	t3	4.934733796
PHL7	0.66869998	1	1;4	t3	4.934733796
PHL7	0.632200003	1	2;4	t3	4.934733796
PHL7	0.65079999	1	3;4	t3	4.934733796
PHL7	0.672800004	1	4;3	t3	4.934733796
PHL7	0.620400012	1	3;3	t3	4.934733796
PHL7	0.595700026	1	2;3	t3	4.934733796
PHL7	0.602500021	1	1;3	t3	4.934733796
PHL7	0.675300002	1	0;3	t3	4.934733796
PHL7	0.645900011	1	0;2	t3	4.934733796
PHL7	0.601400018	1	1;2	t3	4.934733796
PHL7	0.584699988	1	2;2	t3	4.934733796
PHL7	0.606100023	1	3;2	t3	4.934733796
PHL7	0.655300021	1	4;2	t3	4.934733796
PHL7	0.685299993	1	4;1	t3	4.934733796
PHL7	0.632600009	1	3;1	t3	4.934733796
PHL7	0.5977	1	2;1	t3	4.934733796
PHL7	0.596700013	1	1;1	t3	4.934733796
PHL7	0.647700012	1	0;1	t3	4.934733796
PHL7	0.63440001	1	1;0	t3	4.934733796
PHL7	0.622500002	1	2;0	t3	4.934733796
PHL7	0.650900006	1	3;0	t3	4.934733796
PHL7	0.665099978	2	1;4	t3	4.934733796
PHL7	0.638400018	2	2;4	t3	4.934733796
PHL7	0.655900002	2	3;4	t3	4.934733796
PHL7	0.681500018	2	4;3	t3	4.934733796
PHL7	0.635299981	2	3;3	t3	4.934733796
PHL7	0.614499986	2	2;3	t3	4.934733796
PHL7	0.60619998	2	1;3	t3	4.934733796
PHL7	0.666199982	2	0;3	t3	4.934733796
PHL7	0.643100023	2	0;2	t3	4.934733796
PHL7	0.609600008	2	1;2	t3	4.934733796
PHL7	0.601400018	2	2;2	t3	4.934733796
PHL7	0.62349999	2	3;2	t3	4.934733796
PHL7	0.672999978	2	4;2	t3	4.934733796
PHL7	0.695200026	2	4;1	t3	4.934733796
PHL7	0.647400022	2	3;1	t3	4.934733796
PHL7	0.616599977	2	2;1	t3	4.934733796
PHL7	0.603200018	2	1;1	t3	4.934733796
PHL7	0.646399975	2	0;1	t3	4.934733796
PHL7	0.631799996	2	1;0	t3	4.934733796
PHL7	0.623399973	2	2;0	t3	4.934733796
PHL7	0.654799998	2	3;0	t3	4.934733796
wt	0.421200007	1	1;4	t4	6.90474537
wt	0.410600007	1	2;4	t4	6.90474537
wt	0.436100006	1	3;4	t4	6.90474537
wt	0.441599995	1	4;3	t4	6.90474537
wt	0.405400008	1	3;3	t4	6.90474537
wt	0.387600005	1	2;3	t4	6.90474537
wt	0.381700009	1	1;3	t4	6.90474537
wt	0.403299987	1	0;3	t4	6.90474537
wt	0.388700008	1	0;2	t4	6.90474537
wt	0.379099995	1	1;2	t4	6.90474537
wt	0.377700001	1	2;2	t4	6.90474537
wt	0.391099989	1	3;2	t4	6.90474537
wt	0.420599997	1	4;2	t4	6.90474537
wt	0.424199998	1	4;1	t4	6.90474537
wt	0.404100001	1	3;1	t4	6.90474537
wt	0.382699996	1	2;1	t4	6.90474537
wt	0.375	1	1;1	t4	6.90474537
wt	0.390700012	1	0;1	t4	6.90474537
wt	0.388999999	1	1;0	t4	6.90474537
wt	0.38409999	1	2;0	t4	6.90474537
wt	0.402999997	1	3;0	t4	6.90474537
wt	0.428200006	2	1;4	t4	6.90474537
wt	0.417299986	2	2;4	t4	6.90474537
wt	0.437299997	2	3;4	t4	6.90474537
wt	0.449499995	2	4;3	t4	6.90474537
wt	0.415199995	2	3;3	t4	6.90474537
wt	0.398099989	2	2;3	t4	6.90474537
wt	0.391000003	2	1;3	t4	6.90474537
wt	0.414999992	2	0;3	t4	6.90474537
wt	0.398000002	2	0;2	t4	6.90474537
wt	0.386900008	2	1;2	t4	6.90474537
wt	0.386999995	2	2;2	t4	6.90474537
wt	0.399599999	2	3;2	t4	6.90474537
wt	0.428000003	2	4;2	t4	6.90474537
wt	0.433200002	2	4;1	t4	6.90474537
wt	0.411199987	2	3;1	t4	6.90474537
wt	0.39230001	2	2;1	t4	6.90474537
wt	0.381999999	2	1;1	t4	6.90474537
wt	0.398799986	2	0;1	t4	6.90474537
wt	0.397000015	2	1;0	t4	6.90474537
wt	0.391200006	2	2;0	t4	6.90474537
wt	0.409200013	2	3;0	t4	6.90474537
PHL7	0.693499982	1	1;4	t4	6.90474537
PHL7	0.666400015	1	2;4	t4	6.90474537
PHL7	0.68690002	1	3;4	t4	6.90474537
PHL7	0.716000021	1	4;3	t4	6.90474537
PHL7	0.663800001	1	3;3	t4	6.90474537
PHL7	0.63380003	1	2;3	t4	6.90474537
PHL7	0.630999982	1	1;3	t4	6.90474537
PHL7	0.685400009	1	0;3	t4	6.90474537
PHL7	0.665799975	1	0;2	t4	6.90474537
PHL7	0.633899987	1	1;2	t4	6.90474537
PHL7	0.621299982	1	2;2	t4	6.90474537
PHL7	0.641499996	1	3;2	t4	6.90474537
PHL7	0.690199971	1	4;2	t4	6.90474537
PHL7	0.721199989	1	4;1	t4	6.90474537
PHL7	0.670899987	1	3;1	t4	6.90474537
PHL7	0.63410002	1	2;1	t4	6.90474537
PHL7	0.625899971	1	1;1	t4	6.90474537
PHL7	0.663699985	1	0;1	t4	6.90474537
PHL7	0.661199987	1	1;0	t4	6.90474537
PHL7	0.653699994	1	2;0	t4	6.90474537
PHL7	0.681800008	1	3;0	t4	6.90474537
PHL7	0.699100018	2	1;4	t4	6.90474537
PHL7	0.673500001	2	2;4	t4	6.90474537
PHL7	0.690999985	2	3;4	t4	6.90474537
PHL7	0.713199973	2	4;3	t4	6.90474537
PHL7	0.663900018	2	3;3	t4	6.90474537
PHL7	0.637000024	2	2;3	t4	6.90474537
PHL7	0.632000029	2	1;3	t4	6.90474537
PHL7	0.693400025	2	0;3	t4	6.90474537
PHL7	0.669200003	2	0;2	t4	6.90474537
PHL7	0.628600001	2	1;2	t4	6.90474537
PHL7	0.616999984	2	2;2	t4	6.90474537
PHL7	0.638999999	2	3;2	t4	6.90474537
PHL7	0.69599998	2	4;2	t4	6.90474537
PHL7	0.716000021	2	4;1	t4	6.90474537
PHL7	0.664499998	2	3;1	t4	6.90474537
PHL7	0.625400007	2	2;1	t4	6.90474537
PHL7	0.612800002	2	1;1	t4	6.90474537
PHL7	0.659200013	2	0;1	t4	6.90474537
PHL7	0.643400013	2	1;0	t4	6.90474537
PHL7	0.635200024	2	2;0	t4	6.90474537
PHL7	0.667200029	2	3;0	t4	6.90474537
