## Supplementary material for "Efficient secretion of a plastic degrading enzyme from the green algae *Chlamydomonas reinhardtii*": Dataset - https://doi.org/10.5281/zenodo.13981200: Plate_reader_settings.xlsx

### Sheet: Sheet1
UV - TPA
Kinetic Measurement
Kinetic Cycles	1000
Interval Time	00:01:00
Mode	Absorbance
Wavelength	240	nm
Bandwidth	5	nm
Number of Flashes	25
Settle Time	0	ms
Impranil® DLN
Kinetic Measurement
Kinetic Cycles	1000
Interval Time	00:05:00
Mode	Absorbance
Wavelength	350	nm
Bandwidth	9	nm
Number of Flashes	25
Settle Time	0	ms
Chlorophyll
Mode	Fluorescence Top Reading
Excitation Wavelength	440	nm
Emission Wavelength	680	nm
Excitation Bandwidth	9	nm
Emission Bandwidth	20	nm
Gain	100	Manual
Number of Flashes	25
Integration Time	20	µs
Lag Time	0	µs
Settle Time	0	ms
Z-Position (Manual)	18000	µm
Cell density
Mode	Absorbance
Wavelength	750	nm
Bandwidth	9	nm
Number of Flashes	25
Settle Time	0	ms
FDA
Kinetic Measurement
Kinetic Cycles	30
Interval Time	00:01:00
Mode	Fluorescence Top Reading
Excitation Wavelength	490	nm
Emission Wavelength	520	nm
Excitation Bandwidth	9	nm
Emission Bandwidth	20	nm
Gain	60	Manual
Number of Flashes	25
Integration Time	20	µs
Lag Time	0	µs
Settle Time	0	ms
Z-Position (Manual)	18000	µm
