## Supplementary material for "Efficient secretion of a plastic degrading enzyme from the green algae *Chlamydomonas reinhardtii*": Dataset - https://doi.org/10.5281/zenodo.13981200: Production_Curve_TAP_cc1690_pJP32PHL7_cells.csv

strain	abs	time point	time	replica
PHL7	0.003833335	t0	0	1
PHL7	0.010833334	t1	0.933449074	1
PHL7	0.013833333	t2	1.935092593	1
PHL7	0.039233331	t3	2.860081019	1
PHL7	0.197733341	t4	3.932395833	1
PHL7	0.274733331	t5	6.857939815	1
PHL7	0.282133337	t6	7.646574074	1
PHL7	0.280133333	t7	8.926863426	1
PHL7	0.273033347	t8	13.84641204	1
PHL7	0.003733333	t0	0	2
PHL7	0.007233333	t1	0.933449074	2
PHL7	0.01233333	t2	1.935092593	2
PHL7	0.041433331	t3	2.860081019	2
PHL7	0.243133335	t4	3.932395833	2
PHL7	0.233433332	t5	6.857939815	2
PHL7	0.249533322	t6	7.646574074	2
PHL7	0.233533319	t7	8.926863426	2
PHL7	0.244033333	t8	13.84641204	2
PHL7	0.002533335	t0	0	3
PHL7	0.006233331	t1	0.933449074	3
PHL7	0.011433337	t2	1.935092593	3
PHL7	0.038433332	t3	2.860081019	3
PHL7	0.271633326	t4	3.932395833	3
PHL7	0.228533324	t5	6.857939815	3
PHL7	0.233833339	t6	7.646574074	3
PHL7	0.257033344	t7	8.926863426	3
PHL7	0.255733337	t8	13.84641204	3
wt	0.002733331	t0	0	1
wt	0.01413333	t1	0.933449074	1
wt	0.033233333	t2	1.935092593	1
wt	0.194433328	t3	2.860081019	1
wt	0.276333344	t4	3.932395833	1
wt	0.285833325	t5	6.857939815	1
wt	0.29873332	t6	7.646574074	1
wt	0.305333342	t7	8.926863426	1
wt	0.297733333	t8	13.84641204	1
wt	0.003033336	t0	0	2
wt	0.013033334	t1	0.933449074	2
wt	0.040833335	t2	1.935092593	2
wt	0.194433328	t3	2.860081019	2
wt	0.285233331	t4	3.932395833	2
wt	0.285233345	t5	6.857939815	2
wt	0.304133322	t6	7.646574074	2
wt	0.314333346	t7	8.926863426	2
wt	0.314433333	t8	13.84641204	2
wt	0.003033336	t0	0	3
wt	0.013333332	t1	0.933449074	3
wt	0.037133332	t2	1.935092593	3
wt	0.18343332	t3	2.860081019	3
wt	0.305233311	t4	3.932395833	3
wt	0.296033319	t5	6.857939815	3
wt	0.304833319	t6	7.646574074	3
wt	0.31723332	t7	8.926863426	3
wt	0.304233339	t8	13.84641204	3
