## Supplementary material for "Efficient secretion of a plastic degrading enzyme from the green algae *Chlamydomonas reinhardtii*": Dataset - https://doi.org/10.5281/zenodo.13981200: Production_Curve_TAP_cc1690_pJP32PHL7_impranil_activity.csv

strain	slope	interc	time point	time	replica
PHL7	-8.52939E-07	0.997254087	t0	0	1
PHL7	1.3104E-07	0.99530396	t1	0.933449074	1
PHL7	4.51459E-07	1.000140061	t2	1.935092593	1
PHL7	-9.30647E-08	0.997188596	t3	2.860081019	1
PHL7	-2.60287E-07	0.997457709	t4	3.932395833	1
PHL7	-6.47411E-07	1.000571879	t5	6.857939815	1
PHL7	-1.08822E-06	0.999755428	t6	7.646574074	1
PHL7	-8.63918E-07	1.00178874	t7	8.926863426	1
PHL7	-1.56093E-06	1.000152179	t8	13.84641204	1
PHL7	8.89615E-08	1.004852065	t0	0	2
PHL7	4.16038E-07	0.997426934	t1	0.933449074	2
PHL7	-1.11068E-07	1.004687404	t2	1.935092593	2
PHL7	5.88507E-07	0.99422322	t3	2.860081019	2
PHL7	1.10351E-06	0.99440249	t4	3.932395833	2
PHL7	-5.82203E-07	1.001557145	t5	6.857939815	2
PHL7	-9.54963E-07	0.994053452	t6	7.646574074	2
PHL7	-1.31687E-06	0.998507462	t7	8.926863426	2
PHL7	-1.66632E-06	1.003481887	t8	13.84641204	2
PHL7	-2.99541E-08	0.996961799	t0	0	3
PHL7	-2.41196E-07	1.003951576	t1	0.933449074	3
PHL7	-1.84777E-07	1.003516364	t2	1.935092593	3
PHL7	8.62716E-07	0.999093534	t3	2.860081019	3
PHL7	-9.92163E-08	0.99907678	t4	3.932395833	3
PHL7	1.8519E-07	1.002098397	t5	6.857939815	3
PHL7	-1.44597E-06	0.999526022	t6	7.646574074	3
PHL7	-1.68294E-06	1.004580224	t7	8.926863426	3
PHL7	-1.7406E-06	1.000283164	t8	13.84641204	3
wt	2.04274E-07	0.993830923	t0	0	1
wt	7.03142E-07	0.999095216	t1	0.933449074	1
wt	3.03022E-07	0.999898388	t2	1.935092593	1
wt	4.31156E-07	0.997724121	t3	2.860081019	1
wt	1.40516E-07	0.996458563	t4	3.932395833	1
wt	-8.2001E-08	0.999938055	t5	6.857939815	1
wt	8.23159E-08	0.996060105	t6	7.646574074	1
wt	3.76558E-07	0.99815862	t7	8.926863426	1
wt	3.72749E-07	1.002576325	t8	13.84641204	1
wt	-3.58543E-07	0.999251379	t0	0	2
wt	6.0579E-07	1.000481126	t1	0.933449074	2
wt	3.58376E-07	0.999411125	t2	1.935092593	2
wt	7.77319E-07	0.993676988	t3	2.860081019	2
wt	3.60847E-07	1.000647441	t4	3.932395833	2
wt	-6.08353E-08	0.996599343	t5	6.857939815	2
wt	1.05092E-07	1.002069774	t6	7.646574074	2
wt	4.94708E-07	0.99654385	t7	8.926863426	2
wt	-9.56981E-08	0.998408745	t8	13.84641204	2
wt	-2.05595E-07	0.997614491	t0	0	3
wt	-3.22597E-07	1.000106992	t1	0.933449074	3
wt	-2.96057E-07	0.99767414	t2	1.935092593	3
wt	-5.18313E-07	0.99549551	t3	2.860081019	3
wt	-3.65835E-08	1.000084999	t4	3.932395833	3
wt	8.14809E-09	0.997056251	t5	6.857939815	3
wt	3.09591E-07	0.997342447	t6	7.646574074	3
wt	3.7902E-07	0.997849606	t7	8.926863426	3
wt	1.21142E-06	0.997597213	t8	13.84641204	3
