## Supplementary material for "Efficient secretion of a plastic degrading enzyme from the green algae *Chlamydomonas reinhardtii*": Dataset - https://doi.org/10.5281/zenodo.13981200: protein-peptides.csv

Protein Group	Protein ID	Protein Accession	Peptide	Unique	-10lgP	Mass	Length	ppm	m/z	z	RT	Area Sample 1	Fraction	Scan	Source File	#Feature	#Feature Sample 1	Start	End	PTM	AScore	Found By
1	2	PHL7	R.GPDPTESSIEAVR.G	Y	97.26	1356.6521	13	2.4	679.3350	2	16.48	2.7415E6	1	3077	JVDM_BotE.raw	1	1	8	20			PEAKS DB
1	2	PHL7	R.IASQGFVVITIDTITR.L	Y	86.17	1732.9723	16	2.7	867.4958	2	38.48	1.4829E6	1	8998	JVDM_BotE.raw	2	2	77	92			PEAKS DB
1	2	PHL7	R.TPTLVVGAQLDTIAPVSSHSEAFYNSLPSDLDK.A	Y	82.00	3471.7410	33	2.8	868.9449	4	36.25	4.5148E5	1	8484	JVDM_BotE.raw	2	2	167	199			PEAKS DB
1	2	PHL7	R.GPFAVAQTTVSR.L	Y	77.63	1232.6514	12	2.3	617.3344	2	20.39	5.5629E6	1	4192	JVDM_BotE.raw	1	1	21	32			PEAKS DB
1	2	PHL7	R.GPDPTESSIEAVRGPFAVAQTTVSR.L	Y	60.11	2571.2927	25	2.4	858.1069	3	28.88	3.7583E6	1	6627	JVDM_BotE.raw	1	1	8	32			PEAKS DB
1	2	PHL7	R.FVDDDLRYEQFLC(+57.02)PAPDDFAISEYR.S	Y	50.54	3080.3860	25	4.3	1027.8070	3	36.55	1.1317E5	1	8557	JVDM_BotE.raw	1	1	230	254	Carbamidomethylation	C13:Carbamidomethylation:1000.00	PEAKS DB
1	2	PHL7	R.TPTLVVGAQLDTIAPVSSHSEAFYN(+.98)SLPSDLDK.A	Y	48.69	3472.7249	33	2.4	1158.5850	3	35.50	0	1	8314	JVDM_BotE.raw	0	0	167	199	Deamidation (NQ)	N25:Deamidation (NQ):0.00	PEAKS PTM
1	2	PHL7	R.QLQAALDHLR.T	Y	45.78	1163.6411	10	2.8	582.8295	2	19.39	2.7016E6	1	3892	JVDM_BotE.raw	2	2	102	111			PEAKS DB
1	2	PHL7	K.YSIAWLK.R	Y	27.33	879.4854	7	1.6	440.7507	2	29.05	8.7419E5	1	6640	JVDM_BotE.raw	1	1	222	228			PEAKS DB
1	2	PHL7	R.YEQFLC(+57.02)PAPDDFAISEYR.S	Y	20.38	2219.9834	18	3.1	1111.0024	2	33.56	7.955E4	1	7863	JVDM_BotE.raw	1	1	237	254	Carbamidomethylation	C6:Carbamidomethylation:1000.00	PEAKS DB
2	1	tr|A0A2K3D8I0|A0A2K3D8I0_CHLRE	K.AAAAASLGQAQDAAAQAQNTAAAAVGNAQTAAGDAAGK.A	Y	80.91	3323.6089	38	0.0	1108.8770	3	29.70	0	1	6835	JVDM_BotE.raw	0	0	792	829			PEAKS DB
2	1	tr|A0A2K3D8I0|A0A2K3D8I0_CHLRE	K.DAAAAAQQQAAAAADAAK.G	Y	78.99	1612.7804	18	1.1	807.3984	2	17.40	0	1	3317	JVDM_BotE.raw	0	0	865	882			PEAKS DB
2	1	tr|A0A2K3D8I0|A0A2K3D8I0_CHLRE	R.GQAEAAAAQAQNTAAAAVGNVQTAAADAAAK.A	Y	77.81	2781.3640	31	1.2	928.1298	3	29.67	1.4042E5	1	6825	JVDM_BotE.raw	1	1	701	731			PEAKS DB
2	1	tr|A0A2K3D8I0|A0A2K3D8I0_CHLRE	K.GAAASAVGQATAQATAAVDQAK.A	Y	75.23	1956.9865	22	1.5	653.3371	3	24.46	2.8473E5	1	5439	JVDM_BotE.raw	1	1	883	904			PEAKS DB
2	1	tr|A0A2K3D8I0|A0A2K3D8I0_CHLRE	K.AASAAAEQAQAAAVGAQQAAVEK.A	Y	74.68	2111.0605	23	2.3	704.6957	3	19.45	8.986E4	1	3936	JVDM_BotE.raw	1	1	575	597			PEAKS DB
2	1	tr|A0A2K3D8I0|A0A2K3D8I0_CHLRE	K.AAAAQATAAAAGAQEAASAAAGQATATATDAMTK.A	Y	60.03	2961.4097	34	2.8	988.1466	3	30.04	7.1196E4	1	6932	JVDM_BotE.raw	1	1	756	789			PEAKS DB
2	1	tr|A0A2K3D8I0|A0A2K3D8I0_CHLRE	K.AAAAASLGQAQDAAAQ(+.98)AQNTAAAAVGNAQTAAGDAAGK.A	Y	47.67	3324.5930	38	6.3	1109.2119	3	29.81	0	1	6867	JVDM_BotE.raw	0	0	792	829	Deamidation (NQ)	Q16:Deamidation (NQ):4.64	PEAKS PTM
2	1	tr|A0A2K3D8I0|A0A2K3D8I0_CHLRE	K.AAADGAVANAQGAVTSFATK.A	Y	46.13	1819.9064	20	-1.5	910.9591	2	24.16	6.2277E4	1	5324	JVDM_BotE.raw	1	1	661	680			PEAKS DB
2	1	tr|A0A2K3D8I0|A0A2K3D8I0_CHLRE	K.AEDTAAAAQAQAAAAAESAR.G	Y	44.31	1843.8660	20	-0.1	615.6292	3	18.71	1.0125E5	1	3725	JVDM_BotE.raw	1	1	681	700			PEAKS DB
2	1	tr|A0A2K3D8I0|A0A2K3D8I0_CHLRE	K.AAAAQATAAAAGAQ(+.98)EAASAAAGQ(+.98)ATATATDAMTK(+14.02).A	Y	39.38	2977.3933	34	5.1	993.4767	3	25.89	0	1	5833	JVDM_BotE.raw	0	0	756	789	Deamidation (NQ); Methylation(KR)	Q14:Deamidation (NQ):50.04;Q23:Deamidation (NQ):30.07;K34:Methylation(KR):1000.00	PEAKS PTM
2	1	tr|A0A2K3D8I0|A0A2K3D8I0_CHLRE	K.AAEAQ(+.98)KAASAAAEQAQAAAVGAQQAAVEK(+42.01)AAEAQ(+.98)K.A	Y	34.70	3351.6541	35	-3.3	838.9180	4	24.05	6.1886E6	1	5366	JVDM_BotE.raw	1	1	569	603	Deamidation (NQ); Acetylation (K)	Q5:Deamidation (NQ):19.64;K29:Acetylation (K):13.13;Q34:Deamidation (NQ):3.41	PEAKS PTM
2	1	tr|A0A2K3D8I0|A0A2K3D8I0_CHLRE	K.AQETAAAAAGQAQAAAADAAAK.A	Y	32.93	1926.9395	22	1.7	643.3215	3	19.41	1.5324E5	1	3905	JVDM_BotE.raw	1	1	830	851			PEAKS DB
2	1	tr|A0A2K3D8I0|A0A2K3D8I0_CHLRE	K.AAT(+79.97)VAADAQ(+.98)AAAAKAQDAAAGAAAAAT(+79.97)EKAAEAQK.A	Y	30.62	3285.4915	35	0.3	1096.1714	3	33.47	5.1671E5	1	7815	JVDM_BotE.raw	1	1	464	498	Phosphorylation (STY); Deamidation (NQ)	T3:Phosphorylation (STY):1000.00;Q9:Deamidation (NQ):0.00;T27:Phosphorylation (STY):1000.00	PEAKS PTM
2	1	tr|A0A2K3D8I0|A0A2K3D8I0_CHLRE	K.AGAAQAAATAAASQ(+.98)VAEAATGAAASAQSA.A	Y	29.21	2416.1465	29	-1.0	605.0433	4	27.55	0	1	6254	JVDM_BotE.raw	0	0	370	398	Deamidation (NQ)	Q14:Deamidation (NQ):3.58	PEAKS PTM
2	1	tr|A0A2K3D8I0|A0A2K3D8I0_CHLRE	K.AATVAADAQAAAAK(+14.02)AQDAAAGAAAAATEK.A	Y	26.65	2540.2830	29	0.0	847.7682	3	26.91	6.2014E5	1	6227	JVDM_BotE.raw	1	1	464	492	Methylation(KR)	K14:Methylation(KR):6.28	PEAKS PTM
2	1	tr|A0A2K3D8I0|A0A2K3D8I0_CHLRE	R.DAAAGAAAQAQ(+.98)TAAAGLMGSLN(+.98)AAAGK.A	Y	17.89	2330.1172	27	-4.6	777.7094	3	35.27	2.704E6	1	8197	JVDM_BotE.raw	1	1	923	949	Deamidation (NQ)	Q11:Deamidation (NQ):0.00;N22:Deamidation (NQ):3.30	PEAKS PTM
2	1	tr|A0A2K3D8I0|A0A2K3D8I0_CHLRE	E.AATGAAASAQS(+79.97)AAAAAVAAAGDK.A	Y	16.79	1951.9000	23	3.4	976.9606	2	27.34	2.7313E5	1	6164	JVDM_BotE.raw	1	1	387	409	Phosphorylation (STY)	S11:Phosphorylation (STY):5.08	PEAKS PTM
2	1	tr|A0A2K3D8I0|A0A2K3D8I0_CHLRE	K.AAAQAQEAAAGAATQ(+.98)AK.A	Y	16.54	1528.7480	17	-1.2	765.3804	2	22.04	9.5974E4	1	4714	JVDM_BotE.raw	1	1	644	660	Deamidation (NQ)	Q15:Deamidation (NQ):6.45	PEAKS PTM
3	3	tr|Q7X7A7|Q7X7A7_CHLRE	K.VAVLANEQELSVEER.N	Y	93.89	1684.8632	15	1.6	843.4402	2	23.17	6.8004E5	1	5030	JVDM_BotE.raw	1	1	33	47			PEAKS DB
3	3	tr|Q7X7A7|Q7X7A7_CHLRE	K.AAAAELTLAAYK.V	Y	70.65	1191.6499	12	1.9	596.8334	2	23.82	8.2982E5	1	5213	JVDM_BotE.raw	1	1	147	158			PEAKS DB
3	3	tr|Q7X7A7|Q7X7A7_CHLRE	R.ILQSIEQSEQAK.G	Y	63.08	1372.7197	12	2.2	687.3687	2	15.42	4.4047E5	1	2819	JVDM_BotE.raw	1	1	67	78			PEAKS DB
3	3	tr|Q7X7A7|Q7X7A7_CHLRE	K.VAQEKADELPTTNPIR.L	Y	53.58	1780.9319	16	2.2	594.6525	3	17.75	5.1889E5	1	3412	JVDM_BotE.raw	2	2	159	174			PEAKS DB
3	3	tr|Q7X7A7|Q7X7A7_CHLRE	K.ADELPTTNPIR.L	Y	47.10	1225.6302	11	1.2	613.8231	2	19.20	3.0501E5	1	3830	JVDM_BotE.raw	1	1	164	174			PEAKS DB
3	3	tr|Q7X7A7|Q7X7A7_CHLRE	K.YLVPSASTTEAAVFYLK.M	Y	19.28	1858.9716	17	1.1	930.4941	2	34.72	0	1	8142	JVDM_BotE.raw	0	0	112	128			PEAKS DB
3	3	tr|Q7X7A7|Q7X7A7_CHLRE	K.TDEAK(+42.01)AAAAELT(+79.97)LAAYK.V	Y	17.70	1857.8761	17	2.6	929.9478	2	30.69	2.6137E5	1	7100	JVDM_BotE.raw	1	1	142	158	Acetylation (K); Phosphorylation (STY)	K5:Acetylation (K):8.68;T12:Phosphorylation (STY):0.00	PEAKS PTM
3	3	tr|Q7X7A7|Q7X7A7_CHLRE	R.ELALYSAKIAEQSERYQDMVEEMK(+28.03).K	Y	17.46	2888.3936	24	-1.9	963.8033	3	36.91	1.2065E4	1	8641	JVDM_BotE.raw	1	1	8	31	Dimethylation(KR)	K24:Dimethylation(KR):13.91	PEAKS PTM
4	4	tr|A0A2K3D6N5|A0A2K3D6N5_CHLRE	K.AAGDNAQAAAVPSVTEQASEFLAGSWPK.T	Y	77.91	2772.3354	28	1.9	925.1208	3	38.38	6.3426E4	1	8982	JVDM_BotE.raw	1	1	132	159			PEAKS DB
4	4	tr|A0A2K3D6N5|A0A2K3D6N5_CHLRE	K.VGVAGAVVVLGYNWK.A	Y	61.34	1530.8558	15	3.5	766.4379	2	35.01	4.7808E4	1	8195	JVDM_BotE.raw	1	1	204	218			PEAKS DB
4	4	tr|A0A2K3D6N5|A0A2K3D6N5_CHLRE	R.VVIALDSSSHSGADFAAK.A	Y	48.60	1773.8896	18	0.0	592.3038	3	22.39	1.8993E5	1	4780	JVDM_BotE.raw	1	1	102	119			PEAKS DB
4	4	tr|A0A2K3D6N5|A0A2K3D6N5_CHLRE	K.WSYPAAGVVSDATLGR(+14.02).V	Y	37.18	1662.8365	16	6.4	832.4309	2	27.68	5.8157E4	1	6299	JVDM_BotE.raw	1	1	670	685	Methylation(KR)	R16:Methylation(KR):1000.00	PEAKS PTM
4	4	tr|A0A2K3D6N5|A0A2K3D6N5_CHLRE	R.ITSASTVC(+57.02)SHEDSSAVVIPLYTYEDGEDVR.V	Y	35.52	3299.5139	30	5.1	1100.8508	3	30.14	0	1	6947	JVDM_BotE.raw	0	0	166	195	Carbamidomethylation	C8:Carbamidomethylation:1000.00	PEAKS DB
4	4	tr|A0A2K3D6N5|A0A2K3D6N5_CHLRE	K.AGPQEQWGALLNK.I	Y	24.33	1410.7256	13	2.5	706.3718	2	27.17	1.5348E5	1	6163	JVDM_BotE.raw	1	1	219	231			PEAKS DB
7	12	tr|A0A2K3DP12|A0A2K3DP12_CHLRE	R.SVGAAGGQEDIVNLVPTAAAATSTGK.S	Y	97.51	2384.2183	26	3.2	795.7492	3	30.00	4.5271E4	1	6916	JVDM_BotE.raw	1	1	200	225			PEAKS DB
7	12	tr|A0A2K3DP12|A0A2K3DP12_CHLRE	K.TASTASLQLC(+57.02)R.A	Y	44.71	1206.6027	11	1.3	604.3094	2	16.77	5.0051E4	1	3136	JVDM_BotE.raw	1	1	624	634	Carbamidomethylation	C10:Carbamidomethylation:1000.00	PEAKS DB
7	12	tr|A0A2K3DP12|A0A2K3DP12_CHLRE	R.SVGAAGGQEDIVNLVPTAAAATSTGK(+14.02)SNSAK(+28.03).D	Y	33.17	2913.5044	31	5.0	972.1802	3	34.56	0	1	8101	JVDM_BotE.raw	0	0	200	230	Methylation(KR); Dimethylation(KR)	K26:Methylation(KR):0.00;K31:Dimethylation(KR):0.00	PEAKS PTM
13	18	tr|A8IKW6|A8IKW6_CHLRE	K.VIDAGANALVAGSAVFK.A	Y	87.38	1601.8777	17	2.3	801.9480	2	30.60	1.1643E5	1	7081	JVDM_BotE.raw	1	1	227	243			PEAKS DB
13	18	tr|A8IKW6|A8IKW6_CHLRE	K.SDIIVSPSILSADFSR.L	Y	50.98	1705.8887	16	2.6	853.9538	2	35.55	2.2334E4	1	8328	JVDM_BotE.raw	1	1	40	55			PEAKS DB
5	16	tr|A0A2K3CQ54|A0A2K3CQ54_CHLRE	R.ATVAAGEEALTIR.N	Y	69.67	1300.6986	13	2.2	651.3580	2	21.62	3.192E6	1	4543	JVDM_BotE.raw	1	1	141	153			PEAKS DB
5	16	tr|A0A2K3CQ54|A0A2K3CQ54_CHLRE	K.VEYTELQILC(+57.02)PQTIDSVTGYPMDDPR.C	Y	67.82	3039.4204	26	1.1	1014.1486	3	37.54	1.924E6	1	8770	JVDM_BotE.raw	1	1	110	135	Carbamidomethylation	C10:Carbamidomethylation:1000.00	PEAKS DB
5	16	tr|A0A2K3CQ54|A0A2K3CQ54_CHLRE	Q.TIDSVTGYPMDDPR.C	Y	31.92	1565.7031	14	1.8	783.8602	2	21.41	6.6961E4	1	4497	JVDM_BotE.raw	1	1	122	135			PEAKS DB
5	16	tr|A0A2K3CQ54|A0A2K3CQ54_CHLRE	K.LSGWSAPATLT(+79.97)PEK.V	Y	27.66	1536.7225	14	-7.3	769.3629	2	33.61	6.9909E4	1	7885	JVDM_BotE.raw	1	1	246	259	Phosphorylation (STY)	T11:Phosphorylation (STY):0.00	PEAKS PTM
11	8	tr|B7U1J0|B7U1J0_CHLRE	K.TAIAVDTILNQK.G	Y	77.28	1285.7241	12	2.5	643.8710	2	26.92	1.5927E5	1	6082	JVDM_BotE.raw	1	1	177	188			PEAKS DB
11	8	tr|B7U1J0|B7U1J0_CHLRE	K.ASSVAQVLNTLK.E	Y	48.38	1229.6979	12	1.8	615.8573	2	29.25	1.535E5	1	6724	JVDM_BotE.raw	1	1	203	214			PEAKS DB
11	8	tr|B7U1J0|B7U1J0_CHLRE	R.STLTFTPEAEGLVK.Q	Y	29.89	1491.7820	14	2.7	746.9003	2	28.40	0	1	6455	JVDM_BotE.raw	0	0	478	491			PEAKS DB
11	7	P26526|ATPA_CHLRE	K.TAIAVDTILNQK.G	Y	77.28	1285.7241	12	2.5	643.8710	2	26.92	1.5927E5	1	6082	JVDM_BotE.raw	1	1	177	188			PEAKS DB
11	7	P26526|ATPA_CHLRE	K.ASSVAQVLNTLK.E	Y	48.38	1229.6979	12	1.8	615.8573	2	29.25	1.535E5	1	6724	JVDM_BotE.raw	1	1	203	214			PEAKS DB
11	7	P26526|ATPA_CHLRE	R.STLTFTPEAEGLVK.Q	Y	29.89	1491.7820	14	2.7	746.9003	2	28.40	0	1	6455	JVDM_BotE.raw	0	0	478	491			PEAKS DB
9	5	tr|Q9FE86|Q9FE86_CHLRE	K.AQAVFDQEFQEITLSK.Y	Y	73.53	1852.9207	16	1.6	927.4691	2	31.91	2.0286E5	1	7407	JVDM_BotE.raw	1	1	55	70			PEAKS DB
9	5	tr|Q9FE86|Q9FE86_CHLRE	K.EGGLGDLAYPLVADLKK.E	Y	52.12	1757.9563	17	1.8	586.9938	3	34.62	1.6547E5	1	8124	JVDM_BotE.raw	1	1	131	147			PEAKS DB
9	5	tr|Q9FE86|Q9FE86_CHLRE	A.SHAEKPLVGSVAPDFK.A	Y	33.48	1680.8834	16	1.5	561.3026	3	20.12	4.6718E4	1	4130	JVDM_BotE.raw	1	1	39	54			PEAKS DB
12	19	tr|A8J9H8|A8J9H8_CHLRE	K.MIGATNPLASEPGTIR.G	Y	75.42	1626.8400	16	3.8	814.4304	2	25.35	6.1475E4	1	5689	JVDM_BotE.raw	1	1	89	104			PEAKS DB
12	19	tr|A8J9H8|A8J9H8_CHLRE	R.GDFAIEVGR.N	Y	47.52	962.4821	9	0.8	482.2487	2	22.17	4.0966E5	1	4705	JVDM_BotE.raw	1	1	105	113			PEAKS DB
12	19	tr|A8J9H8|A8J9H8_CHLRE	R.KMIGATNPLASEPGTIR.G	Y	26.66	1754.9348	17	2.8	585.9872	3	22.49	8.461E4	1	4796	JVDM_BotE.raw	1	1	88	104			PEAKS DB
12	20	tr|A0A2K3DJF1|A0A2K3DJF1_CHLRE	K.MIGATNPLASEPGTIR.G	Y	75.42	1626.8400	16	3.8	814.4304	2	25.35	6.1475E4	1	5689	JVDM_BotE.raw	1	1	101	116			PEAKS DB
12	20	tr|A0A2K3DJF1|A0A2K3DJF1_CHLRE	R.GDFAIEVGR.N	Y	47.52	962.4821	9	0.8	482.2487	2	22.17	4.0966E5	1	4705	JVDM_BotE.raw	1	1	117	125			PEAKS DB
12	20	tr|A0A2K3DJF1|A0A2K3DJF1_CHLRE	R.KMIGATNPLASEPGTIR.G	Y	26.66	1754.9348	17	2.8	585.9872	3	22.49	8.461E4	1	4796	JVDM_BotE.raw	1	1	100	116			PEAKS DB
17	14	tr|A0A2K3CWF7|A0A2K3CWF7_CHLRE	K.SPASDTYIIFGEAK.I	Y	75.16	1497.7351	14	1.0	749.8756	2	28.74	0	1	6556	JVDM_BotE.raw	0	0	91	104			PEAKS DB
17	14	tr|A0A2K3CWF7|A0A2K3CWF7_CHLRE	K.IEDLSAQTQAAAAEQFK.M	Y	27.21	1819.8951	17	0.7	910.9554	2	22.93	0	1	4936	JVDM_BotE.raw	0	0	105	121			PEAKS DB
17	14	tr|A0A2K3CWF7|A0A2K3CWF7_CHLRE	K.NILFVIQSPDVFK.S	Y	17.73	1518.8446	13	2.6	760.4316	2	39.18	3.0111E4	1	9155	JVDM_BotE.raw	1	1	78	90			PEAKS DB
6	6	tr|A0A2K3E0C1|A0A2K3E0C1_CHLRE	K.SSQGVPLLAEQASSFFSSK.A	N	50.34	1968.9792	19	2.2	985.4991	2	37.02	1.1276E5	1	8653	JVDM_BotE.raw	1	1	144	162			PEAKS DB
6	6	tr|A0A2K3E0C1|A0A2K3E0C1_CHLRE	K.QLVQAGFDLK.V	Y	48.43	1117.6132	10	1.9	559.8149	2	25.03	1.0514E5	1	5612	JVDM_BotE.raw	1	1	54	63			PEAKS DB
6	6	tr|A0A2K3E0C1|A0A2K3E0C1_CHLRE	K.AQDAWPASLEDAK.T	N	28.56	1400.6571	13	1.4	701.3368	2	23.56	9.8139E4	1	5155	JVDM_BotE.raw	1	1	163	175			PEAKS DB
6	6	tr|A0A2K3E0C1|A0A2K3E0C1_CHLRE	R.HEDVEAFTIPLYTAAGDEMK.V	N	24.40	2236.0356	20	0.2	746.3527	3	34.04	0	1	7975	JVDM_BotE.raw	0	0	185	204			PEAKS DB
6	6	tr|A0A2K3E0C1|A0A2K3E0C1_CHLRE	I.KVPAAGS(+79.97)AANIQ(+.98)PKR.L	Y	22.81	1587.8134	15	-5.3	794.9097	2	37.79	0	1	8852	JVDM_BotE.raw	0	0	746	760	Phosphorylation (STY); Deamidation (NQ)	S7:Phosphorylation (STY):1000.00;Q12:Deamidation (NQ):0.00	PEAKS PTM
6	6	tr|A0A2K3E0C1|A0A2K3E0C1_CHLRE	K.QLVQ(+.98)AGFDLKVTADGQ(+.98)PR.L	Y	22.69	1943.9952	18	3.4	973.0082	2	36.18	0	1	8464	JVDM_BotE.raw	0	0	54	71	Deamidation (NQ)	Q4:Deamidation (NQ):0.00;Q16:Deamidation (NQ):17.01	PEAKS PTM
6	9	tr|A0A2K3E094|A0A2K3E094_CHLRE	K.SSQGVPLLAEQASSFFSSK.A	N	50.34	1968.9792	19	2.2	985.4991	2	37.02	1.1276E5	1	8653	JVDM_BotE.raw	1	1	144	162			PEAKS DB
6	9	tr|A0A2K3E094|A0A2K3E094_CHLRE	K.QLVQAGFDLK.V	Y	48.43	1117.6132	10	1.9	559.8149	2	25.03	1.0514E5	1	5612	JVDM_BotE.raw	1	1	54	63			PEAKS DB
6	9	tr|A0A2K3E094|A0A2K3E094_CHLRE	K.AQDAWPASLEDAK.T	N	28.56	1400.6571	13	1.4	701.3368	2	23.56	9.8139E4	1	5155	JVDM_BotE.raw	1	1	163	175			PEAKS DB
19	21	tr|A8IT01|A8IT01_CHLRE	R.EGTFSNLPAGTTIK.L	Y	74.37	1434.7355	14	1.8	718.3763	2	22.60	1.9599E5	1	4828	JVDM_BotE.raw	1	1	228	241			PEAKS DB
19	21	tr|A8IT01|A8IT01_CHLRE	K.QSPINVPQYQVLDGK.G	Y	34.66	1684.8784	15	1.8	843.4480	2	26.20	0	1	5915	JVDM_BotE.raw	0	0	67	81			PEAKS DB
10	10	tr|A8JEV1|A8JEV1_CHLRE	R.IDADLDVFIQK.S	Y	50.94	1275.6710	11	2.9	638.8446	2	30.91	2.7666E5	1	7190	JVDM_BotE.raw	1	1	108	118			PEAKS DB
10	10	tr|A8JEV1|A8JEV1_CHLRE	R.FDLNTLASTK.E	Y	45.74	1108.5764	10	2.5	555.2969	2	25.51	2.653E5	1	5738	JVDM_BotE.raw	1	1	137	146			PEAKS DB
10	10	tr|A8JEV1|A8JEV1_CHLRE	K.AKLDSVLAAVL	Y	25.94	1098.6648	11	2.0	550.3408	2	37.27	2.1268E5	1	8723	JVDM_BotE.raw	1	1	189	199			PEAKS DB
8	13	tr|A0A2K3E0A7|A0A2K3E0A7_CHLRE	K.SSQGVPLLAEQASSFFSSK.A	N	50.34	1968.9792	19	2.2	985.4991	2	37.02	1.1276E5	1	8653	JVDM_BotE.raw	1	1	130	148			PEAKS DB
8	13	tr|A0A2K3E0A7|A0A2K3E0A7_CHLRE	K.FVEN(+.98)GGLVVLLGGK.A	Y	41.47	1401.7867	14	3.3	701.9030	2	35.60	1.2277E4	1	8342	JVDM_BotE.raw	1	1	87	100	Deamidation (NQ)	N4:Deamidation (NQ):1000.00	PEAKS PTM
8	13	tr|A0A2K3E0A7|A0A2K3E0A7_CHLRE	K.AQDAWPASLEDAK.T	N	28.56	1400.6571	13	1.4	701.3368	2	23.56	9.8139E4	1	5155	JVDM_BotE.raw	1	1	149	161			PEAKS DB
8	13	tr|A0A2K3E0A7|A0A2K3E0A7_CHLRE	R.HEDVEAFTIPLYTAAGDEMK.V	N	24.40	2236.0356	20	0.2	746.3527	3	34.04	0	1	7975	JVDM_BotE.raw	0	0	171	190			PEAKS DB
14	15	tr|A8IKZ2|A8IKZ2_CHLRE	K.VAVIVATVTDDVR.L	Y	67.94	1356.7612	13	2.1	679.3893	2	27.28	7.4732E5	1	6171	JVDM_BotE.raw	2	2	78	90			PEAKS DB
14	15	tr|A8IKZ2|A8IKZ2_CHLRE	K.AGGEC(+57.02)LTFDQLALQRPTGK.D	Y	28.26	2061.0312	19	2.0	688.0190	3	27.00	1.9028E5	1	6098	JVDM_BotE.raw	1	1	115	133	Carbamidomethylation	C5:Carbamidomethylation:1000.00	PEAKS DB
15	11	tr|A8IGH1|A8IGH1_CHLRE	K.SPNAVNPVVEGK.T	Y	59.10	1209.6353	12	1.7	605.8259	2	13.31	2.0176E5	1	2185	JVDM_BotE.raw	1	1	176	187			PEAKS DB
15	11	tr|A8IGH1|A8IGH1_CHLRE	K.LINWDAVAQR.Y	Y	30.75	1184.6301	10	1.2	593.3231	2	26.25	0	1	5926	JVDM_BotE.raw	0	0	219	228			PEAKS DB
15	11	tr|A8IGH1|A8IGH1_CHLRE	K.TGK(+14.02)LSISK(+14.02)SPNAVN(+.98)PVVEGK.T	Y	29.17	2053.1418	20	-6.5	1027.5715	2	34.19	0	1	8014	JVDM_BotE.raw	0	0	168	187	Methylation(KR); Deamidation (NQ)	K3:Methylation(KR):15.07;K8:Methylation(KR):0.00;N14:Deamidation (NQ):9.42	PEAKS PTM
15	11	tr|A8IGH1|A8IGH1_CHLRE	K.SPPYALDALEPHMSK.Q	Y	25.83	1654.8025	15	1.4	552.6089	3	27.02	7.1327E4	1	6120	JVDM_BotE.raw	1	1	39	53			PEAKS DB
16	22	tr|A8HXL8|A8HXL8_CHLRE	R.SLQEALASELAAR.M	Y	53.97	1357.7201	13	1.7	679.8685	2	29.78	8.1197E4	1	6851	JVDM_BotE.raw	1	1	300	312			PEAKS DB
16	22	tr|A8HXL8|A8HXL8_CHLRE	K.SVLLVVLTGDR.G	Y	28.21	1170.6971	11	1.9	586.3569	2	34.70	1.59E5	1	8147	JVDM_BotE.raw	1	1	110	120			PEAKS DB
16	22	tr|A8HXL8|A8HXL8_CHLRE	MAAMLAS(+79.97)KQGAFMGR.S	Y	20.73	1648.7289	15	-8.9	825.3644	2	17.81	0	1	3435	JVDM_BotE.raw	0	0	1	15	Phosphorylation (STY)	S7:Phosphorylation (STY):1000.00	PEAKS PTM
25	30	tr|A8HVA3|A8HVA3_CHLRE	R.ISGLIYEETR.T	Y	49.18	1179.6135	10	2.4	590.8154	2	21.89	1.685E5	1	4629	JVDM_BotE.raw	1	1	47	56			PEAKS DB
25	29	tr|A8HSB0|A8HSB0_CHLRE	R.ISGLIYEETR.T	Y	49.18	1179.6135	10	2.4	590.8154	2	21.89	1.685E5	1	4629	JVDM_BotE.raw	1	1	47	56			PEAKS DB
24	27	tr|A0A2K3CRJ3|A0A2K3CRJ3_CHLRE	R.GLGPGGVELNK.Q	Y	49.10	1039.5662	11	2.0	520.7914	2	18.17	5.6894E5	1	3526	JVDM_BotE.raw	1	1	119	129			PEAKS DB
24	26	tr|Q1ALD7|Q1ALD7_CHLRE	R.GLGPGGVELNK.Q	Y	49.10	1039.5662	11	2.0	520.7914	2	18.17	5.6894E5	1	3526	JVDM_BotE.raw	1	1	119	129			PEAKS DB
24	28	tr|A0A2K3CRI8|A0A2K3CRI8_CHLRE	R.GLGPGGVELNK.Q	Y	49.10	1039.5662	11	2.0	520.7914	2	18.17	5.6894E5	1	3526	JVDM_BotE.raw	1	1	137	147			PEAKS DB
20	23	tr|A0A2K3D661|A0A2K3D661_CHLRE	R.YEDNFDAVNNLVVIAQDTDKK.A	Y	48.13	2410.1653	21	-0.7	804.3951	3	32.87	1.6315E5	1	7638	JVDM_BotE.raw	1	1	106	126			PEAKS DB
20	23	tr|A0A2K3D661|A0A2K3D661_CHLRE	K.AIADFGSQDK.F	Y	16.11	1050.4982	10	2.1	526.2574	2	15.68	6.119E4	1	2836	JVDM_BotE.raw	1	1	127	136			PEAKS DB
26	33	tr|A8HP90|A8HP90_CHLRE	K.TLDAALLPALSADLK.G	Y	44.81	1510.8606	15	0.5	756.4380	2	37.27	9.8812E3	1	8757	JVDM_BotE.raw	1	1	189	203			PEAKS DB
27	35	tr|Q19VH5|Q19VH5_CHLRE	K.ELTEADGFVFGFPTR.F	Y	44.59	1684.8096	15	3.7	843.4152	2	36.17	0	1	8463	JVDM_BotE.raw	0	0	66	80			PEAKS DB
27	34	tr|Q19VH4|Q19VH4_CHLRE	K.ELTEADGFVFGFPTR.F	Y	44.59	1684.8096	15	3.7	843.4152	2	36.17	0	1	8463	JVDM_BotE.raw	0	0	66	80			PEAKS DB
18	17	Q08365|RR3_CHLRE	K.NPLVNNDFENAEGLTK.L	Y	44.00	1773.8533	16	2.3	887.9359	2	25.16	4.1153E4	1	5663	JVDM_BotE.raw	1	1	555	570			PEAKS DB
18	17	Q08365|RR3_CHLRE	K.ASTVADSIVDALEK.R	Y	21.16	1417.7300	14	2.7	709.8741	2	33.30	7.3643E4	1	7758	JVDM_BotE.raw	1	1	612	625			PEAKS DB
28	42	tr|A8JH68|A8JH68_CHLRE	R.DDYLNAPGETYSVK.L	Y	42.36	1570.7151	14	1.7	786.3661	2	21.37	5.041E4	1	4473	JVDM_BotE.raw	1	1	106	119			PEAKS DB
21	24	tr|A8I2V3|A8I2V3_CHLRE	K.DYGVLIEDGPDAGVTLR.G	Y	39.29	1788.8893	17	-1.9	895.4503	2	30.65	0	1	7101	JVDM_BotE.raw	0	0	111	127			PEAKS DB
21	24	tr|A8I2V3|A8I2V3_CHLRE	R.GLFIISPTGVLR.Q	Y	27.67	1271.7601	12	0.0	636.8873	2	37.36	4.5525E4	1	8769	JVDM_BotE.raw	1	1	128	139			PEAKS DB
22	36	tr|A8J244|A8J244_CHLRE	R.LAADVMDVPTLIIAR.T	Y	39.26	1596.8909	15	2.9	799.4550	2	37.79	6.2649E4	1	8862	JVDM_BotE.raw	1	1	201	215			PEAKS DB
22	36	tr|A8J244|A8J244_CHLRE	R.TDALGAYLLTSDADEYDKPFMTGER.T	Y	21.38	2778.2693	25	1.7	927.0986	3	34.50	0	1	8091	JVDM_BotE.raw	0	0	216	240			PEAKS DB
29	47	tr|A0A2K3D9K7|A0A2K3D9K7_CHLRE	R.LAAEAEAAAAAEAEAAAR.A	Y	39.09	1655.8114	18	2.7	552.9459	3	24.30	2.3634E4	1	5353	JVDM_BotE.raw	1	1	627	644			PEAKS DB
23	44	tr|A8HRZ9|A8HRZ9_CHLRE	K.AGLQFPVGR.I	Y	38.66	943.5239	9	1.7	472.7700	2	24.35	3.2553E5	1	5377	JVDM_BotE.raw	1	1	36	44			PEAKS DB
23	51	tr|A8IR81|A8IR81_CHLRE	K.AGLQFPVGR.I	Y	38.66	943.5239	9	1.7	472.7700	2	24.35	3.2553E5	1	5377	JVDM_BotE.raw	1	1	21	29			PEAKS DB
23	50	tr|A8HSB5|A8HSB5_CHLRE	K.AGLQFPVGR.I	Y	38.66	943.5239	9	1.7	472.7700	2	24.35	3.2553E5	1	5377	JVDM_BotE.raw	1	1	21	29			PEAKS DB
23	52	tr|Q42680|Q42680_CHLRE	K.AGLQFPVGR.I	Y	38.66	943.5239	9	1.7	472.7700	2	24.35	3.2553E5	1	5377	JVDM_BotE.raw	1	1	21	29			PEAKS DB
23	54	tr|A8HWM8|A8HWM8_CHLRE	K.AGLQFPVGR.I	Y	38.66	943.5239	9	1.7	472.7700	2	24.35	3.2553E5	1	5377	JVDM_BotE.raw	1	1	21	29			PEAKS DB
23	53	tr|A8HWF6|A8HWF6_CHLRE	K.AGLQFPVGR.I	Y	38.66	943.5239	9	1.7	472.7700	2	24.35	3.2553E5	1	5377	JVDM_BotE.raw	1	1	21	29			PEAKS DB
700	55	tr|A8J363|A8J363_CHLRE	R.VAIDQTGIATTDR.L	Y	37.18	1359.6993	13	2.0	680.8583	2	17.21	1.6009E4	1	3262	JVDM_BotE.raw	1	1	525	537			PEAKS DB
