## Supplementary material for "Efficient secretion of a plastic degrading enzyme from the green algae *Chlamydomonas reinhardtii*": Dataset - https://doi.org/10.5281/zenodo.13981200: proteins_botE.csv

Protein Group	Protein ID	Accession	-10lgP	Coverage (%)	Coverage (%) Sample 1	Area Sample 1	#Peptides	#Unique	#Spec Sample 1	PTM	Avg. Mass	Description	Relative Abundance
1	2	PHL7	214.08	44	44	1.78E+07	9	9	20	Carbamidomethylation; Deamidation (NQ)	28201	PHL7	37.43
2	1	tr|A0A2K3D8I0|A0A2K3D8I0_CHLRE	202.23	36	36	1.13E+07	16	16	21	Acetylation (K); Deamidation (NQ); Methylation(KR); Phosphorylation (STY)	94346	Uncharacterized protein OS=Chlamydomonas reinhardtii OX=3055 GN=CHLRE_11g477950v5 PE=4 SV=1	23.81
3	3	tr|Q7X7A7|Q7X7A7_CHLRE	173.07	41	41	3.05E+06	8	8	11	Acetylation (K); Dimethylation(KR); Phosphorylation (STY)	28003	14-3-3 protein OS=Chlamydomonas reinhardtii OX=3055 GN=erb14 PE=2 SV=1	6.42
4	4	tr|A0A2K3D6N5|A0A2K3D6N5_CHLRE	134.09	15	15	5.13E+05	6	6	7	Carbamidomethylation; Methylation(KR)	81251	Uncharacterized protein OS=Chlamydomonas reinhardtii OX=3055 GN=CHLRE_12g544450v5 PE=4 SV=1	1.08
7	12	tr|A0A2K3DP12|A0A2K3DP12_CHLRE	119.86	6	6	9.53E+04	3	3	3	Carbamidomethylation; Dimethylation(KR); Methylation(KR)	79150	Peptidase_M11 domain-containing protein OS=Chlamydomonas reinhardtii OX=3055 GN=CHLRE_06g278165v5 PE=4 SV=1	0.20
13	18	tr|A8IKW6|A8IKW6_CHLRE	112.87	12	12	1.39E+05	2	2	2		28401	Ribulose-phosphate 3-epimerase OS=Chlamydomonas reinhardtii OX=3055 GN=RPE1 PE=3 SV=1	0.29
5	16	tr|A0A2K3CQ54|A0A2K3CQ54_CHLRE	103.58	8	8	5.25E+06	4	4	6	Carbamidomethylation; Phosphorylation (STY)	74085	Peptidase_M11 domain-containing protein OS=Chlamydomonas reinhardtii OX=3055 GN=CHLRE_17g718500v5 PE=4 SV=1	11.07
11	8	tr|B7U1J0|B7U1J0_CHLRE	101.47	7	7	3.13E+05	3	3	3		54752	ATP synthase subunit alpha chloroplastic OS=Chlamydomonas reinhardtii OX=3055 GN=atpA PE=3 SV=1	0.66
11	7	P26526|ATPA_CHLRE	101.47	7	7	3.13E+05	3	3	3		54752	ATP synthase subunit alpha chloroplastic OS=Chlamydomonas reinhardtii OX=3055 GN=atpA PE=1 SV=3	0.66
9	5	tr|Q9FE86|Q9FE86_CHLRE	99.59	21	21	4.15E+05	3	3	3		25962	Peroxiredoxin OS=Chlamydomonas reinhardtii OX=3055 GN=thioredoxin peroxidase PE=1 SV=1	0.87
12	19	tr|A8J9H8|A8J9H8_CHLRE	99.18	17	17	5.56E+05	3	3	3		16541	Nucleoside diphosphate kinase OS=Chlamydomonas reinhardtii OX=3055 GN=FAP103 PE=3 SV=1	1.17
12	20	tr|A0A2K3DJF1|A0A2K3DJF1_CHLRE	99.18	16	16	5.56E+05	3	3	3		18054	Nucleoside diphosphate kinase OS=Chlamydomonas reinhardtii OX=3055 GN=CHLRE_07g325734v5 PE=3 SV=1	1.17
17	14	tr|A0A2K3CWF7|A0A2K3CWF7_CHLRE	75.16	22	22	3.01E+04	3	3	3		21332	NAC-A/B domain-containing protein OS=Chlamydomonas reinhardtii OX=3055 GN=CHLRE_15g635600v5 PE=4 SV=1	0.06
6	6	tr|A0A2K3E0C1|A0A2K3E0C1_CHLRE	74.56	10	10	1.05E+05	6	3	6	Deamidation (NQ); Phosphorylation (STY)	86252	Uncharacterized protein OS=Chlamydomonas reinhardtii OX=3055 GN=CHLRE_02g077800v5 PE=4 SV=1	0.22
6	9	tr|A0A2K3E094|A0A2K3E094_CHLRE	74.56	5	5	1.05E+05	3	1	3		81741	Uncharacterized protein OS=Chlamydomonas reinhardtii OX=3055 GN=CHLRE_02g077750v5 PE=4 SV=1	0.22
19	21	tr|A8IT01|A8IT01_CHLRE	74.37	8	8	1.96E+05	2	2	2		41628	Carbonic anhydrase OS=Chlamydomonas reinhardtii OX=3055 GN=CAH1 PE=3 SV=1	0.41
10	10	tr|A8JEV1|A8JEV1_CHLRE	73.81	16	16	7.55E+05	3	3	3		21824	Oxygen evolving enhancer protein 3 OS=Chlamydomonas reinhardtii OX=3055 GN=PSBQ PE=3 SV=1	1.59
8	13	tr|A0A2K3E0A7|A0A2K3E0A7_CHLRE	71.07	8	8	1.23E+04	4	1	4	Deamidation (NQ)	83460	Uncharacterized protein OS=Chlamydomonas reinhardtii OX=3055 GN=CHLRE_02g077850v5 PE=4 SV=1	0.03
14	15	tr|A8IKZ2|A8IKZ2_CHLRE	67.94	17	17	9.38E+05	2	2	3	Carbamidomethylation	20930	Ribosomal protein L18 OS=Chlamydomonas reinhardtii OX=3055 GN=RPL18 PE=3 SV=1	1.98
15	11	tr|A8IGH1|A8IGH1_CHLRE	59.1	19	19	2.73E+05	4	4	4	Deamidation (NQ); Methylation(KR)	25915	Superoxide dismutase OS=Chlamydomonas reinhardtii OX=3055 GN=FSD1 PE=2 SV=1	0.58
16	22	tr|A8HXL8|A8HXL8_CHLRE	53.97	11	11	2.40E+05	3	3	3	Phosphorylation (STY)	38761	Chloroplast ATP synthase gamma chain OS=Chlamydomonas reinhardtii OX=3055 GN=ATPC PE=3 SV=1	0.51
25	30	tr|A8HVA3|A8HVA3_CHLRE	49.18	10	10	1.69E+05	1	1	1		11457	Histone H4 OS=Chlamydomonas reinhardtii OX=3055 GN=HFO4 PE=3 SV=1	0.35
25	29	tr|A8HSB0|A8HSB0_CHLRE	49.18	10	10	1.69E+05	1	1	1		11485	Histone H4 OS=Chlamydomonas reinhardtii OX=3055 GN=HFO2 PE=3 SV=1	0.35
24	27	tr|A0A2K3CRJ3|A0A2K3CRJ3_CHLRE	49.1	6	6	5.69E+05	1	1	1		19601	Uncharacterized protein OS=Chlamydomonas reinhardtii OX=3055 GN=CHLRE_17g738000v5 PE=4 SV=1	1.20
24	26	tr|Q1ALD7|Q1ALD7_CHLRE	49.1	6	6	5.69E+05	1	1	1		19603	AGG2 OS=Chlamydomonas reinhardtii OX=3055 GN=CHLRE_17g738000v5 PE=2 SV=1	1.20
24	28	tr|A0A2K3CRI8|A0A2K3CRI8_CHLRE	49.1	5	5	5.69E+05	1	1	1		21866	Uncharacterized protein OS=Chlamydomonas reinhardtii OX=3055 GN=CHLRE_17g738000v5 PE=4 SV=1	1.20
20	23	tr|A0A2K3D661|A0A2K3D661_CHLRE	48.13	13	13	2.24E+05	2	2	2		25899	PsbP domain-containing protein OS=Chlamydomonas reinhardtii OX=3055 GN=CHLRE_12g550850v5 PE=4 SV=1	0.47
26	33	tr|A8HP90|A8HP90_CHLRE	44.81	7	7	9.88E+03	1	1	1		24372	Ribosomal protein L6 OS=Chlamydomonas reinhardtii OX=3055 GN=RPL6 PE=3 SV=1	0.02
27	35	tr|Q19VH5|Q19VH5_CHLRE	44.59	7	7	0	1	1	1		21387	NAD(P)H dehydrogenase (quinone) OS=Chlamydomonas reinhardtii OX=3055 GN=AGG3 PE=2 SV=1	0.00
27	34	tr|Q19VH4|Q19VH4_CHLRE	44.59	7	7	0	1	1	1		21415	NAD(P)H dehydrogenase (quinone) OS=Chlamydomonas reinhardtii OX=3055 GN=CHLRE_10g456050v5 PE=2 SV=1	0.00
18	17	Q08365|RR3_CHLRE	44	4	4	1.15E+05	2	2	2		81855	30S ribosomal protein S3 chloroplastic OS=Chlamydomonas reinhardtii OX=3055 GN=rps3 PE=1 SV=2	0.24
28	42	tr|A8JH68|A8JH68_CHLRE	42.36	10	10	5.04E+04	1	1	1		14875	Plastocyanin OS=Chlamydomonas reinhardtii OX=3055 GN=PCY1 PE=3 SV=1	0.11
21	24	tr|A8I2V3|A8I2V3_CHLRE	39.29	15	15	4.55E+04	2	2	2		21642	Peroxiredoxin OS=Chlamydomonas reinhardtii OX=3055 GN=PRX2 PE=3 SV=1	0.10
22	36	tr|A8J244|A8J244_CHLRE	39.26	10	10	6.26E+04	2	2	2		45749	Isocitrate lyase OS=Chlamydomonas reinhardtii OX=3055 GN=ICL1 PE=4 SV=1	0.13
29	47	tr|A0A2K3D9K7|A0A2K3D9K7_CHLRE	39.09	2	2	2.36E+04	1	1	1		77363	Uncharacterized protein OS=Chlamydomonas reinhardtii OX=3055 GN=CHLRE_10g427300v5 PE=3 SV=1	0.05
23	44	tr|A8HRZ9|A8HRZ9_CHLRE	38.66	6	6	3.26E+05	1	1	1		15262	Histone H2A OS=Chlamydomonas reinhardtii OX=3055 GN=CHLRE_13g567700v5 PE=3 SV=1	0.69
23	51	tr|A8IR81|A8IR81_CHLRE	38.66	7	7	3.26E+05	1	1	1		13612	Histone H2A OS=Chlamydomonas reinhardtii OX=3055 GN=HTA20 PE=3 SV=1	0.69
23	50	tr|A8HSB5|A8HSB5_CHLRE	38.66	7	7	3.26E+05	1	1	1		13628	Histone H2A OS=Chlamydomonas reinhardtii OX=3055 GN=HTA2 PE=3 SV=1	0.69
23	52	tr|Q42680|Q42680_CHLRE	38.66	7	7	3.26E+05	1	1	1		13685	Histone H2A OS=Chlamydomonas reinhardtii OX=3055 GN=ch2a-IV PE=3 SV=1	0.69
23	54	tr|A8HWM8|A8HWM8_CHLRE	38.66	7	7	3.26E+05	1	1	1		13854	Histone H2A OS=Chlamydomonas reinhardtii OX=3055 GN=HTA11 PE=3 SV=1	0.69
23	53	tr|A8HWF6|A8HWF6_CHLRE	38.66	7	7	3.26E+05	1	1	1		13841	Histone H2A OS=Chlamydomonas reinhardtii OX=3055 GN=HTA10 PE=3 SV=1	0.69
700	55	tr|A8J363|A8J363_CHLRE	37.18	2	2	1.60E+04	1	1	1		80822	Matrix metalloproteinase-like protein OS=Chlamydomonas reinhardtii OX=3055 GN=MMP13 PE=4 SV=1	0.03
