## Supplementary material for "Efficient secretion of a plastic degrading enzyme from the green algae *Chlamydomonas reinhardtii*": Dataset - https://doi.org/10.5281/zenodo.13981200: protein-peptides.csv

Protein Group	Protein ID	Protein Accession	Peptide	Unique	-10lgP	Mass	Length	ppm	m/z	z	RT	Area Sample 2	Fraction	Scan	Source File	#Feature	#Feature Sample 2	Start	End	PTM	AScore	Found By
2	1	tr|A0A2K3D8I0|A0A2K3D8I0_CHLRE	K.AAAAASLGQAQDAAAQAQNTAAAAVGNAQTAAGDAAGK.A	Y	103.37	3323.6089	38	2.7	1108.8799	3	29.67	2.7853E5	2	6748	JVDM_TOPE.raw	2	2	792	829			PEAKS DB
2	1	tr|A0A2K3D8I0|A0A2K3D8I0_CHLRE	K.AQGAATAATEQAKDAAAAAQQQAAAAADAAK.G	Y	88.38	2811.3745	31	1.4	938.1334	3	25.47	1.8533E5	2	5780	JVDM_TOPE.raw	1	1	852	882			PEAKS DB
2	1	tr|A0A2K3D8I0|A0A2K3D8I0_CHLRE	K.AAADGAVANAQGAVTSFATK.A	Y	88.29	1819.9064	20	3.7	910.9639	2	24.13	1.9643E5	2	5430	JVDM_TOPE.raw	2	2	661	680			PEAKS DB
2	1	tr|A0A2K3D8I0|A0A2K3D8I0_CHLRE	K.GAAASAVGQATAQATAAVDQAK.A	Y	88.08	1956.9865	22	2.7	979.5032	2	24.44	8.8837E5	2	5530	JVDM_TOPE.raw	2	2	883	904			PEAKS DB
2	1	tr|A0A2K3D8I0|A0A2K3D8I0_CHLRE	K.AQETAAAAAGQAQAAAADAAAK.A	Y	83.85	1926.9395	22	1.0	964.4780	2	19.45	3.7236E5	2	4039	JVDM_TOPE.raw	1	1	830	851			PEAKS DB
2	1	tr|A0A2K3D8I0|A0A2K3D8I0_CHLRE	K.AGEVQAAAAGAAEQAQAQASAAAAEAQK.A	Y	82.07	2539.2261	28	1.6	847.4174	3	26.31	0	2	5983	JVDM_TOPE.raw	0	0	616	643			PEAKS DB
2	1	tr|A0A2K3D8I0|A0A2K3D8I0_CHLRE	K.AAEAQAAAAGAAEQAQAAAANAQQAAADAAGK.A	Y	75.24	2808.3386	32	1.6	937.1216	3	28.56	7.6782E4	2	6471	JVDM_TOPE.raw	1	1	511	542			PEAKS DB
2	1	tr|A0A2K3D8I0|A0A2K3D8I0_CHLRE	K.AASAAAEQAQAAAVGAQQAAVEK.A	Y	69.44	2111.0605	23	2.6	704.6959	3	19.48	2.4879E5	2	4036	JVDM_TOPE.raw	1	1	575	597			PEAKS DB
2	1	tr|A0A2K3D8I0|A0A2K3D8I0_CHLRE	K.ADDVAVQVGATAAGAAGAKPPAGVPK.K	Y	66.09	2288.2124	26	1.3	763.7457	3	22.72	5.1235E4	2	5054	JVDM_TOPE.raw	1	1	973	998			PEAKS DB
2	1	tr|A0A2K3D8I0|A0A2K3D8I0_CHLRE	K.DAAAAAQQQAAAAADAAK.G	Y	65.14	1612.7804	18	5.6	807.4020	2	17.20	1.1098E5	2	3292	JVDM_TOPE.raw	1	1	865	882			PEAKS DB
2	1	tr|A0A2K3D8I0|A0A2K3D8I0_CHLRE	K.AEDTAAAAQAQAAAAAESAR.G	Y	59.62	1843.8660	20	3.0	615.6311	3	18.73	1.5539E5	2	3783	JVDM_TOPE.raw	1	1	681	700			PEAKS DB
2	1	tr|A0A2K3D8I0|A0A2K3D8I0_CHLRE	K.ASEAATGALSEIAAVDGEGGAAK.A	Y	58.95	2044.9912	23	-0.2	1023.5027	2	27.55	1.635E4	2	6258	JVDM_TOPE.raw	1	1	950	972			PEAKS DB
2	1	tr|A0A2K3D8I0|A0A2K3D8I0_CHLRE	K.AAAAQATAAAAGAQEAASAAAGQATATATDAMTK.A	Y	58.65	2961.4097	34	1.9	988.1458	3	30.05	1.6568E5	2	6837	JVDM_TOPE.raw	1	1	756	789			PEAKS DB
2	1	tr|A0A2K3D8I0|A0A2K3D8I0_CHLRE	K.AAAASAQGALAAATGQAR.D	Y	58.56	1555.8066	18	1.2	778.9115	2	19.92	1.5906E5	2	4157	JVDM_TOPE.raw	1	1	905	922			PEAKS DB
2	1	tr|A0A2K3D8I0|A0A2K3D8I0_CHLRE	R.GQAEAAAAQAQNTAAAAVGNVQTAAADAAAK.A	Y	57.63	2781.3640	31	3.1	928.1315	3	29.63	2.4063E5	2	6727	JVDM_TOPE.raw	1	1	701	731			PEAKS DB
2	1	tr|A0A2K3D8I0|A0A2K3D8I0_CHLRE	A.KAGEVQAAAAGAAEQAQAQASAAAAEAQK.A	Y	53.69	2667.3210	29	2.4	890.1164	3	24.59	0	2	5570	JVDM_TOPE.raw	0	0	615	643			PEAKS DB
2	1	tr|A0A2K3D8I0|A0A2K3D8I0_CHLRE	K.AAESAAASAAQAQATAASAVSAVQDK.A	Y	31.28	2345.1458	26	3.1	782.7250	3	25.94	0	2	5890	JVDM_TOPE.raw	0	0	438	463			PEAKS DB
1	2	PHL7	R.GPDPTESSIEAVR.G	Y	94.35	1356.6521	13	1.4	679.3343	2	16.45	5.6779E6	2	3054	JVDM_TOPE.raw	1	1	8	20			PEAKS DB
1	2	PHL7	R.IASQGFVVITIDTITR.L	Y	92.13	1732.9723	16	2.5	867.4956	2	38.43	2.0567E6	2	8913	JVDM_TOPE.raw	2	2	77	92			PEAKS DB
1	2	PHL7	R.TPTLVVGAQLDTIAPVSSHSEAFYNSLPSDLDK.A	Y	85.83	3471.7410	33	2.2	868.9445	4	36.17	1.2395E6	2	8332	JVDM_TOPE.raw	2	2	167	199			PEAKS DB
1	2	PHL7	R.GPFAVAQTTVSR.L	Y	79.32	1232.6514	12	2.1	617.3342	2	20.39	1.0429E7	2	4297	JVDM_TOPE.raw	1	1	21	32			PEAKS DB
1	2	PHL7	R.FVDDDLRYEQFLC(+57.02)PAPDDFAISEYR.S	Y	69.77	3080.3860	25	2.3	1027.8049	3	36.44	8.4096E4	2	8410	JVDM_TOPE.raw	1	1	230	254	Carbamidomethylation	C13:Carbamidomethylation:1000.00	PEAKS DB
1	2	PHL7	R.YEQFLC(+57.02)PAPDDFAISEYR.S	Y	65.79	2219.9834	18	1.1	1111.0002	2	33.50	4.5602E5	2	7663	JVDM_TOPE.raw	2	2	237	254	Carbamidomethylation	C6:Carbamidomethylation:1000.00	PEAKS DB
1	2	PHL7	R.GPDPTESSIEAVRGPFAVAQTTVSR.L	Y	62.50	2571.2927	25	2.4	858.1069	3	28.89	6.2711E6	2	6569	JVDM_TOPE.raw	1	1	8	32			PEAKS DB
1	2	PHL7	R.TPTLVVGAQ(+.98)LDTIAPVSSHSEAFYN(+.98)SLPSDLDK.A	Y	42.94	3473.7090	33	8.8	1158.9204	3	35.45	2.0264E4	2	8142	JVDM_TOPE.raw	1	1	167	199	Deamidation (NQ)	Q9:Deamidation (NQ):1000.00;N25:Deamidation (NQ):1000.00	PEAKS PTM
1	2	PHL7	R.GPDPTESSIEAVRGPF.A	Y	39.19	1657.7947	16	3.1	829.9072	2	27.62	1.4792E4	2	6270	JVDM_TOPE.raw	1	1	8	23			PEAKS DB
1	2	PHL7	R.QLQAALDHLR.T	Y	38.01	1163.6411	10	1.2	388.8881	3	19.33	5.9083E6	2	3981	JVDM_TOPE.raw	2	2	102	111			PEAKS DB
1	2	PHL7	R.FVDDDLRYEQ(+.98)FLC(+57.02)PAPDDFAISEYR.S	Y	32.19	3081.3701	25	9.0	1028.1399	3	36.48	0	2	8419	JVDM_TOPE.raw	0	0	230	254	Deamidation (NQ); Carbamidomethylation	Q10:Deamidation (NQ):1000.00;C13:Carbamidomethylation:1000.00	PEAKS PTM
1	2	PHL7	K.YSIAWLK.R	Y	27.85	879.4854	7	2.3	440.7510	2	29.00	1.4417E6	2	6577	JVDM_TOPE.raw	1	1	222	228			PEAKS DB
1	2	PHL7	R.FVDDDLR.Y	Y	21.41	878.4133	7	0.5	440.2142	2	15.82	1.1021E6	2	2905	JVDM_TOPE.raw	1	1	230	236			PEAKS DB
3	212	tr|A8J6Y8|A8J6Y8_CHLRE	K.LYDEELQAIAK.A	Y	88.34	1291.6659	11	1.5	646.8412	2	24.65	7.0147E6	2	5557	JVDM_TOPE.raw	1	1	244	254			PEAKS DB
3	212	tr|A8J6Y8|A8J6Y8_CHLRE	R.YGDDFDGQTASLC(+57.02)VR.R	Y	85.27	1702.7257	15	2.0	852.3718	2	22.58	4.1596E6	2	5035	JVDM_TOPE.raw	2	2	131	145	Carbamidomethylation	C13:Carbamidomethylation:1000.00	PEAKS DB
3	212	tr|A8J6Y8|A8J6Y8_CHLRE	K.ATGETC(+57.02)HIIIETEGK.I	Y	79.08	1657.7981	15	2.3	829.9082	2	16.76	2.7798E6	2	3147	JVDM_TOPE.raw	2	2	78	92	Carbamidomethylation	C6:Carbamidomethylation:1000.00	PEAKS DB
3	212	tr|A8J6Y8|A8J6Y8_CHLRE	R.TVPTKLEEGEMPLNTYSNK.A	Y	75.40	2150.0564	19	2.4	1076.0381	2	22.50	3.1033E6	2	4981	JVDM_TOPE.raw	2	2	42	60			PEAKS DB
3	212	tr|A8J6Y8|A8J6Y8_CHLRE	K.GLC(+57.02)SNFLC(+57.02)DATPGTEISMTGPTGK.V	Y	72.12	2513.1235	24	4.8	1257.5751	2	31.38	5.3155E5	2	7134	JVDM_TOPE.raw	1	1	163	186	Carbamidomethylation	C3:Carbamidomethylation:1000.00;C8:Carbamidomethylation:1000.00	PEAKS DB
3	212	tr|A8J6Y8|A8J6Y8_CHLRE	K.LEEGEMPLNTYSNK.A	Y	54.26	1623.7450	14	3.6	812.8827	2	20.86	4.0525E4	2	4479	JVDM_TOPE.raw	1	1	47	60			PEAKS DB
3	212	tr|A8J6Y8|A8J6Y8_CHLRE	K.GMMPGIQDMLER.V	Y	46.49	1376.6250	12	2.2	689.3213	2	32.39	1.8587E6	2	7322	JVDM_TOPE.raw	1	1	308	319			PEAKS DB
3	212	tr|A8J6Y8|A8J6Y8_CHLRE	R.LYSIASSR.Y	Y	40.32	895.4763	8	1.3	448.7460	2	15.18	5.6978E6	2	2710	JVDM_TOPE.raw	1	1	123	130			PEAKS DB
3	212	tr|A8J6Y8|A8J6Y8_CHLRE	R.TVPTKLEEGEMPLN(+.98)TYSNK.A	Y	38.40	2151.0405	19	2.7	718.0227	3	22.37	1.5243E5	2	4934	JVDM_TOPE.raw	1	1	42	60	Deamidation (NQ)	N14:Deamidation (NQ):34.30	PEAKS PTM
3	212	tr|A8J6Y8|A8J6Y8_CHLRE	R.LDYALSR.E	Y	36.43	836.4392	7	1.4	419.2274	2	16.44	5.1405E6	2	2991	JVDM_TOPE.raw	1	1	262	268			PEAKS DB
3	212	tr|A8J6Y8|A8J6Y8_CHLRE	K.VLLLPADANAPLIC(+57.02)VATGTGIAPFR.S	Y	35.35	2549.4038	25	1.7	850.8100	3	40.57	0	2	9488	JVDM_TOPE.raw	0	0	187	211	Carbamidomethylation	C14:Carbamidomethylation:1000.00	PEAKS DB
3	212	tr|A8J6Y8|A8J6Y8_CHLRE	K.NQWHVEVY	Y	33.37	1073.4930	8	1.0	537.7543	2	24.02	6.8438E5	2	5392	JVDM_TOPE.raw	1	1	339	346			PEAKS DB
3	212	tr|A8J6Y8|A8J6Y8_CHLRE	K.ASTAVTTDMSKR.T	Y	24.67	1266.6238	12	1.3	423.2158	3	12.41	1.9971E6	2	1486	JVDM_TOPE.raw	1	1	30	41			PEAKS DB
3	212	tr|A8J6Y8|A8J6Y8_CHLRE	K.AYPGQFR.L	Y	20.80	837.4133	7	0.4	419.7141	2	13.37	4.4914E6	2	2237	JVDM_TOPE.raw	1	1	255	261			PEAKS DB
3	212	tr|A8J6Y8|A8J6Y8_CHLRE	K.GLNYEEWVEGLK.H	Y	17.66	1435.6982	12	2.1	718.8579	2	32.93	7.2447E5	2	7460	JVDM_TOPE.raw	1	1	325	336			PEAKS DB
3	212	tr|A8J6Y8|A8J6Y8_CHLRE	K.IPFWEGQSYGVIPPGTK(+14.02)IN(+.98)SK(+28.03).G	Y	15.25	2360.2415	21	5.1	787.7584	3	32.06	2.2242E5	2	7266	JVDM_TOPE.raw	1	1	93	113	Methylation(KR); Deamidation (NQ); Dimethylation(KR)	K17:Methylation(KR):2.76;N19:Deamidation (NQ):47.33;K21:Dimethylation(KR):2.76	PEAKS PTM
3	212	tr|A8J6Y8|A8J6Y8_CHLRE	K.RTVPTKLEEGEMPLNTYSNK.A	Y	15.19	2306.1577	20	3.2	769.7290	3	20.00	1.1472E4	2	4235	JVDM_TOPE.raw	1	1	41	60			PEAKS DB
5	5722	tr|A0A2K3CTJ7|A0A2K3CTJ7_CHLRE	K.TVAALYAPSAVLLPTVSNQYR.T	Y	93.33	2233.2107	21	1.3	745.4118	3	36.17	2.7241E5	2	8323	JVDM_TOPE.raw	2	2	115	135			PEAKS DB
5	5722	tr|A0A2K3CTJ7|A0A2K3CTJ7_CHLRE	K.VASLYAPTAVLLPTVSDK.V	Y	79.46	1844.0294	18	0.9	923.0228	2	35.05	2.4136E5	2	8049	JVDM_TOPE.raw	2	2	241	258			PEAKS DB
5	5722	tr|A0A2K3CTJ7|A0A2K3CTJ7_CHLRE	K.EPVGVIDNIDGSSPNVR.F	Y	77.68	1766.8799	17	2.3	884.4492	2	23.49	2.2935E5	2	5258	JVDM_TOPE.raw	2	2	277	293			PEAKS DB
5	5722	tr|A0A2K3CTJ7|A0A2K3CTJ7_CHLRE	K.GC(+57.02)PALTVNAVDSYNK.A	Y	70.75	1607.7614	15	2.0	804.8895	2	21.59	1.6598E5	2	4689	JVDM_TOPE.raw	1	1	33	47	Carbamidomethylation	C2:Carbamidomethylation:1000.00	PEAKS DB
5	5722	tr|A0A2K3CTJ7|A0A2K3CTJ7_CHLRE	K.VASLYAPTAVLLPTVSDKVR.N	Y	61.16	2099.1990	20	2.4	700.7419	3	33.57	2.5472E5	2	7687	JVDM_TOPE.raw	1	1	241	260			PEAKS DB
5	5722	tr|A0A2K3CTJ7|A0A2K3CTJ7_CHLRE	K.GTFLDSDC(+57.02)FDQVGTK.G	Y	53.49	1688.7352	15	2.4	845.3770	2	26.93	7.5896E4	2	6118	JVDM_TOPE.raw	1	1	50	64	Carbamidomethylation	C8:Carbamidomethylation:1000.00	PEAKS DB
5	5722	tr|A0A2K3CTJ7|A0A2K3CTJ7_CHLRE	K.GPVGAIDKYEIR.H	Y	45.64	1316.7087	12	2.3	439.9112	3	19.99	3.6154E5	2	4239	JVDM_TOPE.raw	1	1	152	163			PEAKS DB
5	5722	tr|A0A2K3CTJ7|A0A2K3CTJ7_CHLRE	K.KEPVGVIDNIDGSSPNVR.F	Y	27.66	1894.9749	18	1.9	632.6667	3	21.03	1.972E5	2	4493	JVDM_TOPE.raw	1	1	276	293			PEAKS DB
8	5723	tr|A0A2K3D1P1|A0A2K3D1P1_CHLRE	K.MNSQVSSLSLYDIAGTPGVAADVSHINTK.A	Y	85.00	2974.4705	29	2.3	992.4997	3	32.93	0	2	7484	JVDM_TOPE.raw	0	0	52	80			PEAKS DB
8	5723	tr|A0A2K3D1P1|A0A2K3D1P1_CHLRE	K.VAVLGAAGGIGQPLSMLMK.M	Y	83.13	1812.0001	19	0.4	907.0077	2	39.35	3.8277E4	2	9183	JVDM_TOPE.raw	1	1	33	51			PEAKS DB
8	5723	tr|A0A2K3D1P1|A0A2K3D1P1_CHLRE	R.GLN(+.98)GAPVVEC(+57.02)TYVESTVTDAPYFASK.V	Y	77.00	2775.2949	26	0.0	926.1056	3	32.93	9.5273E4	2	7490	JVDM_TOPE.raw	1	1	270	295	Deamidation (NQ); Carbamidomethylation	N3:Deamidation (NQ):1000.00;C10:Carbamidomethylation:1000.00	PEAKS PTM
8	5723	tr|A0A2K3D1P1|A0A2K3D1P1_CHLRE	K.ATMSAEVLDALTK.R	Y	56.78	1348.6908	13	2.7	675.3545	2	32.06	1.097E5	2	7282	JVDM_TOPE.raw	1	1	221	233			PEAKS DB
8	5723	tr|A0A2K3D1P1|A0A2K3D1P1_CHLRE	R.GC(+57.02)DLVIIPAGVPR.K	Y	52.13	1365.7438	13	3.0	683.8812	2	30.51	1.5891E5	2	6978	JVDM_TOPE.raw	1	1	97	109	Carbamidomethylation	C2:Carbamidomethylation:1000.00	PEAKS DB
8	5723	tr|A0A2K3D1P1|A0A2K3D1P1_CHLRE	K.GFDKDGLAEALR.G	Y	49.19	1290.6567	12	1.7	646.3367	2	23.06	3.9778E4	2	5149	JVDM_TOPE.raw	1	1	85	96			PEAKS DB
8	5723	tr|A0A2K3D1P1|A0A2K3D1P1_CHLRE	K.AMMPELLASIEK.G	Y	46.67	1331.6829	12	1.9	666.8500	2	35.31	1.3983E5	2	8120	JVDM_TOPE.raw	1	1	322	333			PEAKS DB
8	5723	tr|A0A2K3D1P1|A0A2K3D1P1_CHLRE	K.MNSQ(+.98)VSSLSLYDIAGTPGVAADVSHINTK.A	Y	40.55	2975.4546	29	6.9	992.8323	3	32.87	9.3073E4	2	7484	JVDM_TOPE.raw	1	1	52	80	Deamidation (NQ)	Q4:Deamidation (NQ):26.31	PEAKS PTM
9	9	tr|A0A2K3E094|A0A2K3E094_CHLRE	R.HEDVEAFTIPLYTAAGDETK.V	Y	100.81	2206.0430	20	2.6	736.3568	3	31.98	3.5019E5	2	7258	JVDM_TOPE.raw	1	1	185	204			PEAKS DB
9	9	tr|A0A2K3E094|A0A2K3E094_CHLRE	K.SSQGVPLLAEQASSFFSSK.A	N	76.47	1968.9792	19	0.6	657.3341	3	36.98	1.1703E6	2	8537	JVDM_TOPE.raw	2	2	144	162			PEAKS DB
9	9	tr|A0A2K3E094|A0A2K3E094_CHLRE	K.QLVQAGFDLK.V	Y	54.48	1117.6132	10	1.0	559.8144	2	25.03	6.3693E5	2	5676	JVDM_TOPE.raw	1	1	54	63			PEAKS DB
9	9	tr|A0A2K3E094|A0A2K3E094_CHLRE	K.AQDAWPASLEDAK.T	N	50.77	1400.6571	13	1.5	701.3369	2	23.58	8.6981E5	2	5316	JVDM_TOPE.raw	1	1	163	175			PEAKS DB
9	9	tr|A0A2K3E094|A0A2K3E094_CHLRE	K.TISFNTWC(+57.02)R.H	N	33.40	1183.5444	9	2.4	592.7809	2	25.61	2.8165E5	2	5813	JVDM_TOPE.raw	1	1	176	184	Carbamidomethylation	C8:Carbamidomethylation:1000.00	PEAKS DB
9	9	tr|A0A2K3E094|A0A2K3E094_CHLRE	R.WGELLEK.L	N	26.48	873.4596	7	0.8	437.7374	2	23.13	5.748E5	2	5157	JVDM_TOPE.raw	1	1	234	240			PEAKS DB
9	9	tr|A0A2K3E094|A0A2K3E094_CHLRE	K.ALGYQGSWSAC(+57.02)K.H	Y	22.51	1326.6027	12	1.8	664.3098	2	19.45	1.6304E5	2	4018	JVDM_TOPE.raw	1	1	125	136	Carbamidomethylation	C11:Carbamidomethylation:1000.00	PEAKS DB
7	4	tr|A0A2K3D6N5|A0A2K3D6N5_CHLRE	R.VVIALDSSSHSGADFAAK.A	Y	82.15	1773.8896	18	1.8	887.9537	2	22.35	6.4382E5	2	4924	JVDM_TOPE.raw	1	1	102	119			PEAKS DB
7	4	tr|A0A2K3D6N5|A0A2K3D6N5_CHLRE	K.VGVAGAVVVLGYNWK.A	Y	70.13	1530.8558	15	2.8	766.4373	2	34.89	8.0497E4	2	8017	JVDM_TOPE.raw	1	1	204	218			PEAKS DB
7	4	tr|A0A2K3D6N5|A0A2K3D6N5_CHLRE	K.AAGDNAQAAAVPSVTEQASEFLAGSWPK.T	Y	61.06	2772.3354	28	2.0	925.1210	3	38.36	2.2897E5	2	8908	JVDM_TOPE.raw	1	1	132	159			PEAKS DB
7	4	tr|A0A2K3D6N5|A0A2K3D6N5_CHLRE	K.AGPQEQWGALLNK.I	Y	51.84	1410.7256	13	1.6	706.3712	2	27.17	3.855E5	2	6147	JVDM_TOPE.raw	1	1	219	231			PEAKS DB
7	4	tr|A0A2K3D6N5|A0A2K3D6N5_CHLRE	R.ITSASTVC(+57.02)SHEDSSAVVIPLYTYEDGEDVR.V	Y	46.21	3299.5139	30	2.6	1100.8481	3	30.00	6.1684E4	2	6845	JVDM_TOPE.raw	1	1	166	195	Carbamidomethylation	C8:Carbamidomethylation:1000.00	PEAKS DB
7	4	tr|A0A2K3D6N5|A0A2K3D6N5_CHLRE	K.ALNYDGNWISC(+57.02)K.A	Y	36.12	1439.6504	12	2.7	720.8344	2	24.27	1.1377E5	2	5475	JVDM_TOPE.raw	1	1	120	131	Carbamidomethylation	C11:Carbamidomethylation:1000.00	PEAKS DB
7	4	tr|A0A2K3D6N5|A0A2K3D6N5_CHLRE	R.VVAQAFGK.V	Y	33.53	818.4650	8	0.3	410.2399	2	13.31	9.4349E5	2	2086	JVDM_TOPE.raw	1	1	196	203			PEAKS DB
6	13	tr|A0A2K3E0A7|A0A2K3E0A7_CHLRE	R.LTGTDAYVIPAQHGSAFYSSAEDMSAVSK.F	Y	79.55	3002.3967	29	2.5	1001.8087	3	27.75	7.6234E4	2	6285	JVDM_TOPE.raw	1	1	58	86			PEAKS DB
6	13	tr|A0A2K3E0A7|A0A2K3E0A7_CHLRE	K.SSQGVPLLAEQASSFFSSK.A	N	76.47	1968.9792	19	0.6	657.3341	3	36.98	1.1703E6	2	8537	JVDM_TOPE.raw	2	2	130	148			PEAKS DB
6	13	tr|A0A2K3E0A7|A0A2K3E0A7_CHLRE	K.FVEN(+.98)GGLVVLLGGK.A	Y	51.27	1401.7867	14	1.9	701.9020	2	35.53	1.1712E5	2	8156	JVDM_TOPE.raw	1	1	87	100	Deamidation (NQ)	N4:Deamidation (NQ):1000.00	PEAKS PTM
6	13	tr|A0A2K3E0A7|A0A2K3E0A7_CHLRE	K.AQDAWPASLEDAK.T	N	50.77	1400.6571	13	1.5	701.3369	2	23.58	8.6981E5	2	5316	JVDM_TOPE.raw	1	1	149	161			PEAKS DB
6	13	tr|A0A2K3E0A7|A0A2K3E0A7_CHLRE	K.TISFNTWC(+57.02)R.H	N	33.40	1183.5444	9	2.4	592.7809	2	25.61	2.8165E5	2	5813	JVDM_TOPE.raw	1	1	162	170	Carbamidomethylation	C8:Carbamidomethylation:1000.00	PEAKS DB
6	13	tr|A0A2K3E0A7|A0A2K3E0A7_CHLRE	R.LTGTDAYVIPAQ(+.98)HGSAFYSSAEDMSAVSK.F	Y	32.18	3003.3806	29	6.6	1002.1407	3	27.78	1.3806E5	2	6313	JVDM_TOPE.raw	1	1	58	86	Deamidation (NQ)	Q12:Deamidation (NQ):1000.00	PEAKS PTM
6	13	tr|A0A2K3E0A7|A0A2K3E0A7_CHLRE	R.HEDVEAFTIPLYTAAGDEMK.V	N	30.63	2236.0356	20	3.5	746.3551	3	33.87	1.0031E5	2	7785	JVDM_TOPE.raw	1	1	171	190			PEAKS DB
6	13	tr|A0A2K3E0A7|A0A2K3E0A7_CHLRE	R.WGELLEK.L	N	26.48	873.4596	7	0.8	437.7374	2	23.13	5.748E5	2	5157	JVDM_TOPE.raw	1	1	220	226			PEAKS DB
4	16	tr|A0A2K3CQ54|A0A2K3CQ54_CHLRE	K.VEYTELQILC(+57.02)PQTIDSVTGYPMDDPR.C	Y	82.55	3039.4204	26	2.3	1520.7209	2	37.51	1.2385E7	2	8687	JVDM_TOPE.raw	4	4	110	135	Carbamidomethylation	C10:Carbamidomethylation:1000.00	PEAKS DB
4	16	tr|A0A2K3CQ54|A0A2K3CQ54_CHLRE	R.ATVAAGEEALTIR.N	Y	75.53	1300.6986	13	1.8	651.3577	2	21.61	2.6005E7	2	4773	JVDM_TOPE.raw	1	1	141	153			PEAKS DB
4	16	tr|A0A2K3CQ54|A0A2K3CQ54_CHLRE	R.ATVAAGEEALTIRN.E	Y	41.65	1414.7416	14	1.9	708.3794	2	19.90	6.8017E4	2	4202	JVDM_TOPE.raw	1	1	141	154			PEAKS DB
4	16	tr|A0A2K3CQ54|A0A2K3CQ54_CHLRE	L.QILC(+57.02)PQTIDSVTGYPMDDPR.C	Y	38.02	2305.0718	20	1.9	769.3660	3	30.14	2.2885E5	2	6859	JVDM_TOPE.raw	1	1	116	135	Carbamidomethylation	C4:Carbamidomethylation:1000.00	PEAKS DB
4	16	tr|A0A2K3CQ54|A0A2K3CQ54_CHLRE	Q.TIDSVTGYPMDDPR.C	Y	35.43	1565.7031	14	2.4	783.8607	2	21.42	3.8917E5	2	4705	JVDM_TOPE.raw	1	1	122	135			PEAKS DB
4	16	tr|A0A2K3CQ54|A0A2K3CQ54_CHLRE	K.VEYTELQILCPQT(+79.97)IDSVTGYPMDDPR.C	Y	33.45	3062.3655	26	5.8	766.6031	4	37.44	0	2	8686	JVDM_TOPE.raw	0	0	110	135	Phosphorylation (STY)	T13:Phosphorylation (STY):5.77	PEAKS PTM
4	16	tr|A0A2K3CQ54|A0A2K3CQ54_CHLRE	K.VEYTELQILC(+57.02)PQTIDSVTGYPMDD.P	Y	21.84	2786.2666	24	2.0	929.7647	3	39.70	6.4405E4	2	9259	JVDM_TOPE.raw	1	1	110	133	Carbamidomethylation	C10:Carbamidomethylation:1000.00	PEAKS DB
4	16	tr|A0A2K3CQ54|A0A2K3CQ54_CHLRE	K.VEYTELQILC(+57.02)PQ.T	Y	15.18	1491.7279	12	1.1	746.8721	2	32.68	2.4394E5	2	7400	JVDM_TOPE.raw	1	1	110	121	Carbamidomethylation	C10:Carbamidomethylation:1000.00	PEAKS DB
10	5725	tr|P93106|P93106_CHLRE	K.KVIGVTSLDIVR.A	Y	64.27	1298.7921	12	1.5	433.9386	3	26.02	3.1815E5	2	5915	JVDM_TOPE.raw	1	1	177	188			PEAKS DB
10	5725	tr|P93106|P93106_CHLRE	K.VIGVTSLDIVR.A	Y	59.77	1170.6971	11	1.4	586.3567	2	29.76	3.3453E5	2	6771	JVDM_TOPE.raw	1	1	178	188			PEAKS DB
10	5725	tr|P93106|P93106_CHLRE	R.DDLFNTNAGIVK.A	Y	50.57	1305.6565	12	2.5	653.8372	2	25.91	3.6104E5	2	5876	JVDM_TOPE.raw	1	1	123	134			PEAKS DB
10	5725	tr|P93106|P93106_CHLRE	K.GADLIVIPAGVPR.K	Y	49.77	1276.7502	13	3.3	639.3845	2	31.38	5.9717E5	2	7137	JVDM_TOPE.raw	1	1	104	116			PEAKS DB
10	5725	tr|P93106|P93106_CHLRE	K.HAPNAVLEIITNPVN(+.98)STVPIAVETLK.L	Y	45.71	2740.5010	26	0.2	914.5078	3	38.74	0	2	9023	JVDM_TOPE.raw	0	0	143	168	Deamidation (NQ)	N15:Deamidation (NQ):16.03	PEAKS PTM
10	5725	tr|P93106|P93106_CHLRE	K.HAPNAVLEIITNPVNSTVPIAVETLK.L	Y	44.37	2739.5171	26	2.2	914.1816	3	40.38	4.828E4	2	9416	JVDM_TOPE.raw	1	1	143	168			PEAKS DB
10	5725	tr|P93106|P93106_CHLRE	K.VTGYTGPEELGAC(+57.02)LK.G	Y	38.28	1593.7709	15	2.7	797.8948	2	24.27	4.4207E5	2	5445	JVDM_TOPE.raw	1	1	89	103	Carbamidomethylation	C13:Carbamidomethylation:1000.00	PEAKS DB
10	5725	tr|P93106|P93106_CHLRE	K.LAGVYDPK.K	Y	23.16	861.4596	8	1.2	431.7376	2	14.37	4.0843E5	2	2395	JVDM_TOPE.raw	1	1	169	176			PEAKS DB
10	5725	tr|P93106|P93106_CHLRE	K.VLLGPN(+.98)GVAK.V	Y	22.48	967.5702	10	2.2	484.7935	2	19.70	8.4824E5	2	4216	JVDM_TOPE.raw	1	1	305	314	Deamidation (NQ)	N6:Deamidation (NQ):1000.00	PEAKS PTM
10	5725	tr|P93106|P93106_CHLRE	K.AGK(+14.02)GSATLSMAYAAAR.M	Y	16.27	1538.7875	16	-6.3	513.9332	3	16.59	4.0015E6	2	3033	JVDM_TOPE.raw	1	1	254	269	Methylation(KR)	K3:Methylation(KR):16.42	PEAKS PTM
15	5	tr|Q9FE86|Q9FE86_CHLRE	K.AYGVLTEDGISLR.G	Y	68.37	1392.7249	13	3.0	697.3718	2	28.21	4.1242E5	2	6390	JVDM_TOPE.raw	1	1	152	164			PEAKS DB
15	5	tr|Q9FE86|Q9FE86_CHLRE	K.AQAVFDQEFQEITLSK.Y	Y	65.92	1852.9207	16	1.7	927.4692	2	31.90	2.9274E5	2	7243	JVDM_TOPE.raw	1	1	55	70			PEAKS DB
15	5	tr|Q9FE86|Q9FE86_CHLRE	A.SHAEKPLVGSVAPDFK.A	Y	58.89	1680.8834	16	2.4	561.3031	3	20.09	2.5658E5	2	4241	JVDM_TOPE.raw	1	1	39	54			PEAKS DB
15	5	tr|Q9FE86|Q9FE86_CHLRE	K.EGGLGDLAYPLVADLKK.E	Y	58.75	1757.9563	17	2.1	586.9940	3	34.51	2.7066E5	2	7919	JVDM_TOPE.raw	1	1	131	147			PEAKS DB
11	693	tr|A8JGV6|A8JGV6_CHLRE	K.LVHDQELSVEER.N	Y	70.52	1452.7208	12	0.5	485.2478	3	12.86	1.9723E6	2	1892	JVDM_TOPE.raw	2	2	34	45			PEAKS DB
11	693	tr|A8JGV6|A8JGV6_CHLRE	K.EAAEHTLLAYK.A	Y	68.49	1244.6400	11	1.6	623.3283	2	17.45	3.9859E5	2	3370	JVDM_TOPE.raw	1	1	146	156			PEAKS DB
11	693	tr|A8JGV6|A8JGV6_CHLRE	K.AAQDIALVDLPPTHPIR.L	Y	60.56	1826.0050	17	1.9	609.6768	3	28.26	2.1308E6	2	6412	JVDM_TOPE.raw	2	2	157	173			PEAKS DB
11	693	tr|A8JGV6|A8JGV6_CHLRE	K.LAEQAERYDEMVEEMKK.V	Y	37.42	2097.9709	17	1.4	700.3319	3	21.95	8.8522E5	2	4799	JVDM_TOPE.raw	2	2	14	30			PEAKS DB
13	43	P06541|ATPB_CHLRE	R.FVQAGAEVSALLGR.M	Y	73.17	1416.7725	14	2.0	709.3949	2	31.52	1.0473E5	2	7158	JVDM_TOPE.raw	1	1	268	281			PEAKS DB
13	43	P06541|ATPB_CHLRE	R.VALTALTMAEYFR.D	Y	52.19	1484.7697	13	3.7	743.3948	2	37.84	4.4348E4	2	8787	JVDM_TOPE.raw	1	1	239	251			PEAKS DB
13	43	P06541|ATPB_CHLRE	K.VALVYGQMNEPPGAR.M	Y	47.79	1600.8031	15	7.0	801.4144	2	22.97	6.9289E4	2	5073	JVDM_TOPE.raw	1	1	222	236			PEAKS DB
13	43	P06541|ATPB_CHLRE	R.MPSAVGYQPTLATEMGGLQER.I	Y	47.69	2235.0664	21	2.1	746.0310	3	29.53	0	2	6716	JVDM_TOPE.raw	0	0	282	302			PEAKS DB
13	43	P06541|ATPB_CHLRE	K.GQVPNIYNALTIR.A	Y	30.58	1457.7991	13	1.6	729.9080	2	31.77	3.9054E4	2	7232	JVDM_TOPE.raw	1	1	28	40			PEAKS DB
13	43	P06541|ATPB_CHLRE	R.TAPAFVDLDTR.L	Y	30.31	1204.6088	11	2.2	603.3130	2	24.85	1.6021E5	2	5627	JVDM_TOPE.raw	1	1	125	135			PEAKS DB
13	43	P06541|ATPB_CHLRE	R.GMEVVDTGKPLSVPVGK.V	Y	19.17	1711.9178	17	2.4	571.6479	3	23.60	3.5529E4	2	5311	JVDM_TOPE.raw	1	1	78	94			PEAKS DB
20	19	tr|A8J9H8|A8J9H8_CHLRE	K.MIGATNPLASEPGTIR.G	Y	76.51	1626.8400	16	2.4	814.4292	2	25.34	3.0907E5	2	5746	JVDM_TOPE.raw	1	1	89	104			PEAKS DB
20	19	tr|A8J9H8|A8J9H8_CHLRE	R.KMIGATNPLASEPGTIR.G	Y	62.15	1754.9348	17	2.6	585.9871	3	22.37	3.1472E5	2	4932	JVDM_TOPE.raw	1	1	88	104			PEAKS DB
20	19	tr|A8J9H8|A8J9H8_CHLRE	R.GDFAIEVGR.N	Y	49.99	962.4821	9	0.2	482.2484	2	22.17	1.1754E6	2	4857	JVDM_TOPE.raw	1	1	105	113			PEAKS DB
20	20	tr|A0A2K3DJF1|A0A2K3DJF1_CHLRE	K.MIGATNPLASEPGTIR.G	Y	76.51	1626.8400	16	2.4	814.4292	2	25.34	3.0907E5	2	5746	JVDM_TOPE.raw	1	1	101	116			PEAKS DB
20	20	tr|A0A2K3DJF1|A0A2K3DJF1_CHLRE	R.KMIGATNPLASEPGTIR.G	Y	62.15	1754.9348	17	2.6	585.9871	3	22.37	3.1472E5	2	4932	JVDM_TOPE.raw	1	1	100	116			PEAKS DB
20	20	tr|A0A2K3DJF1|A0A2K3DJF1_CHLRE	R.GDFAIEVGR.N	Y	49.99	962.4821	9	0.2	482.2484	2	22.17	1.1754E6	2	4857	JVDM_TOPE.raw	1	1	117	125			PEAKS DB
12	294	tr|A8JC04|A8JC04_CHLRE	K.ELDYLDGAVSNPK.R	Y	68.47	1419.6881	13	1.0	710.8521	2	23.11	8.4813E4	2	5159	JVDM_TOPE.raw	1	1	240	252			PEAKS DB
12	294	tr|A8JC04|A8JC04_CHLRE	K.FAN(+.98)GTVSIANTLAGLTPK.G	Y	50.37	1774.9465	18	2.5	888.4828	2	36.72	4.1581E4	2	8488	JVDM_TOPE.raw	1	1	393	410	Deamidation (NQ)	N3:Deamidation (NQ):61.82	PEAKS PTM
12	294	tr|A8JC04|A8JC04_CHLRE	K.VLPGVAALDEK	Y	46.73	1110.6284	11	0.7	556.3219	2	24.52	2.0309E5	2	5547	JVDM_TOPE.raw	1	1	452	462			PEAKS DB
12	294	tr|A8JC04|A8JC04_CHLRE	K.RPFVAIVGGSK.V	Y	41.27	1129.6608	11	1.7	565.8386	2	19.92	5.5773E4	2	4206	JVDM_TOPE.raw	1	1	253	263			PEAKS DB
12	294	tr|A8JC04|A8JC04_CHLRE	R.LTPVVAR.L	Y	28.09	754.4701	7	1.6	378.2429	2	13.58	1.3424E5	2	2184	JVDM_TOPE.raw	1	1	138	144			PEAKS DB
12	294	tr|A8JC04|A8JC04_CHLRE	K.FLKPSVAGFLLQK.E	Y	22.52	1446.8599	13	2.2	483.2950	3	31.85	4.5437E4	2	7252	JVDM_TOPE.raw	1	1	227	239			PEAKS DB
12	294	tr|A8JC04|A8JC04_CHLRE	K.ATLAITDDTR.I	Y	17.01	1075.5509	10	0.7	538.7831	2	16.92	5.2825E4	2	3208	JVDM_TOPE.raw	1	1	92	101			PEAKS DB
17	8	tr|B7U1J0|B7U1J0_CHLRE	K.ASSVAQVLNTLK.E	Y	73.85	1229.6979	12	2.1	615.8575	2	29.22	3.0606E5	2	6641	JVDM_TOPE.raw	1	1	203	214			PEAKS DB
17	8	tr|B7U1J0|B7U1J0_CHLRE	R.STLTFTPEAEGLVK.Q	Y	53.33	1491.7820	14	2.6	746.9002	2	28.36	1.1766E5	2	6435	JVDM_TOPE.raw	1	1	478	491			PEAKS DB
17	8	tr|B7U1J0|B7U1J0_CHLRE	K.TAIAVDTILNQK.G	Y	49.20	1285.7241	12	2.2	643.8707	2	26.91	3.2313E5	2	6101	JVDM_TOPE.raw	1	1	177	188			PEAKS DB
17	8	tr|B7U1J0|B7U1J0_CHLRE	R.ELIIGDR.Q	Y	26.68	814.4548	7	1.9	408.2355	2	18.74	3.0707E5	2	3800	JVDM_TOPE.raw	1	1	166	172			PEAKS DB
17	8	tr|B7U1J0|B7U1J0_CHLRE	L.ATGLVAVDAMIPVGR.G	Y	23.16	1468.8071	15	-0.3	735.4106	2	33.56	0	2	7680	JVDM_TOPE.raw	0	0	148	162			PEAKS DB
17	7	P26526|ATPA_CHLRE	K.ASSVAQVLNTLK.E	Y	73.85	1229.6979	12	2.1	615.8575	2	29.22	3.0606E5	2	6641	JVDM_TOPE.raw	1	1	203	214			PEAKS DB
17	7	P26526|ATPA_CHLRE	R.STLTFTPEAEGLVK.Q	Y	53.33	1491.7820	14	2.6	746.9002	2	28.36	1.1766E5	2	6435	JVDM_TOPE.raw	1	1	478	491			PEAKS DB
17	7	P26526|ATPA_CHLRE	K.TAIAVDTILNQK.G	Y	49.20	1285.7241	12	2.2	643.8707	2	26.91	3.2313E5	2	6101	JVDM_TOPE.raw	1	1	177	188			PEAKS DB
17	7	P26526|ATPA_CHLRE	R.ELIIGDR.Q	Y	26.68	814.4548	7	1.9	408.2355	2	18.74	3.0707E5	2	3800	JVDM_TOPE.raw	1	1	166	172			PEAKS DB
17	7	P26526|ATPA_CHLRE	L.ATGLVAVDAMIPVGR.G	Y	23.16	1468.8071	15	-0.3	735.4106	2	33.56	0	2	7680	JVDM_TOPE.raw	0	0	148	162			PEAKS DB
31	5735	tr|A0A2K3DJ22|A0A2K3DJ22_CHLRE	K.LPVDFPAAVASGC(+57.02)AK.T	Y	88.47	1501.7599	15	2.7	751.8892	2	28.27	8.9856E4	2	6408	JVDM_TOPE.raw	1	1	1703	1717	Carbamidomethylation	C13:Carbamidomethylation:1000.00	PEAKS DB
31	5735	tr|A0A2K3DJ22|A0A2K3DJ22_CHLRE	K.SESVIAGGADPC(+57.02)TGAVSESANLLSALAR.D	Y	53.48	2702.3181	28	3.2	901.7828	3	37.51	4.6999E4	2	8698	JVDM_TOPE.raw	1	1	1746	1773	Carbamidomethylation	C12:Carbamidomethylation:1000.00	PEAKS DB
18	22	tr|A8HXL8|A8HXL8_CHLRE	R.SLQEALASELAAR.M	Y	70.42	1357.7201	13	2.1	679.8688	2	29.71	2.0197E5	2	6756	JVDM_TOPE.raw	1	1	300	312			PEAKS DB
18	22	tr|A8HXL8|A8HXL8_CHLRE	K.SFSLGAAPSTK.E	Y	53.49	1064.5502	11	1.1	533.2830	2	19.13	2.2551E5	2	3962	JVDM_TOPE.raw	1	1	172	182			PEAKS DB
18	22	tr|A8HXL8|A8HXL8_CHLRE	K.SVLLVVLTGDR.G	Y	51.19	1170.6971	11	1.9	586.3569	2	34.63	2.6572E5	2	7958	JVDM_TOPE.raw	1	1	110	120			PEAKS DB
18	22	tr|A8HXL8|A8HXL8_CHLRE	K.VNLVC(+57.02)VGR.K	Y	19.00	915.4960	8	-0.6	458.7550	2	18.77	1.6723E5	2	3813	JVDM_TOPE.raw	1	1	148	155	Carbamidomethylation	C5:Carbamidomethylation:1000.00	PEAKS DB
21	11	tr|A8IGH1|A8IGH1_CHLRE	K.SPNAVNPVVEGK.T	Y	63.87	1209.6353	12	2.1	605.8262	2	13.19	3.9422E5	2	2057	JVDM_TOPE.raw	1	1	176	187			PEAKS DB
21	11	tr|A8IGH1|A8IGH1_CHLRE	K.SPPYALDALEPHMSK.Q	Y	58.86	1654.8025	15	2.5	552.6095	3	26.96	2.211E5	2	6116	JVDM_TOPE.raw	1	1	39	53			PEAKS DB
21	11	tr|A8IGH1|A8IGH1_CHLRE	K.LINWDAVAQR.Y	Y	51.20	1184.6301	10	2.3	593.3237	2	26.21	3.6451E5	2	5959	JVDM_TOPE.raw	1	1	219	228			PEAKS DB
22	37	tr|A8J0E4|A8J0E4_CHLRE	K.GSGIANTC(+57.02)PVLESGTTNLK.E	Y	76.35	1917.9465	19	4.5	959.9849	2	23.38	3.3615E4	2	5237	JVDM_TOPE.raw	1	1	67	85	Carbamidomethylation	C8:Carbamidomethylation:1000.00	PEAKS DB
22	37	tr|A8J0E4|A8J0E4_CHLRE	K.VGSDGSAELKEDDGIDYAATTVQLPGGER.V	Y	63.94	2949.3838	29	0.9	984.1361	3	26.62	0	2	6042	JVDM_TOPE.raw	0	0	141	169			PEAKS DB
22	37	tr|A8J0E4|A8J0E4_CHLRE	A.LTFDEIQGLTYLQVK.G	Y	31.35	1766.9454	15	-3.8	884.4766	2	36.84	0	2	8507	JVDM_TOPE.raw	0	0	52	66			PEAKS DB
22	37	tr|A8J0E4|A8J0E4_CHLRE	R.LTYTLDAMSGSFK.V	Y	30.79	1432.6908	13	3.4	717.3551	2	28.93	1.5469E4	2	6572	JVDM_TOPE.raw	1	1	128	140			PEAKS DB
16	5726	tr|A0A2K3CWZ6|A0A2K3CWZ6_CHLRE	R.IAEEAGAVAVMALER.V	Y	66.22	1528.7919	15	1.7	765.4045	2	29.76	8.0948E4	2	6770	JVDM_TOPE.raw	1	1	36	50			PEAKS DB
16	5726	tr|A0A2K3CWZ6|A0A2K3CWZ6_CHLRE	K.GGVIMDVTTAEEAR.I	Y	55.65	1447.6976	14	2.4	724.8578	2	23.51	2.0724E5	2	5296	JVDM_TOPE.raw	1	1	22	35			PEAKS DB
16	5726	tr|A0A2K3CWZ6|A0A2K3CWZ6_CHLRE	K.AAVTIPVMAK.A	Y	36.17	999.5787	10	1.9	500.7976	2	24.23	1.0159E5	2	5467	JVDM_TOPE.raw	1	1	75	84			PEAKS DB
16	5726	tr|A0A2K3CWZ6|A0A2K3CWZ6_CHLRE	R.IAEGAAMIR.T	Y	27.92	930.4957	9	-0.2	466.2550	2	16.17	1.2289E5	2	2962	JVDM_TOPE.raw	1	1	142	150			PEAKS DB
16	5726	tr|A0A2K3CWZ6|A0A2K3CWZ6_CHLRE	K.SSGTFAVK.V	Y	19.90	795.4127	8	1.3	398.7141	2	12.91	9.2055E4	2	1946	JVDM_TOPE.raw	1	1	6	13			PEAKS DB
16	5726	tr|A0A2K3CWZ6|A0A2K3CWZ6_CHLRE	R.TKGEAGTGNVVEAVR(+14.02).H	Y	16.24	1500.7896	15	5.2	751.4059	2	30.48	1.6497E5	2	6951	JVDM_TOPE.raw	1	1	151	165	Methylation(KR)	R15:Methylation(KR):57.37	PEAKS PTM
34	18	tr|A8IKW6|A8IKW6_CHLRE	K.VIDAGANALVAGSAVFK.A	Y	86.20	1601.8777	17	1.9	801.9476	2	30.57	2.9659E4	2	6984	JVDM_TOPE.raw	1	1	227	243			PEAKS DB
34	18	tr|A8IKW6|A8IKW6_CHLRE	K.SDIIVSPSILSADFSR.L	Y	32.02	1705.8887	16	2.8	853.9540	2	35.53	0	2	8153	JVDM_TOPE.raw	0	0	40	55			PEAKS DB
27	5728	tr|A8ILJ9|A8ILJ9_CHLRE	R.AAGLSSITVTSDINAVK.G	Y	70.42	1645.8887	17	3.0	823.9540	2	27.14	1.0669E5	2	6155	JVDM_TOPE.raw	1	1	254	270			PEAKS DB
27	5728	tr|A8ILJ9|A8ILJ9_CHLRE	R.VLSGYNDVIMAR.L	Y	41.74	1336.6809	12	1.7	669.3489	2	24.49	7.1279E4	2	5542	JVDM_TOPE.raw	1	1	149	160			PEAKS DB
27	5728	tr|A8ILJ9|A8ILJ9_CHLRE	R.GLETTDGVMESPQ(+.98)SVVFQEAENR.M	Y	31.65	2523.1436	23	7.2	842.0612	3	29.85	4.5335E4	2	6801	JVDM_TOPE.raw	1	1	324	346	Deamidation (NQ)	Q13:Deamidation (NQ):61.30	PEAKS PTM
27	5728	tr|A8ILJ9|A8ILJ9_CHLRE	R.GLETTDGVMESPQSVVFQEAENR.M	Y	26.61	2522.1594	23	1.6	841.7284	3	29.97	0	2	6821	JVDM_TOPE.raw	0	0	324	346			PEAKS DB
19	5727	tr|A0A2K3DZ46|A0A2K3DZ46_CHLRE	K.LVTDFADGAYTAHAAGR.F	Y	61.52	1734.8325	17	1.4	579.2856	3	21.86	2.5121E5	2	4774	JVDM_TOPE.raw	1	1	253	269			PEAKS DB
19	5727	tr|A0A2K3DZ46|A0A2K3DZ46_CHLRE	K.ELEDAAIVQAFTR.C	Y	57.92	1461.7463	13	0.6	731.8809	2	32.81	4.1742E4	2	7441	JVDM_TOPE.raw	1	1	182	194			PEAKS DB
19	5727	tr|A0A2K3DZ46|A0A2K3DZ46_CHLRE	R.DGPQPGWGDLLAK.L	Y	32.46	1352.6724	13	0.1	677.3435	2	29.89	7.162E4	2	6810	JVDM_TOPE.raw	1	1	240	252			PEAKS DB
28	10	tr|A8JEV1|A8JEV1_CHLRE	R.IDADLDVFIQK.S	Y	76.70	1275.6710	11	2.7	638.8445	2	30.90	3.2681E5	2	7052	JVDM_TOPE.raw	1	1	108	118			PEAKS DB
28	10	tr|A8JEV1|A8JEV1_CHLRE	R.FDLNTLASTK.E	Y	48.55	1108.5764	10	2.1	555.2966	2	25.53	4.9507E5	2	5786	JVDM_TOPE.raw	1	1	137	146			PEAKS DB
28	10	tr|A8JEV1|A8JEV1_CHLRE	K.AKLDSVLAAVL	Y	30.17	1098.6648	11	1.2	550.3403	2	37.15	3.5223E5	2	8608	JVDM_TOPE.raw	1	1	189	199			PEAKS DB
32	15	tr|A8IKZ2|A8IKZ2_CHLRE	K.AGGEC(+57.02)LTFDQLALQRPTGK.D	Y	67.65	2061.0312	19	1.8	688.0189	3	26.93	1.6893E5	2	6111	JVDM_TOPE.raw	1	1	115	133	Carbamidomethylation	C5:Carbamidomethylation:1000.00	PEAKS DB
32	15	tr|A8IKZ2|A8IKZ2_CHLRE	K.VAVIVATVTDDVR.L	Y	66.22	1356.7612	13	2.1	679.3893	2	27.26	4.0074E5	2	6185	JVDM_TOPE.raw	1	1	78	90			PEAKS DB
24	12	tr|A0A2K3DP12|A0A2K3DP12_CHLRE	R.SVGAAGGQEDIVNLVPTAAAATSTGK.S	Y	99.14	2384.2183	26	2.2	795.7484	3	29.98	2.6567E5	2	6827	JVDM_TOPE.raw	1	1	200	225			PEAKS DB
24	12	tr|A0A2K3DP12|A0A2K3DP12_CHLRE	K.VYGPIEIPC(+57.02)TGSQPTK.G	Y	29.56	1745.8658	16	2.2	873.9421	2	25.09	9.6984E4	2	5691	JVDM_TOPE.raw	1	1	305	320	Carbamidomethylation	C9:Carbamidomethylation:1000.00	PEAKS DB
24	12	tr|A0A2K3DP12|A0A2K3DP12_CHLRE	R.VINKVYGPIEIPC(+57.02)TGSQPTK.G	Y	24.99	2200.1562	20	3.2	734.3950	3	25.04	3.0425E4	2	5688	JVDM_TOPE.raw	1	1	301	320	Carbamidomethylation	C13:Carbamidomethylation:1000.00	PEAKS DB
29	5729	tr|A8J7F8|A8J7F8_CHLRE	R.GVALIAPDTSPR.G	Y	59.73	1195.6560	12	0.8	598.8358	2	21.70	2.0243E5	2	4725	JVDM_TOPE.raw	1	1	78	89			PEAKS DB
29	5729	tr|A8J7F8|A8J7F8_CHLRE	R.TISAFSPISNPINAPWGVK.A	Y	53.14	1998.0574	19	3.2	1000.0392	2	36.17	1.373E4	2	8336	JVDM_TOPE.raw	1	1	173	191			PEAKS DB
29	5729	tr|A8J7F8|A8J7F8_CHLRE	R.MYEYVTEELPALLR.A	Y	20.73	1725.8647	14	6.9	863.9456	2	37.74	0	2	8753	JVDM_TOPE.raw	0	0	122	135			PEAKS DB
29	5730	tr|A0A2K3DW85|A0A2K3DW85_CHLRE	R.GVALIAPDTSPR.G	Y	59.73	1195.6560	12	0.8	598.8358	2	21.70	2.0243E5	2	4725	JVDM_TOPE.raw	1	1	79	90			PEAKS DB
29	5730	tr|A0A2K3DW85|A0A2K3DW85_CHLRE	R.TISAFSPISNPINAPWGVK.A	Y	53.14	1998.0574	19	3.2	1000.0392	2	36.17	1.373E4	2	8336	JVDM_TOPE.raw	1	1	174	192			PEAKS DB
29	5730	tr|A0A2K3DW85|A0A2K3DW85_CHLRE	R.MYEYVTEELPALLR.A	Y	20.73	1725.8647	14	6.9	863.9456	2	37.74	0	2	8753	JVDM_TOPE.raw	0	0	123	136			PEAKS DB
29	5731	tr|A0A2K3DW83|A0A2K3DW83_CHLRE	R.GVALIAPDTSPR.G	Y	59.73	1195.6560	12	0.8	598.8358	2	21.70	2.0243E5	2	4725	JVDM_TOPE.raw	1	1	84	95			PEAKS DB
29	5731	tr|A0A2K3DW83|A0A2K3DW83_CHLRE	R.TISAFSPISNPINAPWGVK.A	Y	53.14	1998.0574	19	3.2	1000.0392	2	36.17	1.373E4	2	8336	JVDM_TOPE.raw	1	1	179	197			PEAKS DB
29	5731	tr|A0A2K3DW83|A0A2K3DW83_CHLRE	R.MYEYVTEELPALLR.A	Y	20.73	1725.8647	14	6.9	863.9456	2	37.74	0	2	8753	JVDM_TOPE.raw	0	0	128	141			PEAKS DB
51	5743	tr|A8IMR9|A8IMR9_CHLRE	R.TLVHNPENMAEAQLLPR.K	Y	85.29	1931.9886	17	2.0	645.0048	3	25.76	8.6679E4	2	5846	JVDM_TOPE.raw	1	1	252	268			PEAKS DB
30	47	tr|A0A2K3D9K7|A0A2K3D9K7_CHLRE	R.LAAEAEAAAAAEAEAAAR.A	Y	82.51	1655.8114	18	1.6	552.9453	3	24.27	3.0578E5	2	5458	JVDM_TOPE.raw	2	2	627	644			PEAKS DB
14	17	Q08365|RR3_CHLRE	K.ASTVADSIVDALEK.R	Y	45.96	1417.7300	14	3.3	709.8746	2	33.28	4.1721E4	2	7574	JVDM_TOPE.raw	1	1	612	625			PEAKS DB
14	17	Q08365|RR3_CHLRE	R.TTLVNLFSNLEK.E	Y	42.92	1377.7504	12	1.3	689.8834	2	37.21	3.2444E4	2	8627	JVDM_TOPE.raw	1	1	43	54			PEAKS DB
14	17	Q08365|RR3_CHLRE	K.NPLVNNDFENAEGLTK.L	Y	42.35	1773.8533	16	0.9	887.9348	2	25.22	2.0028E4	2	5733	JVDM_TOPE.raw	1	1	555	570			PEAKS DB
14	17	Q08365|RR3_CHLRE	R.YLNIISK.G	Y	17.03	849.4960	7	4.7	425.7573	2	21.40	2.8893E5	2	4622	JVDM_TOPE.raw	1	1	221	227			PEAKS DB
33	23	tr|A0A2K3D661|A0A2K3D661_CHLRE	R.YEDNFDAVNNLVVIAQDTDKK.A	Y	61.17	2410.1653	21	2.2	804.3975	3	32.79	2.4859E5	2	7436	JVDM_TOPE.raw	1	1	106	126			PEAKS DB
33	23	tr|A0A2K3D661|A0A2K3D661_CHLRE	R.VSAASLLDVSTTTDKK.G	Y	35.66	1634.8727	16	1.6	545.9657	3	24.14	2.2817E5	2	5434	JVDM_TOPE.raw	1	1	165	180			PEAKS DB
26	55	tr|A8J363|A8J363_CHLRE	R.VAIDQTGIATTDR.L	Y	57.10	1359.6993	13	1.7	680.8581	2	17.14	9.5905E4	2	3285	JVDM_TOPE.raw	1	1	525	537			PEAKS DB
26	55	tr|A8J363|A8J363_CHLRE	R.VAQPLGGYDSGLPK.E	Y	41.15	1400.7300	14	-1.3	701.3713	2	22.16	8.6358E4	2	4865	JVDM_TOPE.raw	1	1	550	563			PEAKS DB
41	5738	tr|A8JAV1|A8JAV1_CHLRE	R.VAPEEHPVLLTEAPLNPK.A	Y	70.14	1953.0570	18	4.1	977.5398	2	26.13	1.3114E6	2	5946	JVDM_TOPE.raw	1	1	98	115			PEAKS DB
41	5738	tr|A8JAV1|A8JAV1_CHLRE	R.GYSFTTTAER.E	Y	22.09	1131.5197	10	1.1	566.7677	2	16.01	2.405E5	2	2898	JVDM_TOPE.raw	1	1	199	208			PEAKS DB
42	24	tr|A8I2V3|A8I2V3_CHLRE	K.DYGVLIEDGPDAGVTLR.G	Y	51.51	1788.8893	17	1.1	895.4529	2	30.59	2.5548E4	2	6987	JVDM_TOPE.raw	1	1	111	127			PEAKS DB
42	24	tr|A8I2V3|A8I2V3_CHLRE	R.GLFIISPTGVLR.Q	Y	31.65	1271.7601	12	2.1	636.8887	2	37.34	1.0668E5	2	8653	JVDM_TOPE.raw	1	1	128	139			PEAKS DB
43	36	tr|A8J244|A8J244_CHLRE	R.LAADVMDVPTLIIAR.T	Y	66.34	1596.8909	15	3.3	799.4553	2	37.77	5.2588E4	2	8762	JVDM_TOPE.raw	1	1	201	215			PEAKS DB
43	36	tr|A8J244|A8J244_CHLRE	K.FAAAIHAQYPGK.L	Y	26.30	1272.6615	12	1.9	425.2286	3	16.51	1.6491E5	2	3050	JVDM_TOPE.raw	1	1	284	295			PEAKS DB
46	14	tr|A0A2K3CWF7|A0A2K3CWF7_CHLRE	K.IEDLSAQTQAAAAEQFK.M	Y	66.12	1819.8951	17	3.3	910.9578	2	22.90	3.2087E4	2	5102	JVDM_TOPE.raw	1	1	105	121			PEAKS DB
23	3	tr|Q7X7A7|Q7X7A7_CHLRE	K.AAAAELTLAAYK.V	Y	45.17	1191.6499	12	1.5	596.8331	2	23.81	2.1097E5	2	5355	JVDM_TOPE.raw	1	1	147	158			PEAKS DB
23	3	tr|Q7X7A7|Q7X7A7_CHLRE	R.ILQSIEQSEQAK.G	Y	39.89	1372.7197	12	1.3	687.3680	2	15.30	6.568E4	2	2698	JVDM_TOPE.raw	1	1	67	78			PEAKS DB
23	3	tr|Q7X7A7|Q7X7A7_CHLRE	K.VAVLANEQELSVEER.N	Y	28.91	1684.8632	15	-0.3	843.4386	2	23.18	6.7261E4	2	5194	JVDM_TOPE.raw	1	1	33	47			PEAKS DB
23	3	tr|Q7X7A7|Q7X7A7_CHLRE	K.ADELPTTNPIR.L	Y	22.92	1225.6302	11	3.3	613.8244	2	19.14	0	2	3951	JVDM_TOPE.raw	0	0	164	174			PEAKS DB
44	5739	tr|A0A2K3DP15|A0A2K3DP15_CHLRE	R.LALALGDEVGQPLPLAAASNAQYIAAR.R	Y	62.51	2692.4548	27	3.0	898.4949	3	37.69	5.061E4	2	8745	JVDM_TOPE.raw	1	1	327	353			PEAKS DB
40	5737	tr|A8HRZ0|A8HRZ0_CHLRE	M.ADETVAVEEVAAAEPASGK.K	Y	59.09	1842.8846	19	2.1	922.4515	2	21.98	2.0515E4	2	4833	JVDM_TOPE.raw	1	1	2	20			PEAKS DB
40	5737	tr|A8HRZ0|A8HRZ0_CHLRE	R.TGSSVPAIK.K	Y	31.17	858.4811	9	3.4	430.2493	2	12.91	1.1617E5	2	1936	JVDM_TOPE.raw	1	1	65	73			PEAKS DB
40	5737	tr|A8HRZ0|A8HRZ0_CHLRE	M.ADETVAVEEVAAAEPASGKK.A	Y	22.75	1970.9796	20	2.1	658.0018	3	19.97	7.7876E5	2	4172	JVDM_TOPE.raw	1	1	2	21			PEAKS DB
25	5733	tr|A0A2K3CQL0|A0A2K3CQL0_CHLRE	R.LLAAGQGEAVVK.E	Y	38.56	1154.6659	12	2.3	578.3416	2	17.28	2.0075E5	2	3314	JVDM_TOPE.raw	1	1	64	75			PEAKS DB
25	5733	tr|A0A2K3CQL0|A0A2K3CQL0_CHLRE	R.AALAAVPAVC(+57.02)R.T	Y	38.37	1097.6016	11	3.0	549.8097	2	20.00	1.0497E5	2	4223	JVDM_TOPE.raw	1	1	110	120	Carbamidomethylation	C10:Carbamidomethylation:1000.00	PEAKS DB
25	5734	tr|A0A2K3CQP7|A0A2K3CQP7_CHLRE	R.LLAAGQGEAVVK.E	Y	38.56	1154.6659	12	2.3	578.3416	2	17.28	2.0075E5	2	3314	JVDM_TOPE.raw	1	1	83	94			PEAKS DB
25	5734	tr|A0A2K3CQP7|A0A2K3CQP7_CHLRE	R.AALAAVPAVC(+57.02)R.T	Y	38.37	1097.6016	11	3.0	549.8097	2	20.00	1.0497E5	2	4223	JVDM_TOPE.raw	1	1	129	139	Carbamidomethylation	C10:Carbamidomethylation:1000.00	PEAKS DB
38	5740	tr|A0A2K3E350|A0A2K3E350_CHLRE	K.IGSLLDQSITR.H	Y	57.14	1201.6666	11	0.2	601.8407	2	24.69	4.4689E4	2	5594	JVDM_TOPE.raw	1	1	136	146			PEAKS DB
52	5744	tr|Q6UKY5|Q6UKY5_CHLRE	R.SIISTQLGTELEK.V	Y	56.52	1417.7664	13	2.1	709.8920	2	26.83	1.8672E5	2	6082	JVDM_TOPE.raw	1	1	46	58			PEAKS DB
53	5745	tr|A8J1U1|A8J1U1_CHLRE	K.GIVDSEDLPLNISR.E	Y	53.87	1526.7939	14	2.5	764.4061	2	29.52	0	2	6715	JVDM_TOPE.raw	0	0	360	373			PEAKS DB
54	5746	tr|Q9LD42|Q9LD42_CHLRE	R.LSTLNIQAYDAAR.T	Y	53.09	1434.7467	13	2.2	718.3822	2	24.56	6.5093E4	2	5549	JVDM_TOPE.raw	1	1	229	241			PEAKS DB
55	5747	tr|A8HVQ1|A8HVQ1_CHLRE	K.NAIVQVDATPFK.Q	Y	53.07	1301.6979	12	2.4	651.8578	2	25.75	1.0858E5	2	5842	JVDM_TOPE.raw	1	1	100	111			PEAKS DB
36	5736	tr|A0A2K3E7M7|A0A2K3E7M7_CHLRE	K.AGAAASAVQSTAASAVEK.A	Y	51.60	1588.8057	18	1.2	795.4111	2	16.39	2.7426E3	2	3021	JVDM_TOPE.raw	1	1	166	183			PEAKS DB
36	5736	tr|A0A2K3E7M7|A0A2K3E7M7_CHLRE	K.AGAAASAAQSSAAAAVEKASG.A	Y	16.34	1745.8544	21	9.5	873.9427	2	26.96	0	2	6120	JVDM_TOPE.raw	0	0	238	258			PEAKS DB
36	5736	tr|A0A2K3E7M7|A0A2K3E7M7_CHLRE	K.AGAAAS(+79.97)AAQSTAASAVEKAGSLTQR.A	Y	15.85	2354.1226	25	3.6	785.7176	3	34.77	0	2	7989	JVDM_TOPE.raw	0	0	382	406	Phosphorylation (STY)	S6:Phosphorylation (STY):0.00	PEAKS PTM
36	5736	tr|A0A2K3E7M7|A0A2K3E7M7_CHLRE	K.AGAAASAAQ(+.98)STAASAVEKASGAATAAQ(+.98)AAAGSAAEK.A	Y	15.82	3047.4641	36	8.0	1016.8368	3	33.66	3.8661E5	2	7789	JVDM_TOPE.raw	1	1	58	93	Deamidation (NQ)	Q9:Deamidation (NQ):1000.00;Q27:Deamidation (NQ):1000.00	PEAKS PTM
56	27	tr|A0A2K3CRJ3|A0A2K3CRJ3_CHLRE	R.GLGPGGVELNK.Q	Y	50.86	1039.5662	11	0.8	520.7908	2	18.12	7.1637E5	2	3574	JVDM_TOPE.raw	1	1	119	129			PEAKS DB
56	26	tr|Q1ALD7|Q1ALD7_CHLRE	R.GLGPGGVELNK.Q	Y	50.86	1039.5662	11	0.8	520.7908	2	18.12	7.1637E5	2	3574	JVDM_TOPE.raw	1	1	119	129			PEAKS DB
56	28	tr|A0A2K3CRI8|A0A2K3CRI8_CHLRE	R.GLGPGGVELNK.Q	Y	50.86	1039.5662	11	0.8	520.7908	2	18.12	7.1637E5	2	3574	JVDM_TOPE.raw	1	1	137	147			PEAKS DB
35	511	tr|A0A2K3DMT2|A0A2K3DMT2_CHLRE	K.AAATGAAAAAGSQLASAQEAGK.A	Y	50.67	1871.9336	22	0.9	624.9857	3	16.37	0	2	3018	JVDM_TOPE.raw	0	0	156	177			PEAKS DB
57	5748	tr|A8J1A3|A8J1A3_CHLRE	R.SIVGTSLEVIQK.K	Y	49.93	1272.7289	12	2.5	637.3733	2	26.87	2.2313E5	2	6099	JVDM_TOPE.raw	1	1	84	95			PEAKS DB
57	5749	tr|A0A2K3DE61|A0A2K3DE61_CHLRE	R.SIVGTSLEVIQK.K	Y	49.93	1272.7289	12	2.5	637.3733	2	26.87	2.2313E5	2	6099	JVDM_TOPE.raw	1	1	108	119			PEAKS DB
58	5750	tr|A0A2K3DZB3|A0A2K3DZB3_CHLRE	K.LFASLGNPVSLEK.L	Y	43.07	1373.7554	13	1.7	687.8861	2	29.92	0	2	6812	JVDM_TOPE.raw	0	0	159	171			PEAKS DB
59	5751	tr|A8IV40|A8IV40_CHLRE	D.AAEEAGLDLPYSC(+57.02)R.A	Y	42.06	1550.7035	14	2.6	776.3610	2	23.53	0	2	5283	JVDM_TOPE.raw	0	0	57	70	Carbamidomethylation	C13:Carbamidomethylation:1000.00	PEAKS DB
45	5741	tr|A0A2K3D7P8|A0A2K3D7P8_CHLRE	R.LLAPSADVVAAGEAAQPHC(+57.02)SR.L	Y	41.48	2119.0481	21	3.5	707.3591	3	22.84	1.4618E4	2	5090	JVDM_TOPE.raw	1	1	1484	1504	Carbamidomethylation	C19:Carbamidomethylation:1000.00	PEAKS DB
48	5753	tr|A0A2K3CPA4|A0A2K3CPA4_CHLRE	R.VLILDADNAGSAVR.T	Y	39.81	1412.7623	14	3.3	707.3907	2	24.90	8.3093E3	2	5659	JVDM_TOPE.raw	1	1	18	31			PEAKS DB
37	5732	tr|O48949|O48949_CHLRE	K.AAGLDAVDTVSVVK.N	Y	38.48	1343.7296	14	4.5	672.8751	2	24.68	9.6926E4	2	5596	JVDM_TOPE.raw	1	1	218	231			PEAKS DB
37	5732	tr|O48949|O48949_CHLRE	K.TGPPAVTVEDADKLK.S	Y	27.07	1539.8143	15	1.2	514.2794	3	18.99	9.9186E4	2	3898	JVDM_TOPE.raw	1	1	156	170			PEAKS DB
37	5732	tr|O48949|O48949_CHLRE	K.TEDVVFVQTTSADVAK.A	Y	19.58	1708.8519	16	0.1	855.4333	2	23.91	0	2	5371	JVDM_TOPE.raw	0	0	202	217			PEAKS DB
37	5732	tr|O48949|O48949_CHLRE	R.ATAVLATDIDTDSLTAFVK.S	Y	17.12	1951.0149	19	2.1	976.5167	2	35.63	1.5207E4	2	8183	JVDM_TOPE.raw	1	1	239	257			PEAKS DB
37	5732	tr|O48949|O48949_CHLRE	K.ALEGEIYDTFK.S	Y	17.03	1284.6238	11	2.4	643.3207	2	27.26	5.6701E4	2	6186	JVDM_TOPE.raw	1	1	186	196			PEAKS DB
60	735	tr|A8HMY6|A8HMY6_CHLRE	R.TNIVLEATR.W	Y	36.79	1015.5662	9	1.1	508.7909	2	19.58	2.2058E5	2	4062	JVDM_TOPE.raw	1	1	154	162			PEAKS DB
49	5754	tr|A0A2K3E3X9|A0A2K3E3X9_CHLRE	R.ALTSGVDAATAGR.Q	Y	36.18	1188.6099	13	1.1	595.3129	2	13.37	8.6069E4	2	2116	JVDM_TOPE.raw	1	1	150	162			PEAKS DB
61	223	tr|A8IXZ0|A8IXZ0_CHLRE	K.LAVNLIPFPR.L	Y	35.27	1138.6863	10	2.1	570.3516	2	35.74	9.359E4	2	8215	JVDM_TOPE.raw	1	1	253	262			PEAKS DB
47	564	tr|A0A2K3DFK4|A0A2K3DFK4_CHLRE	K.AAPAANGGGASGAAAAVK.A	Y	32.97	1410.7214	18	2.0	706.3694	2	20.31	0	2	4318	JVDM_TOPE.raw	0	0	536	553			PEAKS DB
47	564	tr|A0A2K3DFK4|A0A2K3DFK4_CHLRE	R.GAPAVAAAAAAAAAGGGAGGGAGGAP.A	Y	20.06	1818.8972	26	-0.1	607.3063	3	23.31	5.7435E6	2	5187	JVDM_TOPE.raw	1	1	1626	1651			PEAKS DB
39	1031	tr|A0A2K3D7S0|A0A2K3D7S0_CHLRE	K.RGSAAGGGAAAPPSLPGATAAATSSSGTGGGGGGGGR.R	Y	32.62	2910.3928	37	-4.0	728.6025	4	20.60	8.5138E4	2	4404	JVDM_TOPE.raw	1	1	531	567			PEAKS DB
50	989	tr|A0A2K3E270|A0A2K3E270_CHLRE	A.HDVGIGGGGNGGGGALSSGGPR.S	Y	32.58	1834.8669	22	5.4	918.4457	2	20.83	0	2	4469	JVDM_TOPE.raw	0	0	760	781			PEAKS DB
50	990	tr|A0A2K3E262|A0A2K3E262_CHLRE	A.HDVGIGGGGNGGGGALSSGGPR.S	Y	32.58	1834.8669	22	5.4	918.4457	2	20.83	0	2	4469	JVDM_TOPE.raw	0	0	760	781			PEAKS DB
62	5757	tr|A0A2K3CWQ4|A0A2K3CWQ4_CHLRE	K.LESARGGGPAATAAAR.A	Y	31.86	1454.7589	16	8.0	728.3926	2	17.13	0	2	3277	JVDM_TOPE.raw	0	0	243	258			PEAKS DB
