## Supplementary material for "Efficient secretion of a plastic degrading enzyme from the green algae *Chlamydomonas reinhardtii*": Dataset - https://doi.org/10.5281/zenodo.13981200: proteins_topE.csv

Protein Group	Protein ID	Accession	-10lgP	Coverage (%)	Coverage (%) Sample 2	Area Sample 2	#Peptides	#Unique	#Spec Sample 2	PTM	Avg. Mass	Description	Relative Abundance (%)
2	1	tr|A0A2K3D8I0|A0A2K3D8I0_CHLRE	288.98	39	39	3.15E+06	17	17	25		94346	Uncharacterized protein OS=Chlamydomonas reinhardtii OX=3055 GN=CHLRE_11g477950v5 PE=4 SV=1	1.91
1	2	PHL7	231.84	44	44	3.47E+07	11	11	35	Carbamidomethylation; Deamidation (NQ)	28201	PHL7	21.11
3	212	tr|A8J6Y8|A8J6Y8_CHLRE	221.96	57	57	3.86E+07	16	16	25	Carbamidomethylation; Deamidation (NQ); Dimethylation(KR); Methylation(KR)	38267	Ferredoxin--NADP reductase chloroplastic OS=Chlamydomonas reinhardtii OX=3055 GN=FNR1 PE=3 SV=1	23.48
5	5722	tr|A0A2K3CTJ7|A0A2K3CTJ7_CHLRE	204.32	29	29	1.80E+06	8	8	11	Carbamidomethylation	38468	Uncharacterized protein OS=Chlamydomonas reinhardtii OX=3055 GN=CHLRE_16g661750v5 PE=4 SV=1	1.09
8	5723	tr|A0A2K3D1P1|A0A2K3D1P1_CHLRE	191.73	36	36	6.75E+05	7	7	8	Carbamidomethylation; Deamidation (NQ)	35139	Malate dehydrogenase OS=Chlamydomonas reinhardtii OX=3055 GN=CHLRE_12g483950v5 PE=3 SV=1	0.41
9	9	tr|A0A2K3E094|A0A2K3E094_CHLRE	176.58	12	12	1.15E+06	7	3	10	Carbamidomethylation	81741	Uncharacterized protein OS=Chlamydomonas reinhardtii OX=3055 GN=CHLRE_02g077750v5 PE=4 SV=1	0.70
7	4	tr|A0A2K3D6N5|A0A2K3D6N5_CHLRE	170.59	16	16	2.46E+06	7	7	9	Carbamidomethylation	81251	Uncharacterized protein OS=Chlamydomonas reinhardtii OX=3055 GN=CHLRE_12g544450v5 PE=4 SV=1	1.49
6	13	tr|A0A2K3E0A7|A0A2K3E0A7_CHLRE	154.25	14	14	3.31E+05	7	2	11	Carbamidomethylation; Deamidation (NQ)	83460	Uncharacterized protein OS=Chlamydomonas reinhardtii OX=3055 GN=CHLRE_02g077850v5 PE=4 SV=1	0.20
4	16	tr|A0A2K3CQ54|A0A2K3CQ54_CHLRE	150.8	6	6	3.94E+07	7	7	15	Carbamidomethylation; Phosphorylation (STY)	74085	Peptidase_M11 domain-containing protein OS=Chlamydomonas reinhardtii OX=3055 GN=CHLRE_17g718500v5 PE=4 SV=1	23.96
10	5725	tr|P93106|P93106_CHLRE	138.98	32	32	7.36E+06	9	9	11	Carbamidomethylation; Deamidation (NQ); Methylation(KR)	36602	Malate dehydrogenase OS=Chlamydomonas reinhardtii OX=3055 GN=MDH2 PE=2 SV=1	4.48
15	5	tr|Q9FE86|Q9FE86_CHLRE	135.66	26	26	1.23E+06	4	4	4		25962	Peroxiredoxin OS=Chlamydomonas reinhardtii OX=3055 GN=thioredoxin peroxidase PE=1 SV=1	0.75
11	693	tr|A8JGV6|A8JGV6_CHLRE	134.32	22	22	5.39E+06	4	4	7		29514	14-3-3 protein OS=Chlamydomonas reinhardtii OX=3055 GN=FTT1 PE=3 SV=1	3.28
13	43	P06541|ATPB_CHLRE	127.12	22	22	4.53E+05	7	7	8		52040	ATP synthase subunit beta chloroplastic OS=Chlamydomonas reinhardtii OX=3055 GN=atpB PE=1 SV=3	0.28
20	19	tr|A8J9H8|A8J9H8_CHLRE	124.25	17	17	1.80E+06	3	3	3		16541	Nucleoside diphosphate kinase OS=Chlamydomonas reinhardtii OX=3055 GN=FAP103 PE=3 SV=1	1.09
20	20	tr|A0A2K3DJF1|A0A2K3DJF1_CHLRE	124.25	16	16	1.80E+06	3	3	3		18054	Nucleoside diphosphate kinase OS=Chlamydomonas reinhardtii OX=3055 GN=CHLRE_07g325734v5 PE=3 SV=1	1.09
12	294	tr|A8JC04|A8JC04_CHLRE	119.56	18	18	6.18E+05	7	7	7	Deamidation (NQ)	49032	Phosphoglycerate kinase OS=Chlamydomonas reinhardtii OX=3055 GN=PGK1 PE=3 SV=1	0.38
17	8	tr|B7U1J0|B7U1J0_CHLRE	116.91	12	12	1.05E+06	5	5	5		54752	ATP synthase subunit alpha chloroplastic OS=Chlamydomonas reinhardtii OX=3055 GN=atpA PE=3 SV=1	0.64
17	7	P26526|ATPA_CHLRE	116.91	12	12	1.05E+06	5	5	5		54752	ATP synthase subunit alpha chloroplastic OS=Chlamydomonas reinhardtii OX=3055 GN=atpA PE=1 SV=3	0.64
31	5735	tr|A0A2K3DJ22|A0A2K3DJ22_CHLRE	115.21	2	2	1.37E+05	2	2	2	Carbamidomethylation	199243	Uncharacterized protein OS=Chlamydomonas reinhardtii OX=3055 GN=CHLRE_07g321400v5 PE=4 SV=1	0.08
18	22	tr|A8HXL8|A8HXL8_CHLRE	114.23	12	12	8.60E+05	4	4	5	Carbamidomethylation	38761	Chloroplast ATP synthase gamma chain OS=Chlamydomonas reinhardtii OX=3055 GN=ATPC PE=3 SV=1	0.52
21	11	tr|A8IGH1|A8IGH1_CHLRE	110.37	16	16	9.80E+05	3	3	3		25915	Superoxide dismutase OS=Chlamydomonas reinhardtii OX=3055 GN=FSD1 PE=2 SV=1	0.60
22	37	tr|A8J0E4|A8J0E4_CHLRE	108.32	26	26	4.91E+04	4	4	4	Carbamidomethylation	30580	Oxygen-evolving enhancer protein 1 of photosystem II OS=Chlamydomonas reinhardtii OX=3055 GN=PSBO PE=1 SV=1	0.03
16	5726	tr|A0A2K3CWZ6|A0A2K3CWZ6_CHLRE	106.1	24	24	7.70E+05	6	6	6	Methylation(KR)	31543	SOR_SNZ domain-containing protein OS=Chlamydomonas reinhardtii OX=3055 GN=CHLRE_15g643550v5 PE=3 SV=1	0.47
34	18	tr|A8IKW6|A8IKW6_CHLRE	102.21	12	12	2.97E+04	2	2	2		28401	Ribulose-phosphate 3-epimerase OS=Chlamydomonas reinhardtii OX=3055 GN=RPE1 PE=3 SV=1	0.02
27	5728	tr|A8ILJ9|A8ILJ9_CHLRE	101.84	14	14	2.23E+05	3	3	4	Deamidation (NQ)	40386	Ornithine carbamoyltransferase OS=Chlamydomonas reinhardtii OX=3055 GN=OTC1 PE=3 SV=1	0.14
19	5727	tr|A0A2K3DZ46|A0A2K3DZ46_CHLRE	101.31	5	5	3.65E+05	3	3	3		90598	4Fe-4S ferredoxin-type domain-containing protein OS=Chlamydomonas reinhardtii OX=3055 GN=CHLRE_03g204450v5 PE=4 SV=1	0.22
28	10	tr|A8JEV1|A8JEV1_CHLRE	100.98	16	16	1.17E+06	3	3	3		21824	Oxygen evolving enhancer protein 3 OS=Chlamydomonas reinhardtii OX=3055 GN=PSBQ PE=3 SV=1	0.71
32	15	tr|A8IKZ2|A8IKZ2_CHLRE	100.76	17	17	5.70E+05	2	2	2	Carbamidomethylation	20930	Ribosomal protein L18 OS=Chlamydomonas reinhardtii OX=3055 GN=RPL18 PE=3 SV=1	0.35
24	12	tr|A0A2K3DP12|A0A2K3DP12_CHLRE	99.14	6	6	3.93E+05	3	3	4	Carbamidomethylation	79150	Peptidase_M11 domain-containing protein OS=Chlamydomonas reinhardtii OX=3055 GN=CHLRE_06g278165v5 PE=4 SV=1	0.24
29	5729	tr|A8J7F8|A8J7F8_CHLRE	86.31	16	16	2.16E+05	3	3	3		31316	S-formylglutathione hydrolase OS=Chlamydomonas reinhardtii OX=3055 GN=CHLRE_03g158800v5 PE=3 SV=1	0.13
29	5730	tr|A0A2K3DW85|A0A2K3DW85_CHLRE	86.31	16	16	2.16E+05	3	3	3		31545	S-formylglutathione hydrolase OS=Chlamydomonas reinhardtii OX=3055 GN=CHLRE_03g158800v5 PE=3 SV=1	0.13
29	5731	tr|A0A2K3DW83|A0A2K3DW83_CHLRE	86.31	15	15	2.16E+05	3	3	3		32148	S-formylglutathione hydrolase OS=Chlamydomonas reinhardtii OX=3055 GN=CHLRE_03g158800v5 PE=3 SV=1	0.13
51	5743	tr|A8IMR9|A8IMR9_CHLRE	85.29	5	5	8.67E+04	1	1	1		36007	Predicted protein OS=Chlamydomonas reinhardtii OX=3055 GN=CHLRE_06g307750v5 PE=4 SV=1	0.05
30	47	tr|A0A2K3D9K7|A0A2K3D9K7_CHLRE	82.51	2	2	3.06E+05	1	1	2		77363	Uncharacterized protein OS=Chlamydomonas reinhardtii OX=3055 GN=CHLRE_10g427300v5 PE=3 SV=1	0.19
14	17	Q08365|RR3_CHLRE	81.55	7	7	3.83E+05	4	4	5		81855	30S ribosomal protein S3 chloroplastic OS=Chlamydomonas reinhardtii OX=3055 GN=rps3 PE=1 SV=2	0.23
33	23	tr|A0A2K3D661|A0A2K3D661_CHLRE	79	15	15	4.77E+05	2	2	2		25899	PsbP domain-containing protein OS=Chlamydomonas reinhardtii OX=3055 GN=CHLRE_12g550850v5 PE=4 SV=1	0.29
26	55	tr|A8J363|A8J363_CHLRE	77.68	4	4	1.82E+05	2	2	2		80822	Matrix metalloproteinase-like protein OS=Chlamydomonas reinhardtii OX=3055 GN=MMP13 PE=4 SV=1	0.11
41	5738	tr|A8JAV1|A8JAV1_CHLRE	70.14	7	7	1.55E+06	2	2	3		41836	Actin OS=Chlamydomonas reinhardtii OX=3055 GN=IDA5 PE=3 SV=1	0.94
42	24	tr|A8I2V3|A8I2V3_CHLRE	67.34	15	15	1.32E+05	2	2	2		21642	Peroxiredoxin OS=Chlamydomonas reinhardtii OX=3055 GN=PRX2 PE=3 SV=1	0.08
43	36	tr|A8J244|A8J244_CHLRE	66.34	6	6	2.17E+05	2	2	2		45749	Isocitrate lyase OS=Chlamydomonas reinhardtii OX=3055 GN=ICL1 PE=4 SV=1	0.13
46	14	tr|A0A2K3CWF7|A0A2K3CWF7_CHLRE	66.12	8	8	3.21E+04	1	1	2		21332	NAC-A/B domain-containing protein OS=Chlamydomonas reinhardtii OX=3055 GN=CHLRE_15g635600v5 PE=4 SV=1	0.02
23	3	tr|Q7X7A7|Q7X7A7_CHLRE	65.12	20	20	3.44E+05	4	4	4		28003	14-3-3 protein OS=Chlamydomonas reinhardtii OX=3055 GN=erb14 PE=2 SV=1	0.21
44	5739	tr|A0A2K3DP15|A0A2K3DP15_CHLRE	62.51	7	7	5.06E+04	1	1	1		39384	Uncharacterized protein OS=Chlamydomonas reinhardtii OX=3055 GN=CHLRE_06g278148v5 PE=4 SV=1	0.03
40	5737	tr|A8HRZ0|A8HRZ0_CHLRE	59.09	11	11	9.15E+05	3	3	3		27356	Histone H1 OS=Chlamydomonas reinhardtii OX=3055 GN=HON1 PE=3 SV=1	0.56
25	5733	tr|A0A2K3CQL0|A0A2K3CQL0_CHLRE	57.75	3	3	3.06E+05	2	2	2	Carbamidomethylation	77435	TROVE domain-containing protein OS=Chlamydomonas reinhardtii OX=3055 GN=CHLRE_17g725750v5 PE=3 SV=1	0.19
25	5734	tr|A0A2K3CQP7|A0A2K3CQP7_CHLRE	57.75	3	3	3.06E+05	2	2	2	Carbamidomethylation	83399	TROVE domain-containing protein OS=Chlamydomonas reinhardtii OX=3055 GN=CHLRE_17g726850v5 PE=3 SV=1	0.19
38	5740	tr|A0A2K3E350|A0A2K3E350_CHLRE	57.14	2	2	4.47E+04	1	1	1		54500	Glutamine synthetase OS=Chlamydomonas reinhardtii OX=3055 GN=CHLRE_02g113200v5 PE=3 SV=1	0.03
52	5744	tr|Q6UKY5|Q6UKY5_CHLRE	56.52	11	11	1.87E+05	1	1	1		12424	Acyl carrier protein OS=Chlamydomonas reinhardtii OX=3055 GN=ACP2 PE=2 SV=1	0.11
53	5745	tr|A8J1U1|A8J1U1_CHLRE	53.87	2	2	0	1	1	1		80682	Heat shock protein 90A OS=Chlamydomonas reinhardtii OX=3055 GN=HSP90A PE=3 SV=1	0.00
54	5746	tr|Q9LD42|Q9LD42_CHLRE	53.09	4	4	6.51E+04	1	1	1		37941	Fe-assimilating protein 1 OS=Chlamydomonas reinhardtii OX=3055 GN=h43 PE=2 SV=1	0.04
55	5747	tr|A8HVQ1|A8HVQ1_CHLRE	53.07	6	6	1.09E+05	1	1	1		23896	40S ribosomal protein S8 OS=Chlamydomonas reinhardtii OX=3055 GN=RPS8 PE=3 SV=1	0.07
36	5736	tr|A0A2K3E7M7|A0A2K3E7M7_CHLRE	51.6	7	7	3.89E+05	4	4	4	Deamidation (NQ); Phosphorylation (STY)	143415	SMP-LTD domain-containing protein OS=Chlamydomonas reinhardtii OX=3055 GN=CHLRE_01g044600v5 PE=3 SV=1	0.24
56	27	tr|A0A2K3CRJ3|A0A2K3CRJ3_CHLRE	50.86	6	6	7.16E+05	1	1	1		19601	Uncharacterized protein OS=Chlamydomonas reinhardtii OX=3055 GN=CHLRE_17g738000v5 PE=4 SV=1	0.44
56	26	tr|Q1ALD7|Q1ALD7_CHLRE	50.86	6	6	7.16E+05	1	1	1		19603	AGG2 OS=Chlamydomonas reinhardtii OX=3055 GN=CHLRE_17g738000v5 PE=2 SV=1	0.44
56	28	tr|A0A2K3CRI8|A0A2K3CRI8_CHLRE	50.86	5	5	7.16E+05	1	1	1		21866	Uncharacterized protein OS=Chlamydomonas reinhardtii OX=3055 GN=CHLRE_17g738000v5 PE=4 SV=1	0.44
35	511	tr|A0A2K3DMT2|A0A2K3DMT2_CHLRE	50.67	1	1	0	1	1	1		322939	Uncharacterized protein OS=Chlamydomonas reinhardtii OX=3055 GN=CHLRE_06g263250v5 PE=4 SV=1	0.00
57	5748	tr|A8J1A3|A8J1A3_CHLRE	49.93	8	8	2.23E+05	1	1	1		17036	Ribosomal protein L24 OS=Chlamydomonas reinhardtii OX=3055 GN=RPL24 PE=3 SV=1	0.14
57	5749	tr|A0A2K3DE61|A0A2K3DE61_CHLRE	49.93	7	7	2.23E+05	1	1	1		19704	Uncharacterized protein OS=Chlamydomonas reinhardtii OX=3055 GN=CHLRE_09g391097v5 PE=3 SV=1	0.14
58	5750	tr|A0A2K3DZB3|A0A2K3DZB3_CHLRE	43.07	4	4	0	1	1	1		39841	Uncharacterized protein OS=Chlamydomonas reinhardtii OX=3055 GN=CHLRE_03g202950v5 PE=4 SV=1	0.00
59	5751	tr|A8IV40|A8IV40_CHLRE	42.06	11	11	0	1	1	1	Carbamidomethylation	13232	Ferredoxin OS=Chlamydomonas reinhardtii OX=3055 GN=PETF PE=3 SV=1	0.00
45	5741	tr|A0A2K3D7P8|A0A2K3D7P8_CHLRE	41.48	1	1	1.46E+04	1	1	1	Carbamidomethylation	158774	Uncharacterized protein OS=Chlamydomonas reinhardtii OX=3055 GN=CHLRE_11g467691v5 PE=3 SV=1	0.01
48	5753	tr|A0A2K3CPA4|A0A2K3CPA4_CHLRE	39.81	8	8	8.31E+03	1	1	2		18371	Uncharacterized protein OS=Chlamydomonas reinhardtii OX=3055 GN=CHLRE_17g706600v5 PE=4 SV=1	0.01
37	5732	tr|O48949|O48949_CHLRE	38.48	14	14	2.68E+05	5	5	5		58237	Protein disulfide-isomerase OS=Chlamydomonas reinhardtii OX=3055 GN=PDI PE=2 SV=1	0.16
60	735	tr|A8HMY6|A8HMY6_CHLRE	36.79	5	5	2.21E+05	1	1	1		18986	Predicted protein OS=Chlamydomonas reinhardtii OX=3055 GN=CHLRE_01g045200v5 PE=4 SV=1	0.13
49	5754	tr|A0A2K3E3X9|A0A2K3E3X9_CHLRE	36.18	4	4	8.61E+04	1	1	1		35776	Uncharacterized protein OS=Chlamydomonas reinhardtii OX=3055 GN=CHLRE_02g144005v5 PE=3 SV=1	0.05
61	223	tr|A8IXZ0|A8IXZ0_CHLRE	35.27	2	2	9.36E+04	1	1	1		49619	Tubulin beta chain OS=Chlamydomonas reinhardtii OX=3055 GN=TUB1 PE=3 SV=1	0.06
47	564	tr|A0A2K3DFK4|A0A2K3DFK4_CHLRE	32.97	2	2	5.74E+06	2	2	2		211099	SWIRM domain-containing protein OS=Chlamydomonas reinhardtii OX=3055 GN=CHLRE_09g410300v5 PE=3 SV=1	3.49
39	1031	tr|A0A2K3D7S0|A0A2K3D7S0_CHLRE	32.62	5	5	8.51E+04	1	1	2		81200	Histone deacetylase OS=Chlamydomonas reinhardtii OX=3055 GN=CHLRE_11g467706v5 PE=4 SV=1	0.05
50	989	tr|A0A2K3E270|A0A2K3E270_CHLRE	32.58	2	2	0	1	1	1		144274	Protein kinase domain-containing protein OS=Chlamydomonas reinhardtii OX=3055 GN=CHLRE_02g098600v5 PE=4 SV=1	0.00
50	990	tr|A0A2K3E262|A0A2K3E262_CHLRE	32.58	2	2	0	1	1	1		144513	Protein kinase domain-containing protein OS=Chlamydomonas reinhardtii OX=3055 GN=CHLRE_02g098600v5 PE=4 SV=1	0.00
62	5757	tr|A0A2K3CWQ4|A0A2K3CWQ4_CHLRE	31.86	1	1	0	1	1	1		116027	RAP domain-containing protein OS=Chlamydomonas reinhardtii OX=3055 GN=CHLRE_15g639308v5 PE=4 SV=1	0.00
