## Supplementary material for "Efficient secretion of a plastic degrading enzyme from the green algae *Chlamydomonas reinhardtii*": Dataset - https://doi.org/10.5281/zenodo.13981200: Std_curve_TPA_100mM_and_500mM_phosphate_buffer.xlsx

### Sheet: 100mM
Application: Tecan i-control				Tecan i-control , 1.10.4.0
Device: infinite 200Pro				Serial number: 1010001507				Serial number of connected stacker:
Firmware: V_3.40_01/15_Infinite (Dec 23 2014/12.45.11)				MAI, V_3.40_01/15_Infinite (Dec 23 2014/12.45.11)
Date:	2024-05-01
Time:	3:11:47 PM
System				MAYFIELD-HP
User				Mayfield-HP\Mayfield
Plate				Corning 96 Flat Bottom Black Polystyrene Cat. No.: 3631 [COR96fb clear bottom.pdfx]
Plate-ID (Stacker)
Wait (Plate)				On	Target Temperature: 42 °C
Label: Label1
Mode				Absorbance
Wavelength				240	nm
Bandwidth				5	nm
Number of Flashes				25
Settle Time				0	ms
Part of Plate				A1-C12
Start Time:	5/1/2024 3:11:47 PM
	Temperature: 42.3 °C
<>	1	2	3	4	5	6	7	8	9	10	11	12
A	0.993	0.2715	0.1254	0.0956	0.0913	0.0882	0.089	0.0895	0.0853	0.0847	0.084	0.0811		mg/L	100	20	4	0.8	0.16	0.032	0.0064	0.00128	0.000256	5.12e-05	1.024e-05
B	1.016	0.2788	0.1265	0.0956	0.0897	0.086	0.0864	0.0872	0.0868	0.0851	0.0837	0.0816		Avg	0.933067	0.195867	0.0449	0.0137	0.00866667	0.00583333	0.0059	0.00683333	0.00493333	0.00393333	0.00256667
C	1.0334	0.2805	0.126	0.0931	0.0882	0.0865	0.0855	0.087	0.0859	0.0852	0.0832	0.0805
mg/L	100	20	4	0.8	0.16	0.032	0.0064	0.00128	0.000256	5.12e-05	1.024e-05	0
Avg	1.01413	0.276933	0.125967	0.0947667	0.0897333	0.0869	0.0869667	0.0879	0.086	0.085	0.0836333	0.0810667
std	0.0202646	0.00478157	0.000550751	0.00144338	0.00155027	0.00115326	0.00181751	0.00138925	0.000754985	0.000264573	0.000404145	0.000550759
End Time:	5/1/2024 3:12:19 PM

### Sheet: 500mM
Application: Tecan i-control				Tecan i-control , 1.10.4.0
Device: infinite 200Pro				Serial number: 1010001507				Serial number of connected stacker:
Firmware: V_3.40_01/15_Infinite (Dec 23 2014/12.45.11)				MAI, V_3.40_01/15_Infinite (Dec 23 2014/12.45.11)
Date:	2024-05-01
Time:	2:55:59 PM
System				MAYFIELD-HP
User				Mayfield-HP\Mayfield
Plate				Corning 96 Flat Bottom Transparent Polystyrene Cat. No.: 3635 [COR96fc UV transparent.pdfx]
Plate-ID (Stacker)
Wait (Plate)				On	Target Temperature: 42 °C
Label: Label1
Mode				Absorbance
Wavelength				240	nm
Bandwidth				5	nm
Number of Flashes				25
Settle Time				0	ms
Part of Plate				F1-H12
Start Time:	5/1/2024 2:55:59 PM
	Temperature: 41.9 °C
<>	1	2	3	4	5	6	7	8	9	10	11	12
F	1.0947	0.365	0.2137	0.1821	0.1789	0.1777	0.1757	0.1769	0.1758	0.1756	0.1708	0.1727		mg/L	100	20	4	0.8	0.16	0.032	0.0064	0.00128	0.000256	5.12e-05	1.024e-05
G	1.0966	0.361	0.2147	0.1899	0.172	0.1759	0.1754	0.175	0.1729	0.173	0.1709	0.1716		Avg	0.9225	0.1912	0.0409333	0.0139667	0.0038	0.0039	0.00416667	0.00366666	0.00133333	0.00143333	-0.00103333
H	1.093	0.3644	0.2112	0.1867	0.1773	0.1749	0.1782	0.1759	0.1721	0.1725	0.172	0.1725
mg/L	100	20	4	0.8	0.16	0.032	0.0064	0.00128	0.000256	5.12e-05	1.024e-05	0
Avg	1.09477	0.363467	0.2132	0.186233	0.176067	0.176167	0.176433	0.175933	0.1736	0.1737	0.171233	0.172267
std	0.00180093	0.00215716	0.00180278	0.00392088	0.00361155	0.00141892	0.00153732	0.00095044	0.00194679	0.00166434	0.000665836	0.000585948
End Time:
5/1/2024 2:56:31 PM
