## Supplementary material for "Efficient secretion of a plastic degrading enzyme from the green algae *Chlamydomonas reinhardtii*": Dataset - https://doi.org/10.5281/zenodo.13981200: Transformation_cc1690_pJP32PHL7_Coloni&halo_count.xlsx

### Sheet: Sheet1
#transform	Plate	Plate diamenter mm	Impranil []	Mating Enzyme treat.	Vector	#Colonies	#Halos	%Halos	ID	File_name	ROI	N_Objects	N_Excluded	Cluster1	Cluster2	Cluster3	Comment	Full_Path	ClusterDetail
1	Zeo15,impr0.5	150	0.5	Non-treated	pJP32PHL7	2835	516	18.2011	0	IMG_0002.JPG	1	2835	32	2835	0	0	2023-08-12 [10:27:32 AM]: no comment	C:\Users\candi\Google Drive\Pesquisa\Projetos\PosDoc\UCSD\Data\Photodocumentation\UCSD20230811 pJP32PHL7 domains and conditions cc1690\20230802 Transformation\jpeg\Top\IMG_0002.JPG	{ 1: { 'num' : 2835, 'r' : 71, 'g' : 86, 'b' : 67 } }
1	Zeo15,impr0.75	150	0.75	Non-treated	pJP32PHL7	5457	To dense to observe halos		1	IMG_0004.JPG	1	5469	36	4	5457	8	2023-08-12 [10:29:28 AM]: no comment	C:\Users\candi\Google Drive\Pesquisa\Projetos\PosDoc\UCSD\Data\Photodocumentation\UCSD20230811 pJP32PHL7 domains and conditions cc1690\20230802 Transformation\jpeg\Top\IMG_0004.JPG	{ 1: { 'num' : 4, 'r' : 15, 'g' : 25, 'b' : 16 }, 2: { 'num' : 5457, 'r' : 63, 'g' : 71, 'b' : 50 }, 3: { 'num' : 8, 'r' : 107, 'g' : 114, 'b' : 98 } }
6	Zeo15,impr0.5	150	0.5	Treated	pJP32PHL7	957	248	25.9143	8	IMG_0018.JPG	1	957	36	957	0	0	2023-08-12 [10:30:34 AM]: no comment	C:\Users\candi\Google Drive\Pesquisa\Projetos\PosDoc\UCSD\Data\Photodocumentation\UCSD20230811 pJP32PHL7 domains and conditions cc1690\20230802 Transformation\jpeg\Top\IMG_0018.JPG	{ 1: { 'num' : 957, 'r' : 58, 'g' : 65, 'b' : 60 } }
6	Zeo15,impr0.75	150	0.75	Treated	pJP32PHL7	1379	101	7.32415	9	IMG_0020.JPG	1	1388	27	5	1379	4	2023-08-12 [10:30:40 AM]: no comment	C:\Users\candi\Google Drive\Pesquisa\Projetos\PosDoc\UCSD\Data\Photodocumentation\UCSD20230811 pJP32PHL7 domains and conditions cc1690\20230802 Transformation\jpeg\Top\IMG_0020.JPG	{ 1: { 'num' : 5, 'r' : 43, 'g' : 51, 'b' : 38 }, 2: { 'num' : 1379, 'r' : 80, 'g' : 88, 'b' : 84 }, 3: { 'num' : 4, 'r' : 104, 'g' : 113, 'b' : 93 } }
10	Zeo15,impr0.75	150	0.75	Treated	pJP32PHL7	525	77	14.6667	16	IMG_0034.JPG	1	525	43	5	15	12	2023-08-12 [10:32:52 AM]: no comment	C:\Users\candi\Google Drive\Pesquisa\Projetos\PosDoc\UCSD\Data\Photodocumentation\UCSD20230811 pJP32PHL7 domains and conditions cc1690\20230802 Transformation\jpeg\Top\IMG_0034.JPG	{ 1: { 'num' : 5, 'r' : 37, 'g' : 43, 'b' : 37 }, 2: { 'num' : 15, 'r' : 46, 'g' : 53, 'b' : 48 }, 3: { 'num' : 12, 'r' : 55, 'g' : 62, 'b' : 52 }, 4: { 'num' : 4, 'r' : 61, 'g' : 68, 'b' : 63 }, 5: { 'num' : 481, 'r' : 88, 'g' : 96, 'b' : 96 }, 6: { 'num' : 8, 'r' : 117, 'g' : 125, 'b' : 125 } }
10	Zeo15,impr0.5	100	0.5	Treated	pJP32PHL7	545	224	41.1009	17	IMG_0036.JPG	1	563	42	545	4	7	2023-08-12 [10:33:16 AM]: no comment	C:\Users\candi\Google Drive\Pesquisa\Projetos\PosDoc\UCSD\Data\Photodocumentation\UCSD20230811 pJP32PHL7 domains and conditions cc1690\20230802 Transformation\jpeg\Top\IMG_0036.JPG	{ 1: { 'num' : 545, 'r' : 59, 'g' : 65, 'b' : 58 }, 2: { 'num' : 4, 'r' : 108, 'g' : 118, 'b' : 96 }, 3: { 'num' : 7, 'r' : 113, 'g' : 121, 'b' : 110 }, 4: { 'num' : 7, 'r' : 121, 'g' : 129, 'b' : 109 } }
10	Zeo15,impr0.5	100	0.5	Treated	pJP32PHL7	773	267	34.5408	18	IMG_0038.JPG	1	777	43	773	4	0	2023-08-12 [10:33:24 AM]: no comment	C:\Users\candi\Google Drive\Pesquisa\Projetos\PosDoc\UCSD\Data\Photodocumentation\UCSD20230811 pJP32PHL7 domains and conditions cc1690\20230802 Transformation\jpeg\Top\IMG_0038.JPG	{ 1: { 'num' : 773, 'r' : 63, 'g' : 69, 'b' : 63 }, 2: { 'num' : 4, 'r' : 106, 'g' : 131, 'b' : 164 } }
		#Colonies	#Halos	%Halos
	pJP32PHL7, 0.5%impr	5110	1255	24.5597
	pJP32PHL7, 0.75%impr	1904	178	9.34874
